# Meta-analysis of the pathogen *Leishmania donovani*’s transcriptome reveals multiple modes of regulation including two reciprocally regulated gene modules

**DOI:** 10.1101/2024.04.26.591251

**Authors:** Pradyumna Paranjape, P K Vinod, Tushar Vaidya

**Affiliations:** CSIR-Center for Cellular and Molecular Biology, Hyderabad, 500007, India; International Institute of Information Technology, Hyderabad, 500032, India

## Abstract

*Leishmania donovani* causes a neglected tropical disease called visceral leishmaniasis. Additionally, leishmaniasis also manifests opportunistically, under conditions of immune compromise. The continued non-availability of effectively curative interventions (drugs or vaccines) against this disease necessitates a deeper knowledge of *Leishmania* biology in order to evolve novel strategies against the disease. We have used a meta-analysis approach to analyse *Leishmania*’s composite genetic network rather than investigating individual candidate genes. We performed Weighted Gene Co-expression Network Analysis (WGCNA) on publicly available *Leishmania donovani* transcriptome data to identify co-regulatory genetic modules. This clustering of *Leishmania donovani* transcriptomes revealed that genes fall in 30 distinct co-regulated modules with 32 to 3012 genes. In order to analyse the distribution of genes in *Leishmania* gene modules, we queried the enrichment or depletion of various annotation-qualifiers in the modules. We observed that several modules are specifically and individually enriched or depleted for annotation qualifiers derived from GO-annotation and KEGG-pathways and are differentially associated with life-phases and experimental conditions. Additionally, modules are also enriched or depleted for sequence based genetic features such as chromosomal location, location on co-transcriptional segment, rank of transcript from initiation of transcription, skewed usage of known RNA Binding Protein motifs. Classification of uncharacterized transcripts into co-regulatory modules provides insights in their probable characteristics, aiding future empirical investigation. Strikingly, two of the modules have reciprocal features including individual associations with logarithmic or stationary growth phases of *Leishmania*, two important life-phases that simulate the vector-dwelling pro-cyclic and the pre-infective meta-cyclic forms. Collectively, our analyses of *Leishmania* co-regulated gene modules is suggestive of additional regulatory modes over the mere differential mRNA stabilization.
