## Supplementary material for "Meta-analysis of the pathogen *Leishmania donovani*’s transcriptome reveals multiple modes of regulation including two reciprocally regulated gene modules": Enrichments: acts_upstream_of_or_within_logit.csv

acts_upstream_of_or_within	blue	cyan	green	turquoise	unclassified
GO:0006012					inf
GO:0006511				4.650578469298998
GO:0007059				4.2384127451448474
GO:0010608	-0.9750992794143115		-inf	1.392891213866644
GO:0042759				4.650578469298998
GO:0044786				4.8212627074750065
GO:0060271					7.5538236114162896
GO:0090465					10.651237999614162
unclassified	1.0029965358547355	inf	2.44947943837906	-1.6478425358194237	-inf
