## Supplementary material for "Meta-analysis of the pathogen *Leishmania donovani*’s transcriptome reveals multiple modes of regulation including two reciprocally regulated gene modules": Enrichments: aspect_logit.csv

aspect	blue	green	grey60	lightgreen	magenta	purple	red	turquoise	unclassified
C	-0.6123829486311847	-1.6773980728934557		1.5574557062039962	-1.272317486845971	-2.2702895971654704	-1.8433010886258534	0.9226701586462136	3.207277643105471
F									2.7154450515951414
P	-0.6430707730654953	-2.9021412419443102						1.1966375421437039
unclassified	0.7107623802146777	1.9864179105297626	-1.2122260729030254	-1.7939916158960727	1.0696659845879017	1.5321723692997726	1.4038071390860873	-1.1894603177497323	-inf
