## Supplementary material for "Meta-analysis of the pathogen *Leishmania donovani*’s transcriptome reveals multiple modes of regulation including two reciprocally regulated gene modules": Enrichments: aspect_pfisher.csv

aspect	black	blue	brown	cyan	darkgreen	darkgrey	darkorange	darkred	darkturquoise	green	greenyellow	grey	grey60	lightcyan	lightgreen	lightyellow	magenta	midnightblue	orange	pink	purple	red	royalblue	saddlebrown	salmon	skyblue	steelblue	tan	turquoise	unclassified	white	yellow
C	0.16907238959269028	5.671501054578073e-17	0.24897228141074093	0.9079742104272429	0.041903267244448136	0.17441991983595528	0.3062382543530928	0.7744162773589263	0.002206551341858318	1.5562963467010548e-20	0.011848884804183045	0.34890338837382795	0.02045678225443129	0.1293853895453258	1.3486700602942722e-05	0.16134944064682544	0.00016266941389360076	0.013772621367197207	0.8682108188909818	0.15397523747825206	9.266114804045117e-09	9.142302782740949e-11	0.03639179896014946	0.04740970669869797	0.6469266772195355	0.1533794840487866	0.5701807742803161	0.7338519438462077	4.5120517296862576e-45	1.0433514525136184e-19	0.3881497803940804	0.06168497307154303
F	1.0	0.169968392261449	1.0	0.41054128479920526	1.0	0.23017341565042246	0.5064762154357638	0.26261427235693247	0.23017341565042246	0.06886039044961483	0.7184323112277012	0.20386532518718364	1.0	1.0	0.33376624682046435	0.6288839657679556	0.17163212399128724	0.650145636982004	0.5236307879116041	0.1780993705090752	0.15816209990615582	0.16825745150348032	0.6288839657679556	1.0	0.6739930166052687	1.0	1.0	0.6784024855796614	0.033376790097310066	6.768763991336148e-05	1.0	1.0
P	0.3639017431721337	2.284066131888004e-05	0.02342744887310317	0.009939735141661795	0.2589771404441158	0.5439642533069255	0.08007416361581415	0.3834406847675941	0.5439642533069255	2.5628620210615244e-08	0.684644154931044	0.002000084112657371	0.008366328553572801	0.623531511960299	0.2896031724128113	1.0	0.5598663033344589	0.3287463568051181	1.0	1.0	1.0	0.7602711617115473	0.5835369271455706	0.27420851489348186	0.8203052593092827	0.1653263340911561	0.7091075979344227	0.8218402909412581	1.2197609864833442e-22	0.13841506714115476	1.0	0.031196181587926385
unclassified	0.09871335669961373	5.4569369909102185e-25	0.028884861761215304	0.10018455455637962	0.16867196067156714	0.47730539055819027	0.07106028343627918	0.6835369615119435	0.030974460142205257	1.1395234562071749e-31	0.009920220783921014	0.37493262008984185	0.0005384256003243946	0.12077316986064963	8.678404021928373e-07	0.06447585300093116	0.0003635633743970388	0.0010102527910481462	0.8739060520513324	0.41839931931797464	1.5735134372688e-06	6.542797474788063e-09	0.0076955700513711275	0.31248084482744465	0.5154012406240481	0.39620812401534683	0.5844031607845545	0.5214395522513018	1.0448497701423564e-79	2.619814937528319e-34	0.19485384187411883	0.0038231026502402723
