## Supplementary material for "Meta-analysis of the pathogen *Leishmania donovani*’s transcriptome reveals multiple modes of regulation including two reciprocally regulated gene modules": Enrichments: chromosome_contingency.csv

chromosome	black	blue	brown	cyan	darkgreen	darkgrey	darkorange	darkred	darkturquoise	green	greenyellow	grey	grey60	lightcyan	lightgreen	lightyellow	magenta	midnightblue	orange	pink	purple	red	royalblue	saddlebrown	salmon	skyblue	steelblue	tan	turquoise	white	yellow
1	1.0	27.0	3.0	0.0	0.0	0.0	2.0	1.0	0.0	1.0	3.0	10.0	3.0	5.0	3.0	0.0	0.0	1.0	0.0	4.0	1.0	2.0	2.0	1.0	2.0	1.0	0.0	2.0	18.0	1.0	5.0
10	3.0	48.0	15.0	1.0	1.0	0.0	1.0	0.0	2.0	7.0	0.0	16.0	1.0	1.0	1.0	3.0	9.0	1.0	0.0	3.0	1.0	2.0	2.0	1.0	2.0	1.0	0.0	1.0	51.0	0.0	11.0
11	1.0	37.0	9.0	2.0	0.0	1.0	1.0	0.0	2.0	7.0	2.0	28.0	1.0	1.0	0.0	0.0	2.0	0.0	0.0	0.0	2.0	3.0	1.0	0.0	3.0	0.0	0.0	2.0	50.0	3.0	9.0
12	0.0	54.0	17.0	4.0	1.0	0.0	0.0	1.0	0.0	4.0	2.0	21.0	0.0	3.0	0.0	0.0	2.0	2.0	0.0	9.0	5.0	3.0	0.0	0.0	2.0	0.0	0.0	5.0	33.0	0.0	8.0
13	5.0	55.0	14.0	2.0	0.0	0.0	1.0	3.0	0.0	5.0	5.0	26.0	1.0	7.0	2.0	0.0	1.0	0.0	0.0	3.0	1.0	0.0	0.0	0.0	4.0	0.0	0.0	4.0	49.0	2.0	8.0
14	2.0	50.0	14.0	2.0	0.0	1.0	1.0	3.0	0.0	3.0	1.0	32.0	1.0	2.0	1.0	0.0	2.0	2.0	1.0	2.0	4.0	0.0	1.0	0.0	1.0	0.0	1.0	5.0	55.0	0.0	11.0
15	4.0	50.0	13.0	1.0	2.0	0.0	1.0	2.0	0.0	6.0	4.0	32.0	2.0	1.0	2.0	1.0	0.0	0.0	0.0	5.0	3.0	3.0	0.0	2.0	1.0	1.0	2.0	4.0	43.0	0.0	13.0
16	2.0	61.0	15.0	3.0	1.0	0.0	1.0	1.0	1.0	6.0	2.0	20.0	1.0	4.0	2.0	3.0	4.0	5.0	0.0	3.0	2.0	2.0	2.0	3.0	3.0	0.0	2.0	1.0	51.0	2.0	6.0
17	3.0	49.0	13.0	4.0	2.0	1.0	2.0	1.0	1.0	22.0	1.0	39.0	6.0	1.0	1.0	1.0	2.0	1.0	0.0	1.0	2.0	1.0	0.0	1.0	4.0	2.0	0.0	2.0	42.0	0.0	12.0
18	2.0	60.0	17.0	1.0	1.0	0.0	0.0	2.0	1.0	1.0	2.0	22.0	0.0	0.0	1.0	1.0	2.0	1.0	3.0	0.0	1.0	8.0	0.0	0.0	1.0	0.0	0.0	0.0	79.0	0.0	9.0
19	3.0	41.0	14.0	2.0	1.0	1.0	0.0	3.0	1.0	7.0	1.0	31.0	2.0	2.0	2.0	1.0	1.0	0.0	3.0	2.0	1.0	3.0	0.0	0.0	0.0	0.0	2.0	2.0	65.0	2.0	12.0
2	1.0	23.0	4.0	0.0	0.0	1.0	0.0	3.0	0.0	3.0	0.0	15.0	1.0	4.0	0.0	0.0	0.0	1.0	0.0	7.0	0.0	1.0	0.0	2.0	1.0	0.0	0.0	1.0	11.0	2.0	5.0
20	0.0	56.0	18.0	1.0	0.0	0.0	0.0	1.0	0.0	5.0	5.0	34.0	1.0	0.0	0.0	0.0	6.0	2.0	0.0	2.0	5.0	4.0	2.0	2.0	2.0	1.0	1.0	3.0	53.0	3.0	12.0
21	3.0	65.0	26.0	1.0	2.0	1.0	1.0	2.0	0.0	4.0	4.0	33.0	1.0	3.0	3.0	0.0	1.0	1.0	0.0	8.0	0.0	1.0	1.0	0.0	2.0	0.0	2.0	2.0	83.0	0.0	17.0
22	2.0	38.0	14.0	1.0	3.0	1.0	1.0	0.0	0.0	5.0	3.0	35.0	4.0	2.0	1.0	2.0	3.0	1.0	2.0	3.0	3.0	7.0	2.0	0.0	3.0	1.0	0.0	2.0	72.0	1.0	9.0
23	5.0	71.0	10.0	2.0	2.0	0.0	0.0	2.0	0.0	14.0	2.0	36.0	3.0	1.0	0.0	2.0	3.0	2.0	0.0	3.0	2.0	2.0	1.0	2.0	6.0	1.0	1.0	1.0	66.0	2.0	16.0
24	2.0	76.0	22.0	1.0	1.0	0.0	2.0	3.0	1.0	11.0	1.0	39.0	2.0	2.0	3.0	4.0	5.0	0.0	0.0	2.0	2.0	2.0	3.0	2.0	1.0	1.0	1.0	5.0	90.0	1.0	14.0
25	5.0	71.0	15.0	3.0	1.0	3.0	0.0	0.0	1.0	12.0	6.0	46.0	5.0	2.0	0.0	1.0	2.0	3.0	3.0	5.0	2.0	1.0	1.0	1.0	3.0	0.0	1.0	2.0	98.0	0.0	16.0
26	3.0	105.0	31.0	3.0	0.0	1.0	2.0	0.0	4.0	20.0	4.0	37.0	3.0	0.0	3.0	1.0	5.0	5.0	3.0	1.0	5.0	7.0	2.0	1.0	9.0	3.0	5.0	3.0	73.0	0.0	21.0
27	5.0	89.0	21.0	5.0	3.0	4.0	0.0	0.0	2.0	23.0	5.0	44.0	3.0	1.0	2.0	4.0	4.0	1.0	4.0	4.0	2.0	5.0	3.0	0.0	2.0	1.0	0.0	2.0	118.0	1.0	19.0
28	6.0	109.0	28.0	2.0	2.0	1.0	1.0	2.0	4.0	12.0	5.0	66.0	0.0	2.0	1.0	5.0	3.0	6.0	5.0	3.0	5.0	7.0	0.0	0.0	3.0	2.0	0.0	0.0	130.0	1.0	25.0
29	11.0	91.0	28.0	5.0	5.0	2.0	0.0	1.0	4.0	22.0	1.0	57.0	2.0	3.0	4.0	4.0	4.0	4.0	1.0	7.0	9.0	11.0	3.0	1.0	3.0	1.0	1.0	2.0	119.0	3.0	25.0
3	0.0	28.0	4.0	1.0	0.0	0.0	3.0	1.0	0.0	4.0	1.0	18.0	1.0	2.0	0.0	0.0	1.0	1.0	0.0	5.0	0.0	1.0	1.0	1.0	0.0	1.0	0.0	3.0	26.0	0.0	5.0
30	9.0	113.0	29.0	2.0	1.0	7.0	2.0	3.0	3.0	24.0	3.0	73.0	3.0	3.0	3.0	0.0	4.0	2.0	2.0	3.0	9.0	9.0	2.0	0.0	4.0	2.0	2.0	5.0	151.0	1.0	30.0
31	6.0	195.0	35.0	7.0	0.0	2.0	6.0	1.0	5.0	23.0	1.0	66.0	5.0	2.0	0.0	1.0	15.0	2.0	3.0	4.0	14.0	17.0	7.0	1.0	2.0	2.0	0.0	4.0	86.0	4.0	43.0
32	6.0	113.0	32.0	1.0	5.0	2.0	2.0	2.0	1.0	28.0	8.0	72.0	1.0	0.0	5.0	1.0	4.0	4.0	1.0	4.0	11.0	15.0	6.0	0.0	3.0	3.0	1.0	2.0	172.0	2.0	27.0
33	4.0	117.0	29.0	7.0	5.0	4.0	2.0	3.0	2.0	28.0	3.0	71.0	5.0	1.0	3.0	4.0	4.0	1.0	1.0	1.0	7.0	9.0	4.0	1.0	2.0	2.0	1.0	3.0	131.0	3.0	33.0
34	10.0	153.0	31.0	12.0	5.0	4.0	1.0	2.0	1.0	52.0	5.0	110.0	1.0	3.0	1.0	7.0	7.0	9.0	3.0	6.0	1.0	14.0	5.0	2.0	3.0	2.0	0.0	4.0	178.0	2.0	30.0
35	8.0	131.0	41.0	1.0	5.0	9.0	1.0	4.0	8.0	32.0	5.0	92.0	1.0	0.0	10.0	6.0	11.0	11.0	3.0	6.0	2.0	33.0	4.0	1.0	7.0	4.0	3.0	0.0	231.0	0.0	49.0
36	21.0	167.0	73.0	3.0	4.0	6.0	0.0	2.0	6.0	42.0	5.0	141.0	1.0	6.0	6.0	5.0	9.0	7.0	3.0	3.0	13.0	20.0	3.0	2.0	4.0	3.0	0.0	6.0	359.0	2.0	49.0
4	2.0	45.0	12.0	0.0	0.0	0.0	0.0	1.0	1.0	8.0	4.0	22.0	1.0	0.0	2.0	0.0	2.0	1.0	0.0	4.0	1.0	0.0	0.0	1.0	2.0	0.0	2.0	1.0	32.0	0.0	9.0
5	1.0	30.0	5.0	2.0	1.0	0.0	3.0	0.0	0.0	2.0	5.0	21.0	0.0	0.0	0.0	1.0	0.0	1.0	1.0	2.0	0.0	0.0	0.0	1.0	3.0	0.0	1.0	4.0	47.0	0.0	10.0
6	1.0	44.0	7.0	0.0	0.0	0.0	1.0	1.0	0.0	1.0	5.0	25.0	3.0	5.0	2.0	1.0	1.0	0.0	0.0	5.0	1.0	1.0	0.0	2.0	1.0	0.0	2.0	4.0	28.0	0.0	13.0
7	2.0	47.0	7.0	2.0	1.0	0.0	1.0	2.0	1.0	3.0	1.0	21.0	0.0	2.0	3.0	0.0	3.0	1.0	0.0	3.0	1.0	2.0	0.0	2.0	0.0	0.0	0.0	0.0	43.0	0.0	9.0
8	0.0	51.0	12.0	4.0	0.0	0.0	0.0	4.0	0.0	20.0	1.0	26.0	3.0	3.0	1.0	0.0	1.0	0.0	0.0	5.0	1.0	2.0	0.0	1.0	0.0	0.0	0.0	2.0	33.0	2.0	5.0
9	4.0	45.0	16.0	1.0	1.0	0.0	1.0	0.0	0.0	3.0	4.0	28.0	4.0	1.0	0.0	2.0	1.0	0.0	0.0	5.0	1.0	3.0	3.0	3.0	2.0	2.0	1.0	4.0	46.0	0.0	9.0
