## Supplementary material for "Meta-analysis of the pathogen *Leishmania donovani*’s transcriptome reveals multiple modes of regulation including two reciprocally regulated gene modules": Enrichments: chromosome_logit.csv

	blue	green	lightcyan	magenta	pink	red	turquoise
1			3.0206359373271647
2					2.903143536870064
8		1.5335348179774348
10				2.2301955817142094
12					2.197228352998405
13			2.5121794719129524
17		1.3594223235253629
31	0.8097123122234967						-1.1266100038723494
34		0.9901586193144191
35	-0.5353286660947758					1.512885208707411
36	-0.6565253592972699						0.676955250000675
