## Supplementary material for "Meta-analysis of the pathogen *Leishmania donovani*’s transcriptome reveals multiple modes of regulation including two reciprocally regulated gene modules": Enrichments: chromosome_pfisher.csv

chromosome	black	blue	brown	cyan	darkgreen	darkgrey	darkorange	darkred	darkturquoise	green	greenyellow	grey	grey60	lightcyan	lightgreen	lightyellow	magenta	midnightblue	orange	pink	purple	red	royalblue	saddlebrown	salmon	skyblue	steelblue	tan	turquoise	white	yellow
1	1.0	0.47781014148473877	0.21525098410487425	1.0	1.0	1.0	0.0513308899846814	0.40761334038368896	1.0	0.1324564805193413	0.07910480854994931	0.3789616160016509	0.027898080402936957	0.0005938485695468983	0.02405856141326673	1.0	0.6317260605481112	0.5163666936184326	1.0	0.03321901089337834	1.0	0.7062002834900558	0.1066804956667071	0.2879181323004643	0.20144542467457816	0.2879181323004643	1.0	0.20810975259530387	0.03216100627810976	0.30729121400598447	1.0
10	0.7374622450170936	0.543394041016636	0.3601952138519537	1.0	0.6190524623480127	1.0	0.49784098465069004	1.0	0.22199672665755582	0.8560678655948848	0.2678774949344865	0.040744667122519534	1.0	1.0	1.0	0.08561743418419679	0.00026309451025601643	1.0	1.0	0.4963517325633107	0.725703367918318	0.7788238600265436	0.2789499099714473	0.47116906818156024	0.6692357006080975	0.47116906818156024	1.0	1.0	1.0	1.0	0.7466399109631291
11	0.7284030030303383	0.6480543615145743	0.7492308624336936	0.39900463496762384	1.0	0.5543103800187704	0.4627506581469262	1.0	0.19045133518310273	1.0	0.6872342700286683	0.2603781953281466	1.0	1.0	0.6286701034004112	1.0	0.7165182140143824	0.6362897882337012	1.0	0.2743992471563339	0.7080145988325744	1.0	0.6126394784041067	1.0	0.16473684449011408	1.0	1.0	0.6555206918431403	0.5421934808878894	0.023307856033257728	1.0
12	0.17804870475209036	0.04054710164616166	0.08531566799644527	0.056431662211803194	0.6005857658359962	1.0	1.0	0.6070953412793579	1.0	0.2578698371524518	0.6994381705381651	0.5102798864648295	0.6332472292764415	0.1219819736527683	0.6301994489780629	0.6280419546999608	1.0	0.36754980853586394	1.0	0.00030675288146993327	0.0454876109877145	1.0	0.6280419546999608	1.0	0.6604116663966103	1.0	1.0	0.017493012035286096	0.006491311409507761	1.0	0.7388741804446826
13	0.1912575264273516	0.20838510604690208	0.6594958283604455	0.678225509434739	0.6279473048100976	1.0	0.5217837886183635	0.08555562127603152	1.0	0.28703135570303584	0.050657622390941195	0.8359045491635451	1.0	0.0004203161261200692	0.3529463467590046	0.6303760688064539	0.7301483816886724	0.4070219799226327	1.0	0.7368848910060684	0.7280171438658454	0.0548244541688176	0.6303760688064539	1.0	0.08466060391677634	1.0	1.0	0.0900024382133864	0.3784321274599022	0.1650807942557191	0.4335763096061337
14	1.0	0.6748460385131256	0.6594958283604455	0.678225509434739	0.6279473048100976	0.6169298118703601	0.5217837886183635	0.08555562127603152	1.0	0.05039974869053657	0.7254524361171414	0.34981209845767475	1.0	0.39868531035835836	1.0	0.6303760688064539	1.0	0.6564799073307479	0.5391345697710608	1.0	0.1760747590957209	0.0548244541688176	1.0	1.0	1.0	1.0	0.4456360254159723	0.027439028689574187	1.0	1.0	1.0
15	0.33507703793959726	0.6748460385131256	0.8832022332283203	1.0	0.2722021141171553	1.0	0.5217837886183635	0.2789892593113781	1.0	0.47971288375406357	0.14143726772105794	0.34981209845767475	0.37925079048721155	1.0	0.3529463467590046	1.0	0.17706782268499466	0.4070219799226327	1.0	0.09605178075858373	0.4834727322463559	1.0	0.6303760688064539	0.14587708158780244	1.0	0.49453170354622217	0.11508359336586832	0.0900024382133864	0.06502231632657109	1.0	0.5293497904554827
16	1.0	0.08552285944912119	0.56987962238672	0.24528014405009424	1.0	0.627652189797208	0.5411706276312214	1.0	1.0	0.3892606373413617	1.0	0.06927571059269803	1.0	0.056384027751798044	0.37783757302247234	0.11279261679781963	0.30515169438071943	0.01799759473195323	1.0	0.7440774949727873	1.0	0.5974765260594923	0.32889910670558475	0.03383411240968198	0.25562980943878266	1.0	0.12577472852077592	1.0	0.3105150029738859	0.17954023703982125	0.09312482965889474
17	0.7639677155091752	0.688146072925128	1.0	0.10261427382387607	0.30862471361083954	1.0	0.1901813007454992	1.0	1.0	0.00024041569380709994	0.728181857493801	0.09068833344438912	0.0031044353190140908	1.0	1.0	1.0	1.0	1.0	1.0	0.5268121219673312	1.0	0.1945732573154907	0.6361465258622188	0.5268802442245315	0.10903233962998199	0.16858194964603349	1.0	0.7097661267770061	0.0045512279592827285	1.0	1.0
18	1.0	0.1964994166929458	0.3258229130668596	1.0	1.0	0.6278439987722837	1.0	0.31213210208988257	1.0	0.0017769532711941944	1.0	0.13446801891138094	0.4066385894133648	0.40763687550733285	1.0	1.0	1.0	1.0	0.050004729122579965	0.1174699512679689	0.734542080248215	0.0638911983659122	0.6353993789499013	1.0	1.0	1.0	1.0	0.2671441380273091	0.004284408983810446	1.0	0.45295502167344803
19	0.7528636210544031	0.1871044783510863	0.7725207242014263	0.6856411592171746	1.0	1.0	1.0	0.0926482906037449	1.0	0.7271198743442611	0.7259083992396979	0.6095452729026298	0.3957845665131741	0.653797521565432	0.3688274124129838	1.0	0.7330900624969363	0.40795350931467284	0.04447138364510455	1.0	0.7302660405715364	1.0	0.6321424407413234	1.0	0.42173891557515697	1.0	0.12185852240115587	0.6957146136528307	0.20784943786883678	0.17425757400610245	0.7597755633918837
2	1.0	0.5281494190620948	0.6597523773222637	1.0	1.0	0.3393924343416751	1.0	0.010326233648569938	1.0	1.0	1.0	0.3457223696381996	0.4370636831158413	0.002910570663966094	1.0	1.0	0.6285276337629238	0.4677579307532645	1.0	8.505025907594267e-05	1.0	1.0	1.0	0.034540344560142676	0.5165748344582006	1.0	1.0	0.5242690741844497	0.001477930950524704	0.03984295545883796	0.8133190904041158
20	0.1226521685644538	0.5762688857914027	0.2628317246235743	1.0	0.6308962625458947	0.6281371588241	1.0	1.0	0.6281371588241	0.17628819782147848	0.07160094188894406	0.4887150065709529	1.0	0.4084351191467581	0.6491409509109765	0.6369237603875729	0.039496001034718856	0.6744103675372504	1.0	1.0	0.09534133466567254	1.0	0.3494850067277902	0.17100855998520062	0.7065603428887799	0.5301657881539392	0.47959360581276694	0.43838496412029926	0.2532751096393504	0.04634029381343277	1.0
21	1.0	0.8847519514790636	0.0304434681553715	0.727586774943878	0.40229990911200614	1.0	1.0	0.6518604657299019	0.6402266719638193	0.014602574426499896	0.34966918264043123	0.53032556035372	1.0	0.43414630809087706	0.23417182886111013	0.4072546358084089	0.37665054498478245	1.0	0.6271852467056884	0.01686432972647375	0.12504456085589413	0.06625252659567438	1.0	1.0	1.0	1.0	0.18547290278306744	1.0	0.21371802696644812	0.6268054724350971	0.5011159350920606
22	1.0	0.016754290445180037	1.0	1.0	0.10546506363519405	1.0	0.5614460958642651	0.6324291476000455	0.6283314506103896	0.17761297211528154	0.49169662336949876	0.37672230607719637	0.0588970035371991	0.6662020521612098	1.0	0.35357932932400904	0.7419646517435736	1.0	0.210454434798201	0.7533085905686977	0.7376436643806408	0.13179395163955043	0.35357932932400904	1.0	0.43554928910925517	0.5334291283600864	1.0	0.714510839084645	0.11095361805143214	0.5614460958642651	0.4560996951055155
23	0.39539152988380555	0.18432857108430872	0.12009662156548054	1.0	0.3857969853856046	0.6369210649538157	1.0	0.39424788616400375	0.6369210649538157	0.352639055430322	1.0	0.9275076513411855	0.24454062541461405	1.0	0.41309627439037894	0.6570879274401159	0.770552970801927	0.7122920144367	0.6269567007402816	1.0	1.0	0.24569551548118604	1.0	0.21934891166933196	0.021135961982568497	0.5899708487660922	0.5373896752089088	0.7282260253627253	0.4816270225051562	0.24582896252816772	0.5839942536074922
24	0.4431523452735085	0.5827445429058652	0.4714898118442425	0.5218225992701456	1.0	0.40523024723390133	0.3021814580170702	0.20705007613302348	1.0	0.6668147390015067	0.37569040378371493	0.7345982854394804	1.0	1.0	0.4371544751083686	0.08696632957455445	0.39629633227202626	0.2822656428151824	0.6313160765222051	0.590294823542536	0.7753816184010067	0.18504196069347129	0.23610533468192638	0.2713598569229367	0.522227009205845	1.0	0.5914337182206583	0.11354003597314283	0.3595191587353611	1.0	0.6082799963746256
25	0.6069961622981633	0.7354534746842974	0.34360966254197206	0.7420392626423646	1.0	0.18397074396784	0.6302223276624749	0.41272670705709097	1.0	0.8867473611676528	0.13475856381971024	0.6160299867830331	0.05395992534644315	1.0	0.2676162223087951	1.0	0.5880754612607464	0.4927991522999742	0.11665786179361144	0.4322275522651269	0.7781684258624773	0.04877491106117263	1.0	1.0	0.7454135862002267	0.6269914984316203	0.6036567483474643	1.0	0.12176809361217798	0.6302223276624749	0.8996488431808984
26	0.6345487985423248	0.023666190924720987	0.09881329399525907	0.7706359222453577	0.2648482883490199	1.0	0.38468547757678334	0.26543747166050297	0.09311224769732214	0.2355459579429977	0.7860044210494677	0.04382898279596707	0.5166007966115489	0.18202012027964548	0.4935591211930897	0.7240629293868902	0.6090698137855424	0.19028547188636752	0.16197177172621285	0.1363575375376775	0.6016030259533154	0.8413974212211571	1.0	1.0	0.003138002336397484	0.12320695832967751	0.0037563096749295283	1.0	0.0011918853863824921	0.6435255422073417	0.814671862077641
27	1.0	0.9023538602111114	0.5918688049970626	0.23922240708753875	0.445491268515518	0.1057552394748185	0.4035208091729978	0.26809440319435585	0.7021512386669772	0.09288716656922454	0.4356155612461661	0.22523876272399082	0.7397456244631704	0.5231085708706003	1.0	0.1613688854459442	1.0	0.5285982406103246	0.05691426040491712	1.0	0.44618628162554386	0.5610280379793	0.4710449927765464	0.6395911671004082	0.7722528121320722	1.0	0.6280038498262464	0.7733406977716988	0.12781206192453431	1.0	0.7320748740148479
28	0.8296296223619339	0.6068598720517124	0.9206228209930996	0.586977983931594	1.0	0.7239020914025662	1.0	1.0	0.1552018305582048	0.11695159305679487	0.6300812973660108	0.43639219931169493	0.12045859308890405	0.7705645005093511	0.5271322093231654	0.09753009380506711	0.4914176381315948	0.13613048819703072	0.02560209922514692	0.3788480293788842	0.8153126068415135	0.8562781417912515	0.17898051095121226	0.40358549671425925	1.0	0.6599775885517113	0.6389634314567099	0.05482867209132643	0.32606411096482824	1.0	0.8312337697404365
29	0.031023540434531878	0.13609807934595114	0.9202814254116343	0.4070448859253202	0.0722403926933238	1.0	0.40898940209227447	0.7289205323172516	0.1533966118462299	0.40076826356224504	0.1351025383102954	0.7229349681698942	1.0	1.0	0.3503325303391998	0.3090159566153446	0.8198834905238532	0.5588222740286264	1.0	0.3769958042420899	0.05823785513465829	0.2727264072238048	0.7360167974877098	1.0	1.0	1.0	1.0	0.5901384903781257	0.9129153392439144	0.2140588837031417	0.8306120703397568
3	0.40743867697513025	0.6507266829070983	0.32345551433421704	0.5908077917053682	1.0	1.0	0.007243803876539576	0.4352853332778252	1.0	1.0	1.0	0.4002877265350555	0.5143738164764338	0.17123218283104194	1.0	1.0	1.0	0.547424037658289	1.0	0.010444059017214971	0.6351184322518624	0.7254235239080986	0.45754444981507053	0.3096708643596595	1.0	0.3096708643596595	1.0	0.06538104473600002	0.4499385474687849	1.0	0.8339020564305409
30	0.3157469337713187	0.4231576340153801	0.6406671951416654	0.44311822137983103	0.520887815281038	0.00974811440178691	0.7091134903288451	0.7478216917576385	0.7341951472741708	0.5761343380957741	0.49185038929136976	0.6919812266149812	1.0	1.0	1.0	0.11737264640653966	0.6648985692051518	0.5878167530281941	1.0	0.293895652162679	0.1278194531497318	1.0	1.0	0.41719575166837575	1.0	0.6896123579871432	0.6594255646670868	0.6217996293693117	0.2624758971846205	1.0	0.6902098080640227
31	0.8477414592394762	2.9428502018546863e-09	1.0	0.22604138125604345	0.11832868102719768	1.0	0.01566214687179806	0.3691094515248718	0.19164928466501102	0.9149266261389108	0.046322226699578334	0.16652831238800114	0.4207900396136604	0.5936742614348312	0.05007836697056782	0.37508345953796396	0.0017322810534260726	0.44055987165003524	0.47657125828003144	0.3258962487717396	0.005106270460395733	0.05029432710256501	0.03639639191318358	1.0	0.3333967842422496	0.7159150157229571	0.4101155310942674	1.0	1.93722066721105e-12	0.1487772688939877	0.0289792033511372
32	0.846218064106441	0.11918542524790746	0.7854255866824138	0.1331845612554884	0.1988520332541564	1.0	1.0	1.0	0.5192568366305131	0.27559313917155714	0.2611862691852289	0.8472849223445185	0.26647859045525923	0.052918489685921034	0.3875906095695293	0.3707780324245764	0.5293709660683337	0.7959732134096067	0.722464785245196	0.41811526686836387	0.05053067510686368	0.09825453344959577	0.12401019292885304	0.26088202812451267	0.6292141990235764	0.4275614213711104	1.0	0.3302507951927044	0.019802428075688168	1.0	0.6982328229630087
33	0.4181392519157831	0.9569162576944545	0.706446959808747	0.12361564127253659	0.10806924728910292	0.2973704960883014	0.7023729744774904	0.7435247447999318	1.0	0.1386496259409561	0.49051950295842134	0.6884935391778393	0.2612031975252118	0.2635812748434787	1.0	0.3564411687299544	0.6630431395168384	0.26846141567583137	1.0	0.03232236837713966	0.5019019322548499	1.0	0.3564411687299544	1.0	0.4429113713741297	0.6836177901190563	1.0	0.8005681658346746	0.6063929113675672	0.4269685362760977	0.26654395970225697
34	0.5983852378638497	0.5738275671241048	0.05984394346552892	0.011295425797009671	0.39165028126177237	0.5585639988212769	0.5152389487936988	0.5824571903292433	0.37494595545424503	2.86858815256114e-05	0.6873018684669225	0.0423307655086451	0.13173515480637873	0.6281021074032692	0.12832691734565382	0.098611824953855	1.0	0.05793146704792942	0.7417071289977079	0.5836459704568818	0.01074743437823861	0.5533808059783979	0.4220736929748624	1.0	0.3764688773795897	1.0	0.26131587897539144	0.661860306945218	0.5917413739529808	1.0	0.2557108812116602
35	0.7362031371087814	0.0001429858685229372	0.4778908867516349	0.030151195723335765	0.41883838168085863	0.0065618566584824565	0.5187565711138165	0.7895803661912648	0.020092291992665788	0.8495103383925117	0.560069579394942	0.4341872464916364	0.09078314571612517	0.00933749377254059	0.013503002879576976	0.296288688484327	0.2778244782780337	0.018933504564409745	0.7561654056556071	0.4796284020051862	0.024600751633560326	1.0294133852239993e-06	1.0	0.5141559155765816	0.6692413867174833	0.3064373303576871	0.4679140337367804	0.002756482760684677	0.007503815303068149	0.11043828586468003	0.12979415211744372
36	0.025241731827300495	9.815383591108288e-08	0.1308545191197122	0.06250557281595798	0.8156857763743608	0.46394388932930974	0.046623633415714044	0.23821702259013589	0.46394388932930974	1.0	0.12850583311334213	0.5271829740797506	0.01998975303188691	1.0	1.0	1.0	0.6346747559539596	1.0	1.0	0.0032439282477643707	0.4227418353383699	0.6169020900302735	0.368265326261203	0.7697799528544618	0.14175859900131937	1.0	0.1108515524669062	0.5815949542568875	5.4840734191917274e-11	0.578118000970316	0.5091000503349067
4	1.0	0.12670177998834237	0.4073098436381527	0.639192364248	1.0	1.0	1.0	0.555690406020354	0.5228385939385221	0.5457698205927689	0.06979676223507766	0.8140921715550533	1.0	0.6290285695413386	0.24877982253135572	1.0	0.6946290604399589	1.0	1.0	0.11845220096452565	1.0	0.12098272738788582	1.0	0.4090950931663365	0.3681278957425459	1.0	0.07436588505101592	1.0	0.06842960809992621	1.0	0.8580810340288287
5	1.0	0.4881958974817599	0.22200372563791948	0.3220180017282722	0.5200367880987334	1.0	0.01492771724161339	1.0	1.0	0.09494335938797438	0.014203297951702982	0.7127327976368594	1.0	1.0	1.0	0.5505685056797914	0.41395487040041046	1.0	0.4231516020642116	0.6919336857241694	0.41109319351411644	0.11750519814157118	1.0	0.3840355245340197	0.11473651304135041	1.0	0.3422870574630228	0.032773831327342386	0.1551052566384053	1.0	0.45547086282083055
6	0.7256906233163891	0.18379657384260523	0.40963541175000834	0.6398203708400685	1.0	1.0	0.43593227884119373	0.5580568465788325	1.0	0.015336271482485956	0.020047745698497568	0.4100625565906877	0.08235237680759082	0.004186051827541235	0.2511055153420173	0.5827377563619516	1.0	0.6311189208725454	1.0	0.04078682042916686	1.0	0.5364033327239972	1.0	0.09652616421984374	1.0	1.0	0.07520916657155595	0.043092748393972875	0.006479972566269513	1.0	0.1521216779352193
7	1.0	0.08971103572650699	0.4102781948704415	0.36979232044738997	0.5586658336209354	1.0	0.4422346529084754	0.1993538611415637	0.5320464297191068	0.16523368359807394	1.0	1.0	0.6286758736754685	0.2956944658207878	0.07536352556662099	1.0	0.26687263453420573	1.0	1.0	0.4446754028479467	1.0	1.0	1.0	0.0997115199122726	0.644277547121404	1.0	1.0	0.6469210022712637	1.0	1.0	0.8606066806399459
8	0.17832917865784445	0.13193096483449235	0.7573237395596237	0.057388736721054594	1.0	1.0	1.0	0.013795277916653118	1.0	7.985952552430426e-05	1.0	0.7420492222748857	0.11287256426383548	0.12349994060988996	1.0	0.6280302784680012	0.7256028354658961	0.6417483269979678	1.0	0.0663763055504031	1.0	0.7751607059657996	0.6280302784680012	0.4562733776177232	0.40807629959833536	1.0	1.0	0.665143221511139	0.0065528400296301905	0.13816645970463545	0.13435701417233406
9	0.3200857854459256	1.0	0.23201838054575324	1.0	1.0	1.0	0.507184955318104	0.6278815035962602	1.0	0.06895344751994248	0.127044954468565	0.7503749639173207	0.037239739062320774	1.0	0.6344740040355366	0.28939516972865403	0.7276073141281274	0.6504152065838736	1.0	0.08405150496225826	0.726288155335642	1.0	0.09101974118614033	0.026521219163918485	0.6743858428917727	0.13653228384091617	0.4321432400274459	0.0801387448878619	0.2888494960485519	1.0	0.7495833090300192
