## Supplementary material for "Meta-analysis of the pathogen *Leishmania donovani*’s transcriptome reveals multiple modes of regulation including two reciprocally regulated gene modules": Enrichments: dependence.csv

	statistic	p-value
chromosome	1793.8211582963584	9.520473829094603e-42
i-ord	18262.498777179073	1.2529776507800194e-18
j-ord	15328.027865978762	0.9999999999998269
poly-cistron	4991.65959540961	4.037472016124969e-20
i-start	20615.55418862355	2.3494799955698954e-26
