## Supplementary material for "Meta-analysis of the pathogen *Leishmania donovani*’s transcriptome reveals multiple modes of regulation including two reciprocally regulated gene modules": Enrichments: GO-dependence.csv

	statistic	p-value
GO-terms	2.1429415287074546e-11	2.1429415287074546e-11
located_in	3837.66663461583	1.933140029330443e-43
name	68145.25376229988	1.0
aspect	863.3102859564472	3.7455523647951397e-125
acts_upstream_of_or_within	11798.223519858977	5.763216732734265e-18
part_of	5986.969767945477	8.007164066260127e-205
enables	10193.86016903062	0.4262762779982935
not-located_in	100.63196415726694	0.9999997030856671
not-acts_upstream_of_or_within	42.301264778350365	1.0
not-part_of	6.411669891643269	1.0
not-enables	94.71890545202541	0.999999977054784
