## Supplementary material for "Meta-analysis of the pathogen *Leishmania donovani*’s transcriptome reveals multiple modes of regulation including two reciprocally regulated gene modules": Enrichments: GO-terms_logit.csv

terms	black	blue	brown	green	greenyellow	lightcyan	lightgreen	lightyellow	magenta	pink	tan	turquoise
1												0.7799491825022855
initiation												1.5223525432498624
35								9.085687052480035
biopterin									6.536998758329354
S7							inf
mitochondrial												0.885976269478654
shock				4.935535881300003
S9							inf
40S							5.4287094481641045
83				7.234827263131117
helicase		1.4991670084423474
L19							inf
proteasome												2.9060611272723698
heat				4.935535881300003
rRNA			3.802051216825793
phosphatidylinositol		3.3919246631332807
pseudouridine						6.026112744099791
translation												1.5223525432498624
LYR		inf
E3										7.349932545768667
chain		-inf										1.472661874470974
ribosomal		-1.6092504034450876					4.971302986118163
monophosphate					6.742905826016153
folate									6.536998758329354
family												-0.903702056633293
60S							4.697599155561798
cAMP	5.9345433387686235
L7							7.25040226725075
S13							inf
dolichyl											5.98163031965392
transporter									3.577553211652883
S6							7.25040226725075
