## Supplementary material for "Meta-analysis of the pathogen *Leishmania donovani*’s transcriptome reveals multiple modes of regulation including two reciprocally regulated gene modules": Enrichments: i-ord_logit.csv

	blue	darkgreen	green	grey	royalblue	turquoise	yellow
1	-1.3857560992525593		2.424764135993415	1.417465694303682
2	-1.2436902210915846					1.5093547930686493
3	-1.6973854856146784					1.7521537074295508
4	-1.5200997345242744					1.3549385468759678
5	-2.403927302955447					1.2799105019862467
6						0.9563744903765389
7						1.226069177623935
60		3.5173520345974834
88					3.971947273067508
114	2.1727034403393564
193							3.771039783230353
