## Supplementary material for "Meta-analysis of the pathogen *Leishmania donovani*’s transcriptome reveals multiple modes of regulation including two reciprocally regulated gene modules": Enrichments: i-start_logit.csv

	blue	darkgreen	darkturquoise	green	grey	turquoise	yellow
1	-1.3733251797582293			1.752062598334491	0.942117744908957
2	-1.8750360246453688					1.9439751519976456
3	-2.065052051173096					1.6828673130675882
4	-2.272265263359665					1.2444798558240195
5						1.2374635796582008
6						1.393047186805027
7	-1.8615212158813619					1.4940292161115987
8						1.0360727992322631
120			4.275242247948574
257							3.6097358015578376
312		6.313775860497042
