## Supplementary material for "Meta-analysis of the pathogen *Leishmania donovani*’s transcriptome reveals multiple modes of regulation including two reciprocally regulated gene modules": Enrichments: kegg_path_level1_contingency.csv

kegg_path_level1	black	blue	brown	cyan	darkgreen	darkgrey	darkorange	darkred	darkturquoise	green	greenyellow	grey	grey60	lightcyan	lightgreen	lightyellow	magenta	midnightblue	orange	pink	purple	red	royalblue	saddlebrown	salmon	skyblue	steelblue	tan	turquoise	white	yellow
09100 Metabolism	5.0	40.0	8.0	1.0	0.0	0.0	0.0	0.0	0.0	7.0	3.0	40.0	1.0	2.0	0.0	0.0	6.0	2.0	1.0	0.0	2.0	6.0	3.0	0.0	1.0	1.0	0.0	1.0	156.0	0.0	21.0
09120 Genetic Information Processing	0.0	1.0	0.0	0.0	0.0	0.0	1.0	0.0	0.0	0.0	0.0	1.0	0.0	0.0	0.0	0.0	0.0	0.0	0.0	0.0	0.0	0.0	0.0	0.0	0.0	0.0	0.0	0.0	3.0	0.0	1.0
09130 Environmental Information Processing	0.0	4.0	0.0	0.0	0.0	0.0	0.0	0.0	0.0	0.0	0.0	1.0	0.0	0.0	0.0	0.0	0.0	1.0	0.0	0.0	0.0	0.0	0.0	0.0	0.0	0.0	0.0	0.0	0.0	0.0	1.0
09140 Cellular Processes	1.0	1.0	0.0	0.0	0.0	0.0	0.0	0.0	0.0	1.0	0.0	3.0	0.0	0.0	0.0	1.0	0.0	0.0	0.0	0.0	0.0	0.0	0.0	0.0	0.0	0.0	0.0	0.0	19.0	0.0	3.0
09180 Brite Hierarchies	19.0	276.0	100.0	11.0	3.0	4.0	7.0	8.0	3.0	55.0	5.0	215.0	13.0	12.0	55.0	5.0	12.0	7.0	8.0	21.0	7.0	7.0	3.0	3.0	11.0	2.0	4.0	10.0	739.0	4.0	78.0
09190 Not Included in Pathway or Brite	2.0	24.0	4.0	0.0	0.0	0.0	1.0	0.0	0.0	1.0	0.0	10.0	2.0	0.0	1.0	1.0	1.0	1.0	2.0	2.0	0.0	3.0	1.0	1.0	1.0	0.0	0.0	1.0	39.0	0.0	5.0
unclassified	116.0	2259.0	582.0	77.0	53.0	48.0	31.0	49.0	49.0	406.0	102.0	1235.0	56.0	61.0	12.0	54.0	105.0	68.0	31.0	110.0	111.0	185.0	54.0	33.0	78.0	34.0	28.0	81.0	2056.0	36.0	495.0
