## Supplementary material for "Meta-analysis of the pathogen *Leishmania donovani*’s transcriptome reveals multiple modes of regulation including two reciprocally regulated gene modules": Enrichments: kegg_path_level1_logit.csv

kegg_path_level1	blue	green	greenyellow	lightgreen	purple	red	turquoise
09100 Metabolism	-1.1007132398240667						1.4762016709499495
09140 Cellular Processes							2.313720568521876
09180 Brite Hierarchies	-0.8243658299870683		-1.9826336217838016	4.547440020270368		-2.3954349891424913	1.2072042524503555
unclassified	0.8797772317781498	0.6817217613054702	1.6748350617138517	-4.266919102130792	1.6277436636438625	1.5424256405735484	-1.3582313871208713
