## Supplementary material for "Meta-analysis of the pathogen *Leishmania donovani*’s transcriptome reveals multiple modes of regulation including two reciprocally regulated gene modules": Enrichments: kegg_path_level2_contingency.csv

kegg_path_level2	black	blue	brown	cyan	darkgreen	darkgrey	darkorange	darkred	darkturquoise	green	greenyellow	grey	grey60	lightcyan	lightgreen	lightyellow	magenta	midnightblue	orange	pink	purple	red	royalblue	saddlebrown	salmon	skyblue	steelblue	tan	turquoise	white	yellow
Amino acid metabolism	0.0	6.0	3.0	0.0	0.0	0.0	0.0	0.0	0.0	1.0	1.0	5.0	0.0	0.0	0.0	0.0	3.0	0.0	0.0	0.0	0.0	1.0	0.0	0.0	0.0	0.0	0.0	0.0	34.0	0.0	0.0
Biosynthesis of other secondary metabolites	0.0	0.0	0.0	1.0	0.0	0.0	0.0	0.0	0.0	0.0	0.0	1.0	0.0	0.0	0.0	0.0	0.0	0.0	0.0	0.0	0.0	0.0	1.0	0.0	0.0	0.0	0.0	0.0	3.0	0.0	0.0
Carbohydrate metabolism	2.0	7.0	0.0	0.0	0.0	0.0	0.0	0.0	0.0	1.0	0.0	3.0	0.0	0.0	0.0	0.0	0.0	1.0	0.0	0.0	1.0	0.0	1.0	0.0	0.0	0.0	0.0	0.0	33.0	0.0	2.0
Energy metabolism	0.0	2.0	1.0	0.0	0.0	0.0	0.0	0.0	0.0	1.0	0.0	3.0	0.0	0.0	0.0	0.0	0.0	0.0	0.0	0.0	0.0	0.0	1.0	0.0	0.0	0.0	0.0	0.0	16.0	0.0	3.0
Folding, sorting and degradation	0.0	0.0	0.0	0.0	0.0	0.0	0.0	0.0	0.0	0.0	0.0	1.0	0.0	0.0	0.0	0.0	0.0	0.0	0.0	0.0	0.0	0.0	0.0	0.0	0.0	0.0	0.0	0.0	3.0	0.0	1.0
Glycan biosynthesis and metabolism	0.0	2.0	0.0	0.0	0.0	0.0	0.0	0.0	0.0	0.0	0.0	2.0	0.0	0.0	0.0	0.0	0.0	0.0	0.0	0.0	0.0	1.0	0.0	0.0	0.0	0.0	0.0	1.0	1.0	0.0	1.0
Lipid metabolism	1.0	5.0	1.0	0.0	0.0	0.0	0.0	0.0	0.0	1.0	0.0	3.0	1.0	0.0	0.0	0.0	0.0	0.0	1.0	0.0	0.0	2.0	0.0	0.0	0.0	0.0	0.0	0.0	15.0	0.0	3.0
Metabolism of cofactors and vitamins	1.0	6.0	1.0	0.0	0.0	0.0	0.0	0.0	0.0	1.0	0.0	11.0	0.0	1.0	0.0	0.0	2.0	0.0	0.0	0.0	0.0	0.0	0.0	0.0	0.0	0.0	0.0	0.0	21.0	0.0	5.0
Metabolism of other amino acids	0.0	7.0	0.0	0.0	0.0	0.0	0.0	0.0	0.0	2.0	1.0	5.0	0.0	0.0	0.0	0.0	0.0	1.0	0.0	0.0	1.0	1.0	0.0	0.0	1.0	1.0	0.0	0.0	11.0	0.0	1.0
Metabolism of terpenoids and polyketides	0.0	1.0	0.0	0.0	0.0	0.0	0.0	0.0	0.0	0.0	0.0	1.0	0.0	0.0	0.0	0.0	1.0	0.0	0.0	0.0	0.0	0.0	0.0	0.0	0.0	0.0	0.0	0.0	3.0	0.0	1.0
Nucleotide metabolism	1.0	4.0	2.0	0.0	0.0	0.0	0.0	0.0	0.0	0.0	1.0	6.0	0.0	1.0	0.0	0.0	0.0	0.0	0.0	0.0	0.0	1.0	0.0	0.0	0.0	0.0	0.0	0.0	19.0	0.0	5.0
Poorly characterized	0.0	4.0	0.0	0.0	0.0	0.0	0.0	0.0	0.0	0.0	0.0	0.0	0.0	0.0	0.0	0.0	0.0	0.0	0.0	0.0	0.0	1.0	0.0	0.0	0.0	0.0	0.0	0.0	4.0	0.0	1.0
Protein families: genetic information processing	7.0	195.0	66.0	9.0	2.0	1.0	6.0	4.0	1.0	23.0	0.0	145.0	7.0	9.0	49.0	2.0	3.0	5.0	5.0	16.0	5.0	2.0	3.0	3.0	5.0	2.0	3.0	8.0	424.0	3.0	43.0
Protein families: metabolism	3.0	25.0	6.0	0.0	0.0	0.0	0.0	3.0	0.0	4.0	0.0	19.0	3.0	0.0	0.0	1.0	3.0	1.0	1.0	0.0	2.0	3.0	0.0	0.0	0.0	0.0	1.0	2.0	57.0	1.0	17.0
Protein families: signaling and cellular processes	9.0	56.0	28.0	2.0	1.0	3.0	1.0	1.0	2.0	28.0	5.0	51.0	3.0	3.0	6.0	2.0	6.0	1.0	2.0	5.0	0.0	2.0	0.0	0.0	6.0	0.0	0.0	0.0	258.0	0.0	18.0
Signal transduction	0.0	4.0	0.0	0.0	0.0	0.0	0.0	0.0	0.0	0.0	0.0	1.0	0.0	0.0	0.0	0.0	0.0	1.0	0.0	0.0	0.0	0.0	0.0	0.0	0.0	0.0	0.0	0.0	0.0	0.0	1.0
Translation	0.0	1.0	0.0	0.0	0.0	0.0	1.0	0.0	0.0	0.0	0.0	0.0	0.0	0.0	0.0	0.0	0.0	0.0	0.0	0.0	0.0	0.0	0.0	0.0	0.0	0.0	0.0	0.0	0.0	0.0	0.0
Transport and catabolism	1.0	1.0	0.0	0.0	0.0	0.0	0.0	0.0	0.0	1.0	0.0	3.0	0.0	0.0	0.0	1.0	0.0	0.0	0.0	0.0	0.0	0.0	0.0	0.0	0.0	0.0	0.0	0.0	19.0	0.0	3.0
Unclassified: genetic information processing	0.0	0.0	0.0	0.0	0.0	0.0	0.0	0.0	0.0	0.0	0.0	0.0	0.0	0.0	0.0	0.0	0.0	0.0	0.0	0.0	0.0	0.0	0.0	1.0	0.0	0.0	0.0	0.0	1.0	0.0	0.0
Unclassified: metabolism	2.0	18.0	4.0	0.0	0.0	0.0	1.0	0.0	0.0	1.0	0.0	10.0	2.0	0.0	1.0	1.0	1.0	1.0	2.0	1.0	0.0	2.0	1.0	0.0	0.0	0.0	0.0	1.0	32.0	0.0	3.0
Unclassified: signaling and cellular processes	0.0	2.0	0.0	0.0	0.0	0.0	0.0	0.0	0.0	0.0	0.0	0.0	0.0	0.0	0.0	0.0	0.0	0.0	0.0	1.0	0.0	0.0	0.0	0.0	1.0	0.0	0.0	0.0	2.0	0.0	1.0
unclassified	116.0	2259.0	582.0	77.0	53.0	48.0	31.0	49.0	49.0	406.0	102.0	1235.0	56.0	61.0	12.0	54.0	105.0	68.0	31.0	110.0	111.0	185.0	54.0	33.0	78.0	34.0	28.0	81.0	2056.0	36.0	495.0
