## Supplementary material for "Meta-analysis of the pathogen *Leishmania donovani*’s transcriptome reveals multiple modes of regulation including two reciprocally regulated gene modules": Enrichments: kegg_path_level2_logit.csv

kegg_path_level2	blue	green	greenyellow	lightgreen	purple	red	turquoise
Amino acid metabolism							2.1586776142055744
Carbohydrate metabolism							2.2674847942558456
Energy metabolism							1.9267018452922209
Protein families: genetic information processing	-0.5261483937068707	-1.1020578196092239	-inf	4.645576746524983		-3.4493302033683784	0.9024095800645227
Protein families: signaling and cellular processes	-1.368873068945521						1.5630195944859993
Transport and catabolism							2.313720568521876
unclassified	0.8797772317781498	0.6817217613054702	1.6748350617138517	-4.266919102130792	1.6277436636438625	1.5424256405735484	-1.3582313871208713
