## Supplementary material for "Meta-analysis of the pathogen *Leishmania donovani*’s transcriptome reveals multiple modes of regulation including two reciprocally regulated gene modules": Enrichments: kegg_path_level2_pfisher.csv

kegg_path_level2	black	blue	brown	cyan	darkgreen	darkgrey	darkorange	darkred	darkturquoise	green	greenyellow	grey	grey60	lightcyan	lightgreen	lightyellow	magenta	midnightblue	orange	pink	purple	red	royalblue	saddlebrown	salmon	skyblue	steelblue	tan	turquoise	white	yellow
Amino acid metabolism	1.0	0.024798074473331815	1.0	1.0	1.0	1.0	1.0	1.0	1.0	0.7309456569855274	0.4238336168884276	0.4300268174374451	1.0	1.0	1.0	1.0	0.02364917705880051	1.0	1.0	1.0	1.0	1.0	1.0	1.0	1.0	1.0	1.0	1.0	8.929406412772399e-08	1.0	0.07421198165872836
Biosynthesis of other secondary metabolites	1.0	0.34649518955561676	1.0	0.04820740133368189	1.0	1.0	1.0	1.0	1.0	1.0	1.0	0.5916861939706959	1.0	1.0	1.0	1.0	1.0	1.0	1.0	1.0	1.0	1.0	0.033254580640016976	1.0	1.0	1.0	1.0	1.0	0.35731374340481237	1.0	1.0
Carbohydrate metabolism	0.14504910527254528	0.09971370407805527	0.0764087739019372	1.0	1.0	1.0	1.0	1.0	1.0	0.7262133653799494	1.0	0.10631218632658973	1.0	1.0	1.0	1.0	1.0	0.31160078696753873	1.0	1.0	0.43348519558276605	1.0	0.2502910340352423	1.0	1.0	1.0	1.0	1.0	3.919031350918042e-08	1.0	1.0
Energy metabolism	1.0	0.04243946588989123	1.0	1.0	1.0	1.0	1.0	1.0	1.0	1.0	1.0	1.0	1.0	1.0	1.0	1.0	1.0	1.0	1.0	1.0	1.0	1.0	0.14130224150839416	1.0	1.0	1.0	1.0	1.0	0.000735447210918174	1.0	0.18784795680454308
Folding, sorting and degradation	1.0	0.5995681308551575	1.0	1.0	1.0	1.0	1.0	1.0	1.0	1.0	1.0	0.5259277907524936	1.0	1.0	1.0	1.0	1.0	1.0	1.0	1.0	1.0	1.0	1.0	1.0	1.0	1.0	1.0	1.0	0.13453768087104379	1.0	0.2489679886975187
Glycan biosynthesis and metabolism	1.0	1.0	1.0	1.0	1.0	1.0	1.0	1.0	1.0	1.0	1.0	0.3068038457161651	1.0	1.0	1.0	1.0	1.0	1.0	1.0	1.0	1.0	0.13892342888993	1.0	1.0	1.0	1.0	1.0	0.06654025429987054	0.45754536444402116	1.0	0.3675514393369667
Lipid metabolism	0.35484848118488593	0.3079665214241687	0.7212445376795084	1.0	1.0	1.0	1.0	1.0	1.0	1.0	1.0	0.6138079844408544	0.19743296188351983	1.0	1.0	1.0	1.0	1.0	0.12025225017202822	1.0	1.0	0.1241215208804599	1.0	1.0	1.0	1.0	1.0	1.0	0.030860513639769334	1.0	0.4283899230846188
Metabolism of cofactors and vitamins	0.47860593068930696	0.06363459377669367	0.3720127089316834	1.0	1.0	1.0	1.0	1.0	1.0	0.7240896000469579	1.0	0.09468551436133994	1.0	0.28857455488101713	1.0	1.0	0.1076863323292909	1.0	1.0	1.0	1.0	1.0	1.0	1.0	1.0	1.0	1.0	1.0	0.02418675695290963	1.0	0.1951127890259059
Metabolism of other amino acids	1.0	1.0	0.2653409367066305	1.0	1.0	1.0	1.0	1.0	1.0	0.6483640028563835	0.27848162355855893	0.7962525060663845	1.0	1.0	1.0	1.0	1.0	0.20869776260240294	1.0	1.0	0.29969244524397004	0.4506153126913485	1.0	1.0	0.23645353817299314	0.10364349568378005	1.0	1.0	0.42969152019169077	1.0	1.0
Metabolism of terpenoids and polyketides	1.0	1.0	1.0	1.0	1.0	1.0	1.0	1.0	1.0	1.0	1.0	1.0	1.0	1.0	1.0	1.0	0.07729503594144496	1.0	1.0	1.0	1.0	1.0	1.0	1.0	1.0	1.0	1.0	1.0	0.40518402629208705	1.0	0.33026142267936515
Nucleotide metabolism	0.4122240218681357	0.04012391165648917	1.0	1.0	1.0	1.0	1.0	1.0	1.0	0.419115838869203	0.3351197593739739	0.8181086196850226	1.0	0.24257492858052673	1.0	1.0	1.0	1.0	1.0	1.0	1.0	0.5271489164832671	1.0	1.0	1.0	1.0	1.0	1.0	0.0075458869978213	1.0	0.06929873232618104
Poorly characterized	1.0	0.26534116905539146	1.0	1.0	1.0	1.0	1.0	1.0	1.0	1.0	1.0	0.3757958414867022	1.0	1.0	1.0	1.0	1.0	1.0	1.0	1.0	1.0	0.17054150363592915	1.0	1.0	1.0	1.0	1.0	1.0	0.4789619808379759	1.0	0.4360275198218085
Protein families: genetic information processing	0.04671971729787805	6.210502215667681e-06	0.8947159456645912	0.8572732569254564	0.17009291414901656	0.05831670715566249	0.27697549225787876	0.6546108313978625	0.05831670715566249	0.00012218269936537884	2.6289114641288038e-05	0.9253649947100862	1.0	0.43827484115160614	5.060769105523834e-35	0.12406965710156018	0.0032234275767705515	0.4430660295540708	0.5990598419538686	0.37518221610871594	0.04207200865321388	4.369010377568206e-07	0.2773976065885591	1.0	0.21310925960755142	0.5769947978063665	1.0	0.860803363827441	4.579645651793098e-20	1.0	0.023786535870076855
Protein families: metabolism	0.45528936799559105	0.027671197582200456	0.31277911339940345	0.6385789827140924	1.0	1.0	1.0	0.0454865242704744	1.0	0.41965633074762243	0.4102119144918742	0.7229535421439708	0.0798932569148859	0.628887365451495	1.0	0.5779403220337477	0.25146883247593393	1.0	0.44755527519069327	0.2679061478755831	0.6856802898995538	0.7607788842673503	1.0	1.0	0.6407510877752878	1.0	0.3635856663262687	0.3751706577052274	0.008114915906380145	0.4316921793322558	0.006199021849485931
Protein families: signaling and cellular processes	0.31181213347008635	2.424131170420645e-13	0.5126556158570338	0.44216035025571154	0.5202677569161874	0.516430901789159	1.0	0.5216005965175698	1.0	0.14395342726331548	1.0	0.014130877485561766	1.0	1.0	0.13199427467639252	1.0	0.8283262754193835	0.2708285194320905	0.7195668142192995	0.8348208464439872	0.006833693527973087	0.009432356797522138	0.11661947180245041	0.4157005444376176	0.3138558255114745	0.4157005444376176	0.40183914728836945	0.022502983054464784	6.675670340474933e-31	0.2617777547363567	0.05656536446825562
Signal transduction	1.0	0.06161876365211661	1.0	1.0	1.0	1.0	1.0	1.0	1.0	1.0	1.0	1.0	1.0	1.0	1.0	1.0	1.0	0.0498588608937377	1.0	1.0	1.0	1.0	1.0	1.0	1.0	1.0	1.0	1.0	0.20137266557327782	1.0	0.33026142267936515
Translation	1.0	0.4223887981149578	1.0	1.0	1.0	1.0	0.007356635116041676	1.0	1.0	1.0	1.0	1.0	1.0	1.0	1.0	1.0	1.0	1.0	1.0	1.0	1.0	1.0	1.0	1.0	1.0	1.0	1.0	1.0	1.0	1.0	1.0
Transport and catabolism	0.31960028338524654	0.00727667653906766	0.25765832217566553	1.0	1.0	1.0	1.0	1.0	1.0	1.0	1.0	0.7894130696408267	1.0	1.0	1.0	0.15095045439168722	1.0	1.0	1.0	1.0	1.0	1.0	1.0	1.0	1.0	1.0	1.0	1.0	2.4516073509335755e-05	1.0	0.2170176249989057
Unclassified: genetic information processing	1.0	1.0	1.0	1.0	1.0	1.0	1.0	1.0	1.0	1.0	1.0	1.0	1.0	1.0	1.0	1.0	1.0	1.0	1.0	1.0	1.0	1.0	1.0	0.006805829596070012	1.0	1.0	1.0	1.0	0.4779772767260479	1.0	1.0
Unclassified: metabolism	0.3037687534608085	0.7003493626352286	0.8209526194028555	1.0	1.0	1.0	0.2675061938878547	1.0	1.0	0.27160228731209074	1.0	0.7509637841900793	0.10697341057979982	1.0	0.4113356641247915	0.37823688485702595	0.6204658572796466	0.45986334764398623	0.04172562942742303	1.0	1.0	0.6697255847819963	0.37823688485702595	1.0	1.0	1.0	1.0	0.5159458426722745	0.03758139437242824	1.0	0.6302460902884552
Unclassified: signaling and cellular processes	1.0	0.6762041985611967	1.0	1.0	1.0	1.0	1.0	1.0	1.0	1.0	1.0	0.6035039223413479	1.0	1.0	1.0	1.0	1.0	1.0	1.0	0.08269998726144488	1.0	1.0	1.0	1.0	0.05724265804601031	1.0	1.0	1.0	1.0	1.0	0.33026142267936515
unclassified	0.8332945751052541	1.1287542583028363e-23	0.01052960015830015	0.14301621866573339	0.003795507760265278	0.02332780999993824	0.6913369508520979	0.31998063216967504	0.008040523546246589	0.0003781236264225323	0.00041735546448766513	0.04017374150714485	0.6563387314348185	0.8851338433649761	1.7313767124728108e-28	0.10851566710199087	0.21497292306034432	0.20464227158543452	0.3313274690216405	0.5124507407541787	0.0003032407934083495	4.151471948298786e-06	0.10851566710199087	0.21572963167353176	0.23408830824067703	0.09580410396230998	0.3784059371437059	0.1160579715360879	1.5427745577430748e-76	0.1621778423441827	0.24902377691313896
