## Supplementary material for "Meta-analysis of the pathogen *Leishmania donovani*’s transcriptome reveals multiple modes of regulation including two reciprocally regulated gene modules": Enrichments: kegg_path_level3_logit.csv

kegg_path_level3	blue	green	greenyellow	lightgreen	magenta	purple	red	turquoise	yellow
Amino sugar and nucleotide sugar metabolism								3.0863037328044816
Arginine biosynthesis					7.450836284294422
Chaperones and folding catalysts								2.3213862885228123
Chromosome and associated proteins								1.917731841634603
Cilium and associated proteins								1.393047186805027
Cysteine and methionine metabolism								3.385543647811728
Cytoskeleton proteins								1.8625231287481339
DNA repair and recombination proteins								1.7849584197338535
DNA replication proteins								2.65313351017654
Exosome	-2.3717387607315423	1.671072156866494						1.6861565824752016
Oxidative phosphorylation								2.064374388739278
Peptidases and inhibitors									2.067394673583135
Phagosome								3.259541552341815
Proteasome								3.250812040697221
Ribosome	-2.7709703403849075			7.337014535465468
Translation factors								2.2494314962801747
unclassified	0.8797772317781498	0.6817217613054702	1.6748350617138517	-4.266919102130792		1.6277436636438625	1.5424256405735484	-1.3582313871208713
