## Supplementary material for "Meta-analysis of the pathogen *Leishmania donovani*’s transcriptome reveals multiple modes of regulation including two reciprocally regulated gene modules": Enrichments: kegg_path_level3_pfisher.csv

kegg_path_level3	black	blue	brown	cyan	darkgreen	darkgrey	darkorange	darkred	darkturquoise	green	greenyellow	grey	grey60	lightcyan	lightgreen	lightyellow	magenta	midnightblue	orange	pink	purple	red	royalblue	saddlebrown	salmon	skyblue	steelblue	tan	turquoise	white	yellow
Aflatoxin biosynthesis	1.0	1.0	1.0	1.0	1.0	1.0	1.0	1.0	1.0	1.0	1.0	1.0	1.0	1.0	1.0	1.0	1.0	1.0	1.0	1.0	1.0	1.0	1.0	1.0	1.0	1.0	1.0	1.0	0.27747581759557816	1.0	1.0
Alanine, aspartate and glutamate metabolism	1.0	0.5995681308551575	1.0	1.0	1.0	1.0	1.0	1.0	1.0	1.0	1.0	0.14422509713089235	1.0	1.0	1.0	1.0	1.0	1.0	1.0	1.0	1.0	1.0	1.0	1.0	1.0	1.0	1.0	1.0	0.13453768087104379	1.0	1.0
Amino acid metabolism	1.0	1.0	1.0	1.0	1.0	1.0	1.0	1.0	1.0	1.0	1.0	1.0	1.0	1.0	1.0	1.0	1.0	1.0	1.0	1.0	1.0	1.0	1.0	1.0	1.0	1.0	1.0	1.0	1.0	1.0	0.003091253390654589
Amino acid related enzymes	0.08867363877319388	0.20800607306047939	1.0	1.0	1.0	1.0	1.0	1.0	1.0	1.0	1.0	0.2518324131204229	0.04552879777343787	1.0	1.0	1.0	0.07729503594144496	1.0	1.0	1.0	1.0	1.0	1.0	1.0	1.0	1.0	1.0	1.0	0.6815261282375926	1.0	0.33026142267936515
Amino sugar and nucleotide sugar metabolism	1.0	0.018707493921040062	0.62208257529655	1.0	1.0	1.0	1.0	1.0	1.0	0.5290693769794668	1.0	1.0	1.0	1.0	1.0	1.0	1.0	1.0	1.0	1.0	1.0	1.0	0.091419984838699	1.0	1.0	1.0	1.0	1.0	4.13263812514289e-05	1.0	0.6212122067111765
Aminoacyl-tRNA biosynthesis	1.0	0.4223887981149578	1.0	1.0	1.0	1.0	0.007356635116041676	1.0	1.0	1.0	1.0	1.0	1.0	1.0	1.0	1.0	1.0	1.0	1.0	1.0	1.0	1.0	1.0	1.0	1.0	1.0	1.0	1.0	1.0	1.0	1.0
Arachidonic acid metabolism	1.0	1.0	1.0	1.0	1.0	1.0	1.0	1.0	1.0	1.0	1.0	1.0	1.0	1.0	1.0	1.0	1.0	1.0	1.0	1.0	1.0	1.0	1.0	1.0	1.0	1.0	1.0	1.0	0.021348274115910438	1.0	1.0
Arginine and proline metabolism	1.0	0.20800607306047939	1.0	1.0	1.0	1.0	1.0	1.0	1.0	1.0	1.0	0.6035039223413479	1.0	1.0	1.0	1.0	0.07729503594144496	1.0	1.0	1.0	1.0	1.0	1.0	1.0	1.0	1.0	1.0	1.0	0.002427327008952677	1.0	1.0
Arginine biosynthesis	1.0	0.5610303885425387	1.0	1.0	1.0	1.0	1.0	1.0	1.0	1.0	1.0	1.0	1.0	1.0	1.0	1.0	0.00038544419453138127	1.0	1.0	1.0	1.0	1.0	1.0	1.0	1.0	1.0	1.0	1.0	0.5653738756561844	1.0	1.0
Ascorbate and aldarate metabolism	1.0	1.0	1.0	1.0	1.0	1.0	1.0	1.0	1.0	1.0	1.0	0.1386457853523722	1.0	1.0	1.0	1.0	1.0	1.0	1.0	1.0	1.0	1.0	1.0	1.0	1.0	1.0	1.0	1.0	1.0	1.0	1.0
Biosynthesis of ansamycins	1.0	1.0	1.0	1.0	1.0	1.0	1.0	1.0	1.0	1.0	1.0	1.0	1.0	1.0	1.0	1.0	1.0	1.0	1.0	1.0	1.0	1.0	1.0	1.0	1.0	1.0	1.0	1.0	0.27747581759557816	1.0	1.0
Biosynthesis of vancomycin group antibiotics	1.0	0.23998157531091666	1.0	1.0	1.0	1.0	1.0	1.0	1.0	1.0	1.0	1.0	1.0	1.0	1.0	1.0	1.0	1.0	1.0	1.0	1.0	1.0	1.0	1.0	1.0	1.0	1.0	1.0	1.0	1.0	1.0
Biosynthesis of various plant secondary metabolites	1.0	1.0	1.0	0.016331499097310763	1.0	1.0	1.0	1.0	1.0	1.0	1.0	0.25807991959271487	1.0	1.0	1.0	1.0	1.0	1.0	1.0	1.0	1.0	1.0	1.0	1.0	1.0	1.0	1.0	1.0	1.0	1.0	1.0
CD molecules	1.0	1.0	0.1798152848158054	1.0	1.0	1.0	1.0	1.0	1.0	1.0	1.0	0.36096296769120967	1.0	1.0	1.0	1.0	1.0	1.0	1.0	1.0	1.0	1.0	1.0	1.0	1.0	1.0	1.0	1.0	1.0	1.0	1.0
Carbapenem biosynthesis	1.0	1.0	1.0	1.0	1.0	1.0	1.0	1.0	1.0	1.0	1.0	1.0	1.0	1.0	1.0	1.0	1.0	1.0	1.0	1.0	1.0	1.0	0.011207996050251839	1.0	1.0	1.0	1.0	1.0	0.4779772767260479	1.0	1.0
Chaperones and folding catalysts	0.3462102164666687	0.002926379647088208	0.4564042904617941	1.0	1.0	1.0	1.0	1.0	1.0	0.40150568501615946	1.0	1.0	1.0	1.0	1.0	1.0	1.0	1.0	1.0	1.0	1.0	1.0	1.0	1.0	1.0	1.0	1.0	1.0	8.736862051428942e-06	1.0	0.6980539018147569
Chromosome and associated proteins	0.11550228762963388	0.017848295384313706	0.38098471606446715	1.0	1.0	1.0	0.28368059656362776	1.0	1.0	0.18822848749329812	1.0	0.3578479409204743	0.4519702768387691	1.0	1.0	0.39907236216750813	1.0	1.0	0.29555363495349124	0.3023311215225919	0.628519473844273	0.4174233106681509	1.0	1.0	1.0	1.0	1.0	1.0	6.382531953129078e-10	1.0	0.24312967688243986
Cilium and associated proteins	1.0	0.020144910105866193	1.0	1.0	1.0	1.0	1.0	1.0	1.0	0.05255730308037014	0.010354263903054434	0.8741971518642938	0.01817702228713446	1.0	1.0	1.0	1.0	1.0	1.0	0.2750673641651794	1.0	0.41042955315983937	1.0	1.0	0.15641040806343287	1.0	1.0	1.0	2.1301125934444627e-05	1.0	0.3320864160209326
Cofactor metabolism	1.0	1.0	1.0	1.0	1.0	1.0	1.0	1.0	1.0	1.0	1.0	1.0	1.0	1.0	1.0	1.0	1.0	1.0	1.0	1.0	1.0	1.0	1.0	1.0	1.0	1.0	1.0	1.0	0.27747581759557816	1.0	1.0
Cyanoamino acid metabolism	1.0	0.5610303885425387	1.0	1.0	1.0	1.0	1.0	1.0	1.0	1.0	1.0	1.0	1.0	1.0	1.0	1.0	1.0	1.0	1.0	1.0	1.0	1.0	1.0	1.0	1.0	1.0	1.0	1.0	0.18822652716350408	1.0	1.0
Cysteine and methionine metabolism	1.0	0.02967399676201561	0.2484909054700495	1.0	1.0	1.0	1.0	1.0	1.0	1.0	1.0	0.7098281100279207	1.0	1.0	1.0	1.0	1.0	1.0	1.0	1.0	1.0	1.0	1.0	1.0	1.0	1.0	1.0	1.0	3.859169114722413e-05	1.0	1.0
Cytochrome P450	1.0	1.0	1.0	1.0	1.0	1.0	1.0	1.0	1.0	1.0	1.0	1.0	1.0	1.0	1.0	1.0	1.0	1.0	1.0	1.0	1.0	1.0	1.0	1.0	1.0	1.0	1.0	1.0	0.27747581759557816	1.0	1.0
Cytoskeleton proteins	0.008923473801370436	0.0066660120053965745	0.5967315071697825	1.0	1.0	1.0	1.0	1.0	1.0	0.1147106915436761	0.46915071842669626	1.0	1.0	0.06829844783950063	1.0	1.0	1.0	1.0	1.0	1.0	1.0	0.6319781775784719	1.0	1.0	1.0	1.0	1.0	1.0	5.50013844773977e-07	1.0	0.049343453760223484
D-Amino acid metabolism	1.0	1.0	1.0	1.0	1.0	1.0	1.0	1.0	1.0	1.0	0.010133578995854447	1.0	1.0	1.0	1.0	1.0	1.0	1.0	1.0	1.0	1.0	1.0	1.0	1.0	1.0	1.0	1.0	1.0	1.0	1.0	1.0
DNA repair and recombination proteins	0.6345342720488971	0.06295423051175414	1.0	1.0	1.0	1.0	1.0	1.0	1.0	0.033979616483820016	1.0	0.5408524695063041	1.0	1.0	0.10909246337076803	1.0	1.0	1.0	0.047250085916210154	0.6305315013328066	0.628519473844273	0.4174233106681509	1.0	1.0	1.0	1.0	1.0	0.5404931088348169	8.348363702285478e-09	1.0	0.8187047660553504
DNA replication proteins	1.0	0.23368412194660543	0.16837768777766504	1.0	1.0	1.0	1.0	1.0	1.0	0.40248361979624203	1.0	0.21996331565029267	1.0	0.21029071459333382	1.0	1.0	1.0	1.0	1.0	1.0	1.0	1.0	1.0	1.0	1.0	1.0	0.0956433358282124	1.0	2.4763554098243623e-07	1.0	1.0
Domain-containing proteins not elsewhere classified	1.0	0.5894002910323783	0.32127926898648757	1.0	1.0	0.08286688944023657	0.06434043169301211	0.09048352910298488	1.0	1.0	1.0	0.4977932604013333	1.0	1.0	0.1070303732810394	1.0	1.0	1.0	1.0	1.0	1.0	1.0	1.0	1.0	1.0	1.0	1.0	1.0	0.11949442808004179	1.0	0.6212451008021885
Energy metabolism	1.0	0.5785050358102887	1.0	1.0	1.0	1.0	1.0	1.0	1.0	1.0	1.0	1.0	1.0	1.0	1.0	1.0	1.0	0.028798690128911602	1.0	1.0	1.0	1.0	1.0	1.0	1.0	1.0	1.0	1.0	0.06763499929774391	1.0	1.0
Enzymes with EC numbers	0.26955776129483766	1.0	1.0	1.0	1.0	1.0	0.24818572512244422	1.0	1.0	0.26341571428463045	1.0	1.0	0.09243073995164479	1.0	0.3846615422209151	0.35302959765038383	0.5884343589350487	1.0	0.03561916576808401	0.6142720990649386	1.0	0.6548207403808419	0.35302959765038383	1.0	1.0	1.0	1.0	0.48566403703745664	0.09703150418905912	1.0	0.13035189228840183
Ether lipid metabolism	1.0	0.4223887981149578	1.0	1.0	1.0	1.0	1.0	1.0	1.0	0.0847251366213442	1.0	1.0	1.0	1.0	1.0	1.0	1.0	1.0	1.0	1.0	1.0	1.0	1.0	1.0	1.0	1.0	1.0	1.0	1.0	1.0	1.0
Exopolysaccharide biosynthesis	1.0	1.0	1.0	1.0	1.0	1.0	1.0	1.0	1.0	1.0	1.0	0.1386457853523722	1.0	1.0	1.0	1.0	1.0	1.0	1.0	1.0	1.0	1.0	1.0	1.0	1.0	1.0	1.0	1.0	1.0	1.0	1.0
Exosome	0.7528636210544031	4.1482937944705824e-12	0.31088695969806635	0.6856411592171746	0.6285002523106961	0.62769710002799	1.0	0.6290095145618873	1.0	2.6731177140423194e-06	0.27602720193035374	0.05283185074089142	0.6480437350224733	1.0	0.009108879801807144	0.6321424407413234	1.0	0.40795350931467284	0.551702853729217	0.5233257703372536	0.17705633932849008	0.03493960500180268	0.6321424407413234	1.0	0.6906430620226549	1.0	1.0	0.4252899460250401	3.9260498613579197e-16	1.0	0.8771281236953671
Fatty acid biosynthesis	1.0	1.0	1.0	1.0	1.0	1.0	1.0	1.0	1.0	1.0	1.0	1.0	1.0	1.0	1.0	1.0	1.0	1.0	1.0	1.0	1.0	1.0	1.0	1.0	1.0	1.0	1.0	1.0	0.27747581759557816	1.0	1.0
Fatty acid degradation	1.0	0.5610303885425387	1.0	1.0	1.0	1.0	1.0	1.0	1.0	1.0	1.0	1.0	1.0	1.0	1.0	1.0	1.0	1.0	1.0	1.0	1.0	1.0	1.0	1.0	1.0	1.0	1.0	1.0	1.0	1.0	0.15782539021732797
Folate biosynthesis	1.0	1.0	1.0	1.0	1.0	1.0	1.0	1.0	1.0	1.0	1.0	0.5259277907524936	1.0	1.0	1.0	1.0	1.0	1.0	1.0	1.0	1.0	1.0	1.0	1.0	1.0	1.0	1.0	1.0	0.6218426510017578	1.0	0.2489679886975187
Fructose and mannose metabolism	0.01317365269461078	1.0	1.0	1.0	1.0	1.0	1.0	1.0	1.0	1.0	1.0	1.0	1.0	1.0	1.0	1.0	1.0	1.0	1.0	1.0	1.0	1.0	1.0	1.0	1.0	1.0	1.0	1.0	1.0	1.0	1.0
Function unknown	1.0	0.2319448607711867	1.0	1.0	1.0	1.0	1.0	1.0	1.0	1.0	1.0	0.6217811003779203	1.0	1.0	1.0	1.0	1.0	1.0	1.0	1.0	1.0	0.1548795818163727	1.0	1.0	1.0	1.0	1.0	1.0	0.7149947874675305	1.0	0.4027684514730849
GTP-binding proteins	0.337457109169106	0.4008792207986631	0.7198243667296933	1.0	1.0	1.0	1.0	1.0	1.0	0.6439239829021075	1.0	0.6094825464735558	1.0	1.0	1.0	0.16049201873849503	1.0	1.0	1.0	1.0	1.0	1.0	1.0	1.0	0.22997979103554253	1.0	1.0	1.0	0.0018595553649880078	1.0	0.41613323692820314
Galactose metabolism	1.0	1.0	1.0	1.0	1.0	1.0	1.0	1.0	1.0	1.0	1.0	1.0	1.0	1.0	1.0	1.0	1.0	0.021676727492708506	1.0	1.0	1.0	1.0	1.0	1.0	1.0	1.0	1.0	1.0	1.0	1.0	0.15782539021732797
General function prediction only	1.0	1.0	1.0	1.0	1.0	1.0	1.0	1.0	1.0	1.0	1.0	1.0	1.0	1.0	1.0	1.0	1.0	1.0	1.0	1.0	1.0	1.0	1.0	1.0	1.0	1.0	1.0	1.0	0.27747581759557816	1.0	1.0
Glutathione metabolism	1.0	0.5752717752295283	0.62208257529655	1.0	1.0	1.0	1.0	1.0	1.0	1.0	1.0	0.7211602715811272	1.0	1.0	1.0	1.0	1.0	0.1168552262901537	1.0	1.0	1.0	0.2723778020252362	1.0	1.0	1.0	0.05643263984196864	1.0	1.0	0.7935496619782177	1.0	1.0
Glycerolipid metabolism	0.03900615498586276	1.0	0.1798152848158054	1.0	1.0	1.0	1.0	1.0	1.0	1.0	1.0	1.0	0.019768779586115094	1.0	1.0	1.0	1.0	1.0	1.0	1.0	1.0	1.0	1.0	1.0	1.0	1.0	1.0	1.0	0.5653738756561844	1.0	1.0
Glycerophospholipid metabolism	1.0	0.12599114747684148	1.0	1.0	1.0	1.0	1.0	1.0	1.0	1.0	1.0	0.36092314834621353	1.0	1.0	1.0	1.0	1.0	1.0	0.03430100511034253	1.0	1.0	0.1548795818163727	1.0	1.0	1.0	1.0	1.0	1.0	0.27415138332564915	1.0	0.4027684514730849
Glycine, serine and threonine metabolism	1.0	1.0	1.0	1.0	1.0	1.0	1.0	1.0	1.0	1.0	1.0	1.0	1.0	1.0	1.0	1.0	1.0	1.0	1.0	1.0	1.0	1.0	1.0	1.0	1.0	1.0	1.0	1.0	0.021348274115910438	1.0	1.0
Glycolysis / Gluconeogenesis	1.0	0.23998157531091666	1.0	1.0	1.0	1.0	1.0	1.0	1.0	1.0	1.0	1.0	1.0	1.0	1.0	1.0	1.0	1.0	1.0	1.0	1.0	1.0	1.0	1.0	1.0	1.0	1.0	1.0	1.0	1.0	1.0
Glycosaminoglycan binding proteins	1.0	1.0	1.0	1.0	1.0	1.0	1.0	1.0	1.0	1.0	1.0	1.0	1.0	1.0	1.0	1.0	1.0	1.0	1.0	1.0	1.0	1.0	1.0	1.0	1.0	1.0	1.0	1.0	0.27747581759557816	1.0	1.0
Glycosylphosphatidylinositol (GPI)-anchor biosynthesis	1.0	0.6348061353399034	1.0	1.0	1.0	1.0	1.0	1.0	1.0	1.0	1.0	0.5916861939706959	1.0	1.0	1.0	1.0	1.0	1.0	1.0	1.0	1.0	0.10610632990068553	1.0	1.0	1.0	1.0	1.0	1.0	1.0	1.0	0.2907765909856937
Glycosylphosphatidylinositol (GPI)-anchored proteins	1.0	0.6348061353399034	1.0	1.0	1.0	1.0	1.0	1.0	1.0	0.0014626030010046218	1.0	1.0	1.0	1.0	1.0	1.0	1.0	1.0	1.0	0.07131505802532807	1.0	1.0	1.0	1.0	1.0	1.0	1.0	1.0	0.19615124687140414	1.0	1.0
Glycosyltransferases	1.0	1.0	0.6901028694938851	1.0	1.0	1.0	1.0	0.13265850691476005	1.0	0.6297651061239444	1.0	0.256370851140351	1.0	1.0	1.0	1.0	0.2669773856625619	0.1791831497067325	1.0	1.0	0.2595551268693788	1.0	1.0	1.0	1.0	1.0	1.0	0.2075282931141989	0.3896841690333129	1.0	0.18784795680454308
Glyoxylate and dicarboxylate metabolism	1.0	1.0	1.0	1.0	1.0	1.0	1.0	1.0	1.0	1.0	1.0	1.0	1.0	1.0	1.0	1.0	1.0	1.0	1.0	1.0	1.0	1.0	1.0	1.0	1.0	1.0	1.0	1.0	0.06763499929774391	1.0	1.0
Histidine metabolism	1.0	1.0	1.0	1.0	1.0	1.0	1.0	1.0	1.0	1.0	1.0	1.0	1.0	1.0	1.0	1.0	1.0	1.0	1.0	1.0	1.0	1.0	1.0	1.0	1.0	1.0	1.0	1.0	0.27747581759557816	1.0	1.0
Inositol phosphate metabolism	0.01317365269461078	1.0	1.0	1.0	1.0	1.0	1.0	1.0	1.0	1.0	1.0	1.0	1.0	1.0	1.0	1.0	1.0	1.0	1.0	1.0	1.0	1.0	1.0	1.0	1.0	1.0	1.0	1.0	1.0	1.0	1.0
Ion channels	1.0	0.4223887981149578	1.0	1.0	1.0	1.0	1.0	1.0	1.0	1.0	1.0	1.0	1.0	1.0	1.0	1.0	1.0	1.0	1.0	1.0	1.0	1.0	1.0	1.0	1.0	1.0	1.0	1.0	0.4779772767260479	1.0	1.0
Lectins	1.0	1.0	1.0	1.0	1.0	1.0	1.0	1.0	1.0	1.0	1.0	1.0	1.0	1.0	1.0	1.0	1.0	1.0	1.0	1.0	1.0	1.0	1.0	1.0	1.0	1.0	1.0	1.0	0.4779772767260479	1.0	0.10819386867291061
Lipid biosynthesis proteins	1.0	1.0	0.62208257529655	1.0	1.0	1.0	1.0	1.0	1.0	1.0	1.0	0.7211602715811272	1.0	1.0	1.0	1.0	0.17754280995382984	1.0	1.0	1.0	1.0	1.0	1.0	1.0	1.0	1.0	1.0	1.0	0.10023105515715833	1.0	1.0
Lipoic acid metabolism	0.18048876338470168	0.13958297781755222	0.6194381634452116	1.0	1.0	1.0	1.0	1.0	1.0	1.0	1.0	0.25009549704039125	1.0	0.09883411472013036	1.0	1.0	0.158397688153073	1.0	1.0	1.0	1.0	1.0	1.0	1.0	1.0	1.0	1.0	1.0	0.008818480439363069	1.0	0.2017931877274353
Lysine biosynthesis	1.0	0.23998157531091666	1.0	1.0	1.0	1.0	1.0	1.0	1.0	1.0	1.0	1.0	1.0	1.0	1.0	1.0	1.0	1.0	1.0	1.0	1.0	1.0	1.0	1.0	1.0	1.0	1.0	1.0	1.0	1.0	1.0
Membrane trafficking	0.6987728064721372	0.3614899343271222	0.5939810271808692	0.6306771901839263	0.5047105960695498	0.47915611906267197	1.0	0.1579759082545485	1.0	0.6670086637158081	0.6491880755824965	0.6155583040682968	0.5950667788969171	0.2392567078060552	0.5741422509597647	0.5349100869865814	1.0	0.016766959897628036	1.0	0.6822748718705287	0.6624494091581521	0.1845835607459284	1.0	0.37112097057359295	1.0	0.0771064861122582	1.0	0.6329388747879618	0.4393263531712833	0.013289142443139784	0.8489960463166505
Messenger RNA biogenesis	0.4573503644275632	0.22425719220618012	0.5366142720496543	1.0	1.0	1.0	1.0	1.0	1.0	0.7226836401196111	1.0	0.5184146238693501	0.2641784746346992	0.27355621212278314	1.0	1.0	1.0	1.0	0.16364248028136416	1.0	1.0	1.0	1.0	1.0	1.0	1.0	0.12723477453548274	0.32741603017910403	0.1859244444359775	1.0	0.7415546753358893
Mitochondrial biogenesis	0.629347795793058	0.7945474911475495	0.24681750051090773	1.0	1.0	1.0	0.25928600854928796	0.06744283328623768	1.0	0.26654043173704517	1.0	0.5207588975027904	1.0	1.0	1.0	1.0	1.0	1.0	1.0	0.261411055297247	0.5949640045217482	0.408241650293997	0.07588786697551649	1.0	0.49562749549301466	1.0	1.0	1.0	0.2634221388116717	1.0	0.8052076839977649
N-Glycan biosynthesis	1.0	1.0	1.0	1.0	1.0	1.0	1.0	1.0	1.0	1.0	1.0	1.0	1.0	1.0	1.0	1.0	1.0	1.0	1.0	1.0	1.0	1.0	1.0	1.0	1.0	1.0	1.0	0.008567480423767851	1.0	1.0	1.0
Neomycin, kanamycin and gentamicin biosynthesis	1.0	1.0	1.0	1.0	1.0	1.0	1.0	1.0	1.0	1.0	1.0	1.0	1.0	1.0	1.0	1.0	1.0	1.0	1.0	1.0	1.0	1.0	1.0	1.0	1.0	1.0	1.0	1.0	0.27747581759557816	1.0	1.0
Nicotinate and nicotinamide metabolism	1.0	1.0	1.0	1.0	1.0	1.0	1.0	1.0	1.0	0.23328692648375945	1.0	0.1971357746614811	1.0	1.0	1.0	1.0	1.0	1.0	1.0	1.0	1.0	1.0	1.0	1.0	1.0	1.0	1.0	1.0	1.0	1.0	0.2907765909856937
Nitrogen metabolism	1.0	1.0	0.06393367111929987	1.0	1.0	1.0	1.0	1.0	1.0	1.0	1.0	1.0	1.0	1.0	1.0	1.0	1.0	1.0	1.0	1.0	1.0	1.0	1.0	1.0	1.0	1.0	1.0	1.0	1.0	1.0	1.0
One carbon pool by folate	1.0	1.0	1.0	1.0	1.0	1.0	1.0	1.0	1.0	1.0	1.0	0.2518324131204229	1.0	1.0	1.0	1.0	0.07729503594144496	1.0	1.0	1.0	1.0	1.0	1.0	1.0	1.0	1.0	1.0	1.0	0.40518402629208705	1.0	1.0
Oxidative phosphorylation	1.0	0.06313227628819436	0.40873013809619596	1.0	1.0	1.0	1.0	1.0	1.0	1.0	1.0	1.0	1.0	1.0	1.0	1.0	1.0	1.0	1.0	1.0	1.0	1.0	0.1364377761231799	1.0	1.0	1.0	1.0	1.0	0.0005308527460657462	1.0	0.17367139630202874
Pantothenate and CoA biosynthesis	1.0	0.34649518955561676	1.0	1.0	1.0	1.0	1.0	1.0	1.0	1.0	1.0	0.004371539939202286	1.0	1.0	1.0	1.0	1.0	1.0	1.0	1.0	1.0	1.0	1.0	1.0	1.0	1.0	1.0	1.0	0.6721428064003077	1.0	1.0
Pentose and glucuronate interconversions	1.0	0.5785050358102887	1.0	1.0	1.0	1.0	1.0	1.0	1.0	1.0	1.0	1.0	1.0	1.0	1.0	1.0	1.0	1.0	1.0	1.0	1.0	1.0	1.0	1.0	1.0	1.0	1.0	1.0	0.0059193657219659525	1.0	1.0
Pentose phosphate pathway	1.0	1.0	1.0	1.0	1.0	1.0	1.0	1.0	1.0	1.0	1.0	1.0	1.0	1.0	1.0	1.0	1.0	1.0	1.0	1.0	1.0	1.0	1.0	1.0	1.0	1.0	1.0	1.0	0.3088180550292642	1.0	0.20469909684363966
Peptidases and inhibitors	1.0	0.013664403553238062	0.2586869260166612	1.0	1.0	1.0	1.0	1.0	1.0	0.4848608148099845	1.0	0.5418958751136864	1.0	1.0	1.0	1.0	1.0	1.0	1.0	1.0	0.43348519558276605	1.0	1.0	1.0	1.0	1.0	1.0	0.35586193433136476	0.004137684909917492	0.17197730768113792	0.00042444019971716636
Peroxisome	0.18048876338470168	0.13958297781755222	0.6194381634452116	1.0	1.0	1.0	1.0	1.0	1.0	0.4854118278675224	1.0	0.4524824663473256	1.0	1.0	1.0	1.0	1.0	1.0	1.0	1.0	1.0	1.0	1.0	1.0	1.0	1.0	1.0	1.0	0.03961551504334211	1.0	0.5765537059006973
Phagosome	1.0	0.029305762316345886	1.0	1.0	1.0	1.0	1.0	1.0	1.0	1.0	1.0	0.24121180664916386	1.0	1.0	1.0	0.07590714814270373	1.0	1.0	1.0	1.0	1.0	1.0	1.0	1.0	1.0	1.0	1.0	1.0	0.0001123682491117763	1.0	0.181191974636215
Phosphatidylinositol signaling system	1.0	0.06161876365211661	1.0	1.0	1.0	1.0	1.0	1.0	1.0	1.0	1.0	1.0	1.0	1.0	1.0	1.0	1.0	0.0498588608937377	1.0	1.0	1.0	1.0	1.0	1.0	1.0	1.0	1.0	1.0	0.20137266557327782	1.0	0.33026142267936515
Phosphonate and phosphinate metabolism	1.0	1.0	1.0	1.0	1.0	1.0	1.0	1.0	1.0	1.0	1.0	1.0	1.0	1.0	1.0	1.0	1.0	1.0	1.0	1.0	1.0	1.0	1.0	1.0	1.0	1.0	1.0	1.0	0.07697435846510832	1.0	1.0
Porphyrin metabolism	1.0	0.5610303885425387	1.0	1.0	1.0	1.0	1.0	1.0	1.0	1.0	1.0	1.0	1.0	1.0	1.0	1.0	1.0	1.0	1.0	1.0	1.0	1.0	1.0	1.0	1.0	1.0	1.0	1.0	0.18822652716350408	1.0	1.0
Prenyltransferases	1.0	0.5785050358102887	0.23226720080712784	1.0	1.0	1.0	1.0	0.0208421412411529	1.0	1.0	1.0	1.0	1.0	1.0	1.0	1.0	1.0	1.0	1.0	1.0	1.0	1.0	1.0	1.0	1.0	1.0	0.011741376379511875	1.0	1.0	1.0	1.0
Prokaryotic defense system	1.0	1.0	1.0	1.0	1.0	1.0	1.0	1.0	1.0	1.0	1.0	1.0	1.0	1.0	1.0	1.0	1.0	1.0	1.0	0.03631203305732438	1.0	1.0	1.0	1.0	1.0	1.0	1.0	1.0	0.18822652716350408	1.0	1.0
Propanoate metabolism	1.0	1.0	1.0	1.0	1.0	1.0	1.0	1.0	1.0	1.0	1.0	1.0	1.0	1.0	1.0	1.0	1.0	1.0	1.0	1.0	1.0	1.0	1.0	1.0	1.0	1.0	1.0	1.0	0.07697435846510832	1.0	1.0
Proteasome	1.0	0.005869993503320589	0.7300676697266815	1.0	1.0	1.0	1.0	1.0	1.0	0.4084900464590738	1.0	0.8114367612759958	1.0	1.0	1.0	1.0	1.0	1.0	1.0	1.0	1.0	1.0	1.0	1.0	1.0	1.0	1.0	1.0	2.1042529721454812e-10	1.0	0.7215273132694806
Protein kinases	1.0	1.0	0.39638106409014406	1.0	1.0	1.0	1.0	0.10947104143055784	1.0	0.6227163620992413	1.0	0.3501555551893535	0.13631910921693813	1.0	1.0	1.0	1.0	1.0	0.08182744136447626	1.0	1.0	0.06184764193977065	1.0	1.0	1.0	1.0	1.0	1.0	0.09132201123110562	1.0	0.6318374400406528
Protein phosphatases and associated proteins	0.03639284108533431	1.0	0.6560841544212765	1.0	1.0	1.0	1.0	1.0	1.0	0.6235173889313022	1.0	0.7612156375518928	0.14205944191668704	1.0	1.0	0.12168116966307621	1.0	1.0	1.0	1.0	1.0	0.3496986533837542	1.0	1.0	1.0	1.0	1.0	1.0	0.8161922505436088	1.0	0.3688941571738998
Protein processing in endoplasmic reticulum	1.0	0.5785050358102887	1.0	1.0	1.0	1.0	1.0	1.0	1.0	1.0	1.0	0.44958725202817335	1.0	1.0	1.0	1.0	1.0	1.0	1.0	1.0	1.0	1.0	1.0	1.0	1.0	1.0	1.0	1.0	0.06763499929774391	1.0	1.0
Proteoglycans	1.0	1.0	1.0	1.0	1.0	1.0	1.0	1.0	1.0	1.0	1.0	1.0	1.0	1.0	1.0	1.0	1.0	1.0	1.0	1.0	1.0	1.0	1.0	1.0	1.0	1.0	1.0	1.0	0.27747581759557816	1.0	1.0
Purine metabolism	0.3012656367206541	0.04243946588989123	0.6901028694938851	1.0	1.0	1.0	1.0	1.0	1.0	0.6297651061239444	0.2406814912399956	1.0	1.0	1.0	1.0	1.0	1.0	1.0	1.0	1.0	1.0	0.39664631259011246	1.0	1.0	1.0	1.0	1.0	1.0	0.00853986785976488	1.0	0.18784795680454308
Pyrimidine metabolism	1.0	0.7456728516940216	1.0	1.0	1.0	1.0	1.0	1.0	1.0	1.0	1.0	0.4088064434826252	1.0	0.0862352477974527	1.0	1.0	1.0	1.0	1.0	1.0	1.0	1.0	1.0	1.0	1.0	1.0	1.0	1.0	0.36719940520773997	1.0	0.16093754992548073
Pyruvate metabolism	1.0	0.7319139212037433	1.0	1.0	1.0	1.0	1.0	1.0	1.0	1.0	1.0	0.3809618173604322	1.0	1.0	1.0	1.0	1.0	1.0	1.0	1.0	0.11514967032777379	1.0	1.0	1.0	1.0	1.0	1.0	1.0	0.013835873656809368	1.0	1.0
Riboflavin metabolism	1.0	1.0	0.12378534167791476	1.0	1.0	1.0	1.0	1.0	1.0	1.0	1.0	1.0	1.0	1.0	1.0	1.0	1.0	1.0	1.0	1.0	1.0	1.0	1.0	1.0	1.0	1.0	1.0	1.0	1.0	1.0	0.10819386867291061
Ribosome	0.27495216998670563	4.161949024002206e-11	0.046930163762602006	0.36684050111643896	1.0	1.0	1.0	1.0	1.0	0.4232705011605493	0.4121513241592487	0.15997103412347213	0.6285761771589997	1.0	2.1878799911256343e-64	1.0	0.42820910335024254	0.6317560723597697	1.0	0.2688288474606117	0.4226457739523222	0.12287352533694756	1.0	1.0	1.0	1.0	1.0	0.387405511284404	0.006657532121098918	1.0	0.2869882964706949
Ribosome biogenesis	0.415441112853023	0.020002357811124746	0.4564967175436123	0.0034664357996060853	1.0	1.0	0.010567208706742163	1.0	0.4505551537881527	0.11573085963868467	0.6394562297161641	0.4343027733563582	0.563926683398673	0.5787996939438124	0.18215750931128513	1.0	0.40747486694560126	1.0	1.0	0.19453517233099063	1.0	0.17748974478709698	1.0	0.3467566676753808	0.6288749945483532	1.0	1.0	1.0	0.03441365471776415	1.0	0.015567363246529062
Secretion system	1.0	0.12599114747684148	0.10898674501161461	1.0	1.0	1.0	1.0	1.0	1.0	1.0	1.0	0.6217811003779203	1.0	1.0	1.0	1.0	1.0	1.0	1.0	1.0	1.0	1.0	1.0	1.0	1.0	1.0	1.0	1.0	0.0026078454031308947	1.0	1.0
Selenocompound metabolism	1.0	0.5610303885425387	1.0	1.0	1.0	1.0	1.0	1.0	1.0	1.0	1.0	1.0	1.0	1.0	1.0	1.0	1.0	1.0	1.0	1.0	0.0328021531482826	1.0	1.0	1.0	0.02494173249007366	1.0	1.0	1.0	0.5653738756561844	1.0	1.0
Signaling proteins	1.0	0.6348061353399034	1.0	1.0	1.0	1.0	1.0	1.0	1.0	1.0	1.0	1.0	1.0	1.0	1.0	1.0	1.0	1.0	1.0	0.07131505802532807	1.0	1.0	1.0	1.0	0.049268042121320486	1.0	1.0	1.0	0.6721428064003077	1.0	1.0
Sphingolipid metabolism	1.0	1.0	1.0	1.0	1.0	1.0	1.0	1.0	1.0	1.0	1.0	0.44958725202817335	1.0	1.0	1.0	1.0	1.0	1.0	1.0	1.0	1.0	0.07204497303776351	1.0	1.0	1.0	1.0	1.0	1.0	1.0	1.0	1.0
Spliceosome	1.0	0.6757107941217846	0.7198243667296933	1.0	1.0	1.0	1.0	1.0	1.0	0.6439239829021075	1.0	1.0	0.18664780411952275	1.0	1.0	1.0	1.0	1.0	1.0	1.0	1.0	1.0	1.0	1.0	1.0	1.0	1.0	0.02874365508649065	0.04237303040930456	1.0	0.2470384228368812
Starch and sucrose metabolism	1.0	0.4223887981149578	1.0	1.0	1.0	1.0	1.0	1.0	1.0	1.0	1.0	1.0	1.0	1.0	1.0	1.0	1.0	1.0	1.0	1.0	1.0	1.0	1.0	1.0	1.0	1.0	1.0	1.0	0.4779772767260479	1.0	1.0
Steroid biosynthesis	1.0	1.0	1.0	1.0	1.0	1.0	1.0	1.0	1.0	1.0	1.0	0.609686119928103	1.0	1.0	1.0	1.0	1.0	1.0	1.0	1.0	1.0	1.0	1.0	1.0	1.0	1.0	1.0	1.0	0.04212244189677059	1.0	0.3675514393369667
Sulfur relay system	1.0	1.0	1.0	1.0	1.0	1.0	1.0	1.0	1.0	1.0	1.0	1.0	1.0	1.0	1.0	1.0	1.0	1.0	1.0	1.0	1.0	1.0	1.0	1.0	1.0	1.0	1.0	1.0	1.0	1.0	0.0556425610317826
Taurine and hypotaurine metabolism	1.0	1.0	1.0	1.0	1.0	1.0	1.0	1.0	1.0	1.0	1.0	1.0	1.0	1.0	1.0	1.0	1.0	1.0	1.0	1.0	1.0	1.0	1.0	1.0	1.0	1.0	1.0	1.0	0.27747581759557816	1.0	1.0
Terpenoid backbone biosynthesis	1.0	0.5995681308551575	1.0	1.0	1.0	1.0	1.0	1.0	1.0	1.0	1.0	0.5259277907524936	1.0	1.0	1.0	1.0	0.05583649183477041	1.0	1.0	1.0	1.0	1.0	1.0	1.0	1.0	1.0	1.0	1.0	0.6218426510017578	1.0	0.2489679886975187
Transcription	1.0	1.0	1.0	1.0	1.0	1.0	1.0	1.0	1.0	1.0	1.0	1.0	1.0	1.0	1.0	1.0	1.0	1.0	1.0	1.0	1.0	1.0	1.0	0.006805829596070012	1.0	1.0	1.0	1.0	0.4779772767260479	1.0	1.0
Transcription factors	1.0	1.0	1.0	1.0	1.0	1.0	1.0	1.0	1.0	1.0	1.0	1.0	1.0	1.0	1.0	1.0	1.0	1.0	1.0	1.0	0.0645369990911485	1.0	1.0	1.0	1.0	1.0	1.0	1.0	0.05395643260433961	1.0	1.0
Transcription machinery	1.0	1.0	0.009082201294127859	1.0	1.0	1.0	1.0	1.0	1.0	1.0	1.0	0.7583016882685472	0.13054090589633038	1.0	1.0	1.0	1.0	0.1423281013701222	1.0	0.22827756632468094	1.0	0.3248792662089322	1.0	1.0	1.0	1.0	0.06016942190112764	1.0	0.4702456150072666	1.0	0.62785946158915
Transfer RNA biogenesis	1.0	0.7724236162289433	0.7991188459941838	0.10187455865846635	1.0	1.0	0.21681701459978106	1.0	1.0	0.763049871992889	1.0	0.36934686126488625	1.0	0.3680683721614373	1.0	1.0	1.0	1.0	1.0	0.1936658048239199	1.0	0.6364798915832663	1.0	0.2023044901288111	0.4272483072091121	1.0	1.0	0.4342508092192733	0.21436620176884758	1.0	0.4163391044861526
Translation factors	1.0	0.01399507087351752	0.11595079633520518	1.0	1.0	1.0	1.0	1.0	1.0	0.2650096032018896	1.0	0.6680352865146614	1.0	1.0	1.0	1.0	1.0	1.0	0.16038031313535903	0.10496610842200076	1.0	1.0	0.22439265682328485	1.0	1.0	1.0	1.0	1.0	2.994514505428619e-07	1.0	0.5169495829273663
Transport	1.0	1.0	1.0	1.0	1.0	1.0	1.0	1.0	1.0	1.0	1.0	1.0	1.0	1.0	1.0	1.0	1.0	1.0	1.0	1.0	1.0	1.0	1.0	1.0	1.0	1.0	1.0	1.0	1.0	1.0	0.0556425610317826
Transporters	1.0	0.783556846857747	0.6278464019434757	1.0	0.31176822541377014	0.04649939374962613	1.0	1.0	0.2931080059215936	0.07656074716014974	1.0	0.12050935003502655	1.0	1.0	1.0	0.3344116425546928	0.009180353752777983	0.41000906548174454	0.2442467043792221	1.0	1.0	0.386359554798188	1.0	1.0	0.4556356869704557	1.0	1.0	1.0	0.023887301211710302	1.0	0.6002146577666851
Tryptophan metabolism	1.0	1.0	1.0	1.0	1.0	1.0	1.0	1.0	1.0	1.0	1.0	1.0	1.0	1.0	1.0	1.0	1.0	1.0	1.0	1.0	1.0	1.0	1.0	1.0	1.0	1.0	1.0	1.0	0.07697435846510832	1.0	1.0
Tyrosine metabolism	1.0	1.0	1.0	1.0	1.0	1.0	1.0	1.0	1.0	1.0	1.0	1.0	1.0	1.0	1.0	1.0	1.0	1.0	1.0	1.0	1.0	1.0	1.0	1.0	1.0	1.0	1.0	1.0	0.27747581759557816	1.0	1.0
Ubiquinone and other terpenoid-quinone biosynthesis	1.0	0.5610303885425387	1.0	1.0	1.0	1.0	1.0	1.0	1.0	1.0	1.0	0.36096296769120967	1.0	1.0	1.0	1.0	1.0	1.0	1.0	1.0	1.0	1.0	1.0	1.0	1.0	1.0	1.0	1.0	1.0	1.0	1.0
Ubiquitin system	1.0	0.3707774162278397	0.016349379180744753	1.0	0.2750026676121856	1.0	1.0	1.0	1.0	0.1147106915436761	1.0	0.19906608276120594	0.3388513647833446	0.06829844783950063	0.32342801006100147	1.0	1.0	1.0	1.0	0.17598886228923716	1.0	1.0	1.0	1.0	0.4075150044510689	1.0	1.0	1.0	0.15596522139916397	1.0	0.583348017500406
Valine, leucine and isoleucine degradation	1.0	1.0	1.0	1.0	1.0	1.0	1.0	1.0	1.0	0.5077233076555542	0.15047478133689982	1.0	1.0	1.0	1.0	1.0	1.0	1.0	1.0	1.0	1.0	0.258629723270496	1.0	1.0	1.0	1.0	1.0	1.0	0.4050844213095212	1.0	1.0
Vitamin B6 metabolism	1.0	1.0	1.0	1.0	1.0	1.0	1.0	1.0	1.0	1.0	1.0	0.25807991959271487	1.0	1.0	1.0	1.0	1.0	1.0	1.0	1.0	1.0	1.0	1.0	1.0	1.0	1.0	1.0	1.0	0.4779772767260479	1.0	1.0
beta-Alanine metabolism	1.0	0.5995681308551575	1.0	1.0	1.0	1.0	1.0	1.0	1.0	0.017146971044369835	1.0	0.14422509713089235	1.0	1.0	1.0	1.0	1.0	1.0	1.0	1.0	1.0	1.0	1.0	1.0	1.0	1.0	1.0	1.0	1.0	1.0	1.0
unclassified	0.8332945751052541	1.1287542583028363e-23	0.01052960015830015	0.14301621866573339	0.003795507760265278	0.02332780999993824	0.6913369508520979	0.31998063216967504	0.008040523546246589	0.0003781236264225323	0.00041735546448766513	0.04017374150714485	0.6563387314348185	0.8851338433649761	1.7313767124728108e-28	0.10851566710199087	0.21497292306034432	0.20464227158543452	0.3313274690216405	0.5124507407541787	0.0003032407934083495	4.151471948298786e-06	0.10851566710199087	0.21572963167353176	0.23408830824067703	0.09580410396230998	0.3784059371437059	0.1160579715360879	1.5427745577430748e-76	0.1621778423441827	0.24902377691313896
