## Supplementary material for "Meta-analysis of the pathogen *Leishmania donovani*’s transcriptome reveals multiple modes of regulation including two reciprocally regulated gene modules": Enrichments: located_in_logit.csv

located_in	blue	cyan	darkorange	green	greenyellow	grey60	lightgreen	magenta	purple	red	turquoise	unclassified	yellow
GO:0005654											0.9462438891880514
GO:0005730		2.5148151962443546	3.26951351233241				2.718994200873662
GO:0005737	-0.42684877251567693			-1.4922743703049994			2.417900346856788				0.5091388694342682	2.7097875418665263
GO:0005739				-3.5458433364531112							0.9978817957752812
GO:0005741											1.821014125148906
GO:0005783													1.6351851972005333
GO:0005796												inf
GO:0005929	-1.8424139506549302											3.3501946308575286
GO:0005930	-3.3892096268062573				3.811913294114871	4.004209591867358					1.4189210158208534		-inf
GO:0020015											1.5060702614824357
GO:0020023											0.9115302850950555
GO:0030863											inf
GO:0036064											1.1359670996483113
GO:0097014											0.8104821161129491	2.5427076721130852
unclassified	0.7178652954721648			1.966658653418814			-1.8655833839215097	1.1577067092046516	1.7029115478192998	1.7119914693379985	-1.176854751051517	-inf
