## Supplementary material for "Meta-analysis of the pathogen *Leishmania donovani*’s transcriptome reveals multiple modes of regulation including two reciprocally regulated gene modules": Enrichments: located_in_pfisher.csv

located_in	black	blue	brown	cyan	darkgreen	darkgrey	darkorange	darkred	darkturquoise	green	greenyellow	grey	grey60	lightcyan	lightgreen	lightyellow	magenta	midnightblue	orange	pink	purple	red	royalblue	saddlebrown	salmon	skyblue	steelblue	tan	turquoise	unclassified	white	yellow
GO:0000139	1.0	0.14495935337715418	1.0	1.0	1.0	1.0	1.0	1.0	1.0	1.0	1.0	1.0	1.0	1.0	1.0	1.0	1.0	1.0	1.0	1.0	1.0	1.0	1.0	1.0	1.0	1.0	1.0	1.0	0.5678376353103126	1.0	1.0	0.15735369502178156
GO:0000776	1.0	1.0	1.0	1.0	1.0	1.0	1.0	1.0	1.0	1.0	1.0	1.0	1.0	1.0	1.0	1.0	1.0	1.0	1.0	1.0	1.0	1.0	1.0	1.0	1.0	1.0	1.0	1.0	0.01990576246636332	1.0	1.0	1.0
GO:0000932	1.0	1.0	1.0	1.0	1.0	1.0	1.0	1.0	1.0	1.0	1.0	1.0	1.0	1.0	1.0	1.0	1.0	1.0	1.0	1.0	1.0	1.0	1.0	1.0	1.0	1.0	1.0	1.0	0.07346770402941852	1.0	1.0	1.0
GO:0005634	0.037345400464346014	0.042391555233924294	0.47889931781598016	1.0	1.0	0.6614499124897193	0.005276975557036277	0.6684854761590938	1.0	0.010752392015890504	0.7720009838823969	0.09495117171936071	0.04591014845148308	0.4787981503797237	0.26725569599447696	0.42090387888043435	0.05219173500139768	0.17627411741295596	1.0	0.056658268826232164	0.2665434778493055	0.047124640192000106	0.42372531616271814	0.28397674631432424	0.1858062071149166	1.0	0.21848900473325622	0.3422992577415355	0.0014220059201106748	0.014287269898664781	1.0	0.07660786984739076
GO:0005635	1.0	0.6346872591776276	1.0	1.0	1.0	1.0	1.0	1.0	1.0	1.0	1.0	0.592282713137842	1.0	1.0	1.0	1.0	0.06625869414533297	1.0	1.0	1.0	1.0	1.0	1.0	1.0	1.0	1.0	1.0	1.0	1.0	1.0	1.0	0.2899827412340383
GO:0005654	1.0	0.8464244817025479	0.06272180240646129	0.6369789313613448	1.0	1.0	0.10210114822298262	1.0	1.0	0.022847730982692577	1.0	0.8108506136449691	0.2390505875760479	0.27522818170973695	0.06405127983019368	1.0	1.0	0.6302559909622393	1.0	0.26725274765365614	1.0	0.5268181675154928	1.0	1.0	1.0	1.0	0.3435634327013647	0.36219740950012014	0.00016289425967569394	0.6155118840302537	1.0	0.5846465893887731
GO:0005694	1.0	1.0	1.0	1.0	1.0	1.0	1.0	1.0	1.0	1.0	1.0	1.0	1.0	1.0	1.0	1.0	1.0	1.0	1.0	1.0	1.0	1.0	1.0	1.0	1.0	1.0	1.0	1.0	0.2710837671557028	1.0	1.0	1.0
GO:0005730	0.2834800636407711	0.02056996402433952	0.14684541671611262	0.0004072271840415352	0.5690450525503457	1.0	0.00030972599557984275	1.0	0.5340276019240051	0.8468809025638786	1.0	0.6477336946614405	0.6284203143707302	0.10608317259583615	0.0005202766827237659	1.0	1.0	0.6364931388527826	1.0	0.0037921331075590394	0.42889952185402935	0.12521153932145815	1.0	1.0	1.0	1.0	1.0	1.0	0.012589065733150483	0.2824788965153433	1.0	0.08478680378067838
GO:0005737	0.026030372174297742	0.0001629350442074652	0.5596964896380434	0.5978411474378866	0.5018257593823237	1.0	0.5963637016726302	0.820342491370113	0.05766197208060512	5.252350655547681e-07	0.11110473379174232	0.5803838711459247	1.0	0.05388583937214228	3.2915947787871886e-09	0.5192082347119713	0.1301787710134474	0.3516080529697674	0.6114334948610477	0.7728397434330657	0.8785936528608045	0.031056215723704032	0.8311879583725204	0.0478881307964295	0.03233712123533389	0.044528266151104404	0.7642410711694201	0.862522255175146	3.427219955968304e-07	5.637284840862368e-12	0.4315684467785723	0.036653047305559364
GO:0005739	0.08302822102328869	0.8805938942821729	0.01756263704580847	1.0	0.6397923016202971	0.634546152130226	1.0	0.12887085551274607	1.0	0.00025083603426888975	0.18395231296076012	0.5778556011057328	0.4108487435831806	0.6939397933779217	0.40962505657929205	0.4058884331958935	0.534573676868088	0.2667208834204947	0.25163879325631633	0.2337922701714894	0.11815541574457367	0.33257736324948106	1.0	0.20793285499638525	1.0	0.5561211337529357	0.5115472749104564	0.4760901615783494	2.3111994790873095e-07	1.0	0.6154990626811193	0.3981581208379507
GO:0005741	1.0	0.034528669514207286	0.2595664450236012	1.0	1.0	1.0	1.0	1.0	0.21885400922450168	0.17406893099045564	1.0	0.4293637421775164	0.2868156124418561	1.0	0.0431878853012281	0.257358409721422	1.0	1.0	1.0	1.0	1.0	1.0	1.0	0.16585843003516504	1.0	1.0	1.0	0.36847750475637014	6.548601107617781e-06	0.04557749468428639	1.0	1.0
GO:0005743	1.0	0.3457781977553695	0.2830191187158082	1.0	1.0	1.0	1.0	1.0	1.0	1.0	1.0	1.0	1.0	1.0	1.0	1.0	1.0	1.0	1.0	1.0	1.0	1.0	1.0	1.0	1.0	1.0	1.0	1.0	0.6173015410286924	1.0	1.0	1.0
GO:0005758	1.0	1.0	1.0	1.0	1.0	1.0	1.0	1.0	1.0	1.0	1.0	1.0	1.0	1.0	1.0	1.0	1.0	1.0	1.0	1.0	0.010979649787032655	1.0	1.0	1.0	1.0	1.0	1.0	1.0	1.0	1.0	1.0	1.0
GO:0005759	1.0	1.0	1.0	1.0	1.0	1.0	1.0	1.0	1.0	1.0	1.0	1.0	1.0	1.0	1.0	1.0	1.0	1.0	1.0	1.0	1.0	1.0	1.0	1.0	1.0	1.0	1.0	1.0	0.2710837671557028	1.0	1.0	1.0
GO:0005764	1.0	1.0	1.0	1.0	1.0	1.0	1.0	1.0	1.0	1.0	1.0	1.0	1.0	1.0	1.0	1.0	1.0	0.007477520113582584	1.0	1.0	1.0	1.0	1.0	1.0	1.0	1.0	1.0	1.0	1.0	1.0	1.0	1.0
GO:0005783	0.34829293109967724	0.39036857231345834	0.5253652468483837	0.5383094650399278	1.0	0.36053051703957134	1.0	1.0	1.0	0.03527777116072456	1.0	0.09431660167857091	1.0	1.0	1.0	0.0933231517150836	1.0	0.5001859690341232	1.0	0.3099546646088971	0.6285251451747487	0.08512984132209915	1.0	1.0	1.0	1.0	1.0	0.5503666249089701	0.06016501337044679	0.4493409054633759	1.0	0.0005093786243933947
GO:0005789	1.0	0.7317864166180359	0.5191348982388109	1.0	1.0	1.0	1.0	1.0	1.0	1.0	1.0	1.0	1.0	1.0	1.0	1.0	1.0	0.07928158928296467	1.0	0.12646101071385246	1.0	1.0	1.0	1.0	1.0	1.0	1.0	0.0908111648690227	1.0	1.0	1.0	1.0
GO:0005794	1.0	0.009883775550424537	0.7505092744496322	1.0	1.0	1.0	1.0	1.0	1.0	1.0	1.0	0.2656187526164856	1.0	0.034795746041603084	1.0	0.2099541281209193	1.0	0.27083227974031404	0.15094084730953156	1.0	1.0	1.0	1.0	1.0	0.2938794563227066	1.0	1.0	1.0	0.001525837305624211	1.0	0.01093720433667032	0.5049769350956496
GO:0005796	1.0	1.0	1.0	1.0	1.0	1.0	1.0	1.0	1.0	1.0	1.0	1.0	1.0	1.0	1.0	1.0	1.0	1.0	1.0	1.0	1.0	1.0	1.0	1.0	1.0	1.0	1.0	1.0	1.0	4.082120509286645e-05	1.0	1.0
GO:0005811	1.0	1.0	1.0	1.0	1.0	1.0	1.0	1.0	1.0	1.0	1.0	1.0	1.0	1.0	1.0	1.0	1.0	1.0	1.0	1.0	0.010979649787032655	1.0	1.0	1.0	1.0	1.0	1.0	1.0	1.0	1.0	1.0	1.0
GO:0005813	1.0	1.0	1.0	1.0	1.0	1.0	1.0	1.0	1.0	1.0	1.0	1.0	1.0	1.0	1.0	1.0	1.0	1.0	1.0	1.0	1.0	1.0	1.0	1.0	1.0	1.0	1.0	1.0	0.2710837671557028	1.0	1.0	1.0
GO:0005816	1.0	1.0	1.0	1.0	1.0	1.0	1.0	1.0	1.0	1.0	1.0	1.0	1.0	1.0	1.0	1.0	1.0	1.0	1.0	1.0	1.0	1.0	1.0	1.0	1.0	1.0	1.0	1.0	0.2710837671557028	1.0	1.0	1.0
GO:0005819	1.0	0.4683595700194606	0.48602216211753413	1.0	1.0	1.0	1.0	1.0	1.0	1.0	0.09595956143600078	0.375753853490625	1.0	1.0	1.0	1.0	1.0	1.0	1.0	1.0	1.0	1.0	1.0	1.0	1.0	1.0	1.0	0.08290441945647312	0.14736605001254294	1.0	1.0	0.4349764905719211
GO:0005829	0.1527204926126818	0.5157251411903269	0.25871099520484986	1.0	1.0	1.0	1.0	1.0	0.21519611993283502	0.17316293855879222	0.4088194097461324	0.6893554620145825	1.0	1.0	0.2786686438273079	1.0	0.1177112602670318	1.0	1.0	1.0	1.0	1.0	1.0	1.0	1.0	1.0	1.0	0.36296334748644415	0.007536905566335685	1.0	1.0	1.0
GO:0005840	1.0	1.0	1.0	1.0	1.0	1.0	1.0	1.0	1.0	1.0	1.0	0.36142868603816247	1.0	1.0	0.018626045618823254	1.0	1.0	1.0	1.0	1.0	1.0	1.0	1.0	1.0	1.0	1.0	1.0	1.0	1.0	1.0	1.0	1.0
GO:0005856	0.01069314977506154	0.31527808036895966	0.17832847781302974	1.0	1.0	1.0	1.0	1.0	0.054285034312379354	1.0	1.0	0.39257686949508497	1.0	1.0	1.0	1.0	1.0	1.0	1.0	1.0	1.0	1.0	1.0	1.0	1.0	1.0	1.0	1.0	0.09968967105132448	1.0	1.0	1.0
GO:0005876	1.0	1.0	1.0	1.0	1.0	1.0	1.0	1.0	1.0	1.0	1.0	1.0	1.0	1.0	1.0	1.0	1.0	1.0	1.0	1.0	1.0	1.0	1.0	1.0	1.0	0.003218173213440606	1.0	1.0	1.0	1.0	1.0	1.0
GO:0005886	1.0	0.4778476930271851	0.5191348982388109	1.0	1.0	1.0	1.0	1.0	1.0	0.3906505328260749	1.0	0.38104224709538126	1.0	1.0	1.0	1.0	1.0	1.0	1.0	1.0	1.0	1.0	1.0	1.0	1.0	1.0	1.0	1.0	0.1819950146416345	0.0021625329862235763	1.0	0.46634586778886605
GO:0005905	1.0	1.0	0.06436346426881212	1.0	1.0	1.0	1.0	1.0	1.0	1.0	1.0	1.0	1.0	1.0	1.0	1.0	1.0	1.0	1.0	1.0	1.0	1.0	1.0	1.0	1.0	1.0	1.0	1.0	1.0	1.0	1.0	1.0
GO:0005929	0.027826630047010116	0.00019810476420166104	0.2663586978135063	1.0	0.07139839204037744	0.06460561052114538	1.0	1.0	1.0	0.03359610643782508	0.0016914256752766435	0.753514606447344	0.017160167688536027	0.12166770808466851	1.0	0.08320378291549343	1.0	1.0	0.28519669690334815	0.6289850154963432	1.0	0.4104065458352769	1.0	1.0	0.033836362192670284	1.0	1.0	1.0	0.39380315299935853	0.00022148048737208114	1.0	0.2403643895992385
GO:0005930	0.28948157922142603	4.0198184623945696e-14	0.8743748029570317	1.0	1.0	1.0	1.0	0.05190044448961427	1.0	0.03556596418834855	4.867017962560635e-14	0.26123896060144036	3.142171144059046e-11	1.0	0.6286513062021387	1.0	0.7165815706882175	1.0	1.0	0.27459765643427636	0.2675392598930323	0.07831808939451432	1.0	0.4389932029886193	0.01242075963155689	1.0	1.0	0.4073525732328205	6.702273380046442e-10	0.6294736206396899	1.0	0.00011539660219994063
GO:0005938	0.026515039245162516	0.42218704175822924	1.0	1.0	1.0	1.0	1.0	1.0	1.0	1.0	1.0	1.0	1.0	1.0	1.0	1.0	1.0	1.0	1.0	1.0	1.0	1.0	1.0	1.0	1.0	1.0	1.0	1.0	1.0	1.0	1.0	1.0
GO:0009897	1.0	1.0	1.0	1.0	1.0	1.0	1.0	1.0	1.0	1.0	1.0	1.0	1.0	1.0	1.0	1.0	1.0	1.0	1.0	1.0	1.0	1.0	1.0	1.0	1.0	1.0	1.0	1.0	0.2710837671557028	1.0	1.0	1.0
GO:0009898	1.0	1.0	1.0	1.0	1.0	1.0	1.0	1.0	1.0	1.0	1.0	1.0	1.0	1.0	1.0	1.0	1.0	1.0	1.0	1.0	1.0	1.0	1.0	1.0	1.0	1.0	1.0	1.0	0.2710837671557028	1.0	1.0	1.0
GO:0009986	1.0	1.0	1.0	1.0	1.0	1.0	1.0	1.0	1.0	1.0	1.0	0.5265045035451019	1.0	1.0	1.0	1.0	1.0	1.0	1.0	1.0	1.0	1.0	1.0	1.0	1.0	1.0	1.0	1.0	0.6173015410286924	1.0	1.0	0.24826726964421936
GO:0010494	1.0	0.7769658051420123	0.6223220592192266	1.0	1.0	1.0	1.0	1.0	1.0	1.0	0.157646220271737	0.07546842046907286	1.0	1.0	1.0	1.0	1.0	1.0	1.0	1.0	1.0	1.0	1.0	1.0	1.0	1.0	1.0	1.0	0.27155125693991766	1.0	1.0	0.6212355470209476
GO:0012505	1.0	1.0	1.0	1.0	1.0	1.0	1.0	1.0	1.0	1.0	1.0	1.0	1.0	1.0	1.0	1.0	1.0	1.0	1.0	1.0	1.0	1.0	1.0	1.0	1.0	1.0	1.0	1.0	0.2710837671557028	1.0	1.0	1.0
GO:0016020	1.0	0.5785152224935333	1.0	1.0	1.0	1.0	1.0	1.0	1.0	1.0	1.0	0.4501225051616254	1.0	1.0	1.0	1.0	1.0	1.0	1.0	1.0	1.0	1.0	1.0	1.0	1.0	1.0	1.0	1.0	1.0	1.0	0.015060681030562078	0.2041053267882306
GO:0016607	1.0	0.5785152224935333	1.0	1.0	1.0	1.0	1.0	1.0	1.0	1.0	1.0	0.4501225051616254	1.0	1.0	1.0	1.0	1.0	1.0	1.0	1.0	1.0	1.0	1.0	1.0	1.0	1.0	1.0	1.0	0.06344702645617507	1.0	1.0	1.0
GO:0020015	0.006996598077086532	0.0011183379691494873	0.030084707829125885	1.0	0.3707003293686241	1.0	1.0	1.0	1.0	0.7993256871069273	1.0	0.4431884450759039	1.0	0.4702184657496142	1.0	1.0	0.27248133782928197	0.4925604884521403	1.0	1.0	0.6284877688232811	0.4145684702292609	1.0	1.0	1.0	1.0	1.0	1.0	1.8596229440362845e-06	1.0	1.0	1.0
GO:0020016	0.12534026857800748	0.4905742902280562	1.0	1.0	0.21039591272903407	0.020654078094861906	1.0	0.2069254571572335	1.0	0.26840263532024533	1.0	0.518712371813872	1.0	1.0	1.0	0.22752656358271084	1.0	1.0	1.0	1.0	1.0	0.20189401676527224	1.0	1.0	1.0	1.0	1.0	1.0	0.5069608036585869	0.257450177657604	1.0	1.0
GO:0020018	1.0	0.42218704175822924	1.0	1.0	1.0	1.0	1.0	1.0	1.0	1.0	1.0	1.0	1.0	1.0	1.0	1.0	1.0	1.0	1.0	1.0	1.0	1.0	1.0	1.0	1.0	1.0	1.0	1.0	0.4686998302819871	1.0	1.0	1.0
GO:0020022	0.2951342138166085	0.0631157501178635	1.0	1.0	1.0	0.11835175947468829	1.0	1.0	1.0	0.6281961893733843	1.0	0.2482159161701443	1.0	1.0	1.0	1.0	1.0	0.17747645525324543	1.0	1.0	1.0	1.0	1.0	1.0	0.19365647328666938	1.0	1.0	1.0	0.001242181450912868	1.0	1.0	0.1725249160528407
GO:0020023	0.5230506589023086	0.06887679082521185	0.03356883685894939	1.0	1.0	1.0	0.14997062973548878	0.6108293995605932	0.5820296154554213	0.14968048130810918	0.2676239318516331	0.39125607117767325	0.6337903929234806	0.37547240698062	0.3242609359056833	0.6282485710642175	0.2784785879191406	1.0	1.0	0.49704855114723195	0.7256138913313338	0.26731180779995145	1.0	0.47297498736355587	0.40944969141576093	0.4538521800565771	0.41351182131684905	1.0	4.100101138158053e-05	0.6348743924371516	0.5092454082461126	0.14274705872063695
GO:0030139	1.0	1.0	1.0	1.0	1.0	1.0	1.0	1.0	1.0	1.0	1.0	1.0	1.0	1.0	1.0	1.0	1.0	1.0	1.0	1.0	1.0	1.0	1.0	1.0	1.0	1.0	1.0	1.0	0.2710837671557028	1.0	1.0	1.0
GO:0030430	1.0	1.0	1.0	1.0	1.0	1.0	1.0	1.0	1.0	1.0	1.0	1.0	1.0	1.0	1.0	1.0	1.0	1.0	1.0	1.0	1.0	1.0	1.0	1.0	1.0	1.0	1.0	1.0	0.2710837671557028	1.0	1.0	1.0
GO:0030665	1.0	0.42218704175822924	0.12458997357373522	1.0	1.0	1.0	1.0	1.0	1.0	1.0	1.0	1.0	1.0	1.0	1.0	1.0	1.0	1.0	1.0	1.0	1.0	1.0	1.0	1.0	1.0	1.0	1.0	1.0	1.0	1.0	1.0	1.0
GO:0030666	1.0	1.0	0.06436346426881212	1.0	1.0	1.0	1.0	1.0	1.0	1.0	1.0	1.0	1.0	1.0	1.0	1.0	1.0	1.0	1.0	1.0	1.0	1.0	1.0	1.0	1.0	1.0	1.0	1.0	1.0	1.0	1.0	1.0
GO:0030669	1.0	0.42218704175822924	1.0	1.0	1.0	1.0	1.0	1.0	1.0	1.0	1.0	1.0	1.0	1.0	1.0	1.0	1.0	1.0	1.0	0.02427231005192608	1.0	1.0	1.0	1.0	1.0	1.0	1.0	1.0	1.0	1.0	1.0	1.0
GO:0030863	1.0	0.20806855532720497	1.0	1.0	1.0	1.0	1.0	1.0	1.0	1.0	1.0	0.603480555091628	1.0	1.0	1.0	1.0	1.0	1.0	1.0	1.0	1.0	1.0	1.0	1.0	1.0	1.0	1.0	1.0	0.00010700428619587594	1.0	1.0	1.0
GO:0031514	0.13745192091912423	0.4778476930271851	0.15489480090476596	1.0	1.0	1.0	1.0	1.0	1.0	1.0	1.0	0.6573660383610401	1.0	1.0	1.0	0.05976992088732446	1.0	1.0	1.0	1.0	1.0	1.0	1.0	1.0	0.0869826402349821	1.0	1.0	1.0	1.0	1.0	1.0	1.0
GO:0031965	1.0	1.0	1.0	1.0	1.0	1.0	1.0	1.0	1.0	1.0	1.0	0.1388547089446285	1.0	1.0	1.0	1.0	1.0	1.0	1.0	1.0	1.0	1.0	1.0	1.0	1.0	1.0	1.0	1.0	1.0	1.0	1.0	1.0
GO:0031966	1.0	0.40770131349843325	1.0	1.0	1.0	1.0	1.0	1.0	1.0	1.0	1.0	0.609757822844487	1.0	1.0	1.0	1.0	1.0	1.0	1.0	1.0	1.0	1.0	1.0	1.0	1.0	1.0	1.0	1.0	0.03825166574416267	1.0	1.0	1.0
GO:0031981	0.5835553580739814	0.8846322784163916	0.4410912278355622	0.42035425690534767	0.2840153880807176	1.0	0.2142523595265253	1.0	1.0	0.763250846759669	0.481829251244649	0.4708493440435558	1.0	0.07590933971895698	1.0	1.0	1.0	0.3869779824550004	1.0	1.0	1.0	0.6334817616137831	1.0	1.0	1.0	1.0	1.0	0.4310769614521343	0.4868928454507562	1.0	0.2191044967705662	1.0
GO:0031982	1.0	0.14495935337715418	1.0	1.0	1.0	1.0	1.0	1.0	1.0	1.0	1.0	1.0	1.0	1.0	1.0	1.0	1.0	1.0	1.0	1.0	1.0	1.0	0.01694240785311601	1.0	1.0	1.0	1.0	1.0	0.5678376353103126	1.0	1.0	1.0
GO:0032154	1.0	1.0	1.0	1.0	1.0	1.0	1.0	1.0	1.0	1.0	1.0	0.36142868603816247	1.0	1.0	1.0	1.0	1.0	1.0	1.0	1.0	1.0	1.0	1.0	1.0	1.0	1.0	1.0	1.0	0.18059158715552887	1.0	1.0	1.0
GO:0032473	1.0	1.0	1.0	1.0	1.0	1.0	1.0	1.0	1.0	1.0	1.0	1.0	1.0	1.0	1.0	1.0	1.0	1.0	1.0	1.0	1.0	1.0	1.0	1.0	1.0	1.0	1.0	1.0	0.06344702645617507	1.0	1.0	1.0
GO:0034399	1.0	1.0	0.12458997357373522	1.0	1.0	1.0	1.0	1.0	1.0	1.0	1.0	1.0	1.0	1.0	1.0	1.0	1.0	1.0	1.0	1.0	1.0	1.0	1.0	1.0	1.0	1.0	1.0	1.0	0.4686998302819871	1.0	1.0	1.0
GO:0035061	1.0	1.0	1.0	1.0	1.0	1.0	1.0	1.0	1.0	1.0	1.0	1.0	1.0	1.0	1.0	1.0	1.0	1.0	1.0	1.0	1.0	1.0	1.0	1.0	1.0	1.0	1.0	1.0	0.2710837671557028	1.0	1.0	1.0
GO:0035861	1.0	1.0	0.12458997357373522	1.0	1.0	1.0	1.0	1.0	1.0	1.0	1.0	1.0	1.0	1.0	1.0	1.0	1.0	1.0	1.0	1.0	1.0	1.0	1.0	1.0	1.0	1.0	1.0	1.0	0.4686998302819871	1.0	1.0	1.0
GO:0035869	1.0	0.5196639347067609	0.4393539612131506	1.0	1.0	1.0	1.0	1.0	1.0	0.6417114289584211	1.0	0.05860934421000624	1.0	1.0	0.17159938832585248	1.0	1.0	1.0	1.0	1.0	1.0	1.0	1.0	1.0	0.21995792039222595	1.0	1.0	1.0	0.14723043890538115	1.0	1.0	0.4105995997684515
GO:0036064	0.22622211777435303	0.002875661343234504	0.7095477726693308	1.0	1.0	0.45045380595097845	1.0	1.0	1.0	0.04522228529272233	0.6377507387407509	0.025094642928966595	0.5448281172049505	1.0	1.0	1.0	0.40742383336121	1.0	1.0	0.66351375815721	1.0	0.17678771172019608	1.0	1.0	1.0	0.32886459184561107	1.0	0.2862946030362085	2.4054614514669203e-05	0.18751515415351244	1.0	0.015224754259086943
GO:0042025	1.0	1.0	1.0	1.0	1.0	1.0	1.0	1.0	1.0	0.010932333275658368	1.0	1.0	1.0	1.0	1.0	1.0	1.0	1.0	1.0	0.047959931902730506	1.0	1.0	1.0	1.0	1.0	1.0	1.0	1.0	0.5799762613462218	1.0	1.0	1.0
GO:0042175	1.0	1.0	1.0	1.0	1.0	1.0	1.0	1.0	1.0	1.0	1.0	1.0	1.0	1.0	1.0	1.0	1.0	1.0	1.0	1.0	1.0	1.0	1.0	1.0	1.0	1.0	1.0	1.0	0.2710837671557028	1.0	1.0	1.0
GO:0042405	1.0	0.23984855655466164	1.0	1.0	1.0	1.0	1.0	1.0	1.0	1.0	1.0	1.0	1.0	1.0	1.0	1.0	1.0	1.0	1.0	1.0	1.0	1.0	1.0	1.0	1.0	1.0	1.0	1.0	1.0	1.0	1.0	1.0
GO:0042645	0.03950958430494024	1.0	1.0	1.0	1.0	1.0	1.0	1.0	1.0	1.0	1.0	1.0	1.0	1.0	1.0	1.0	1.0	1.0	1.0	1.0	1.0	1.0	1.0	1.0	1.0	1.0	1.0	1.0	0.18059158715552887	1.0	1.0	1.0
GO:0043229	1.0	1.0	1.0	1.0	1.0	1.0	1.0	1.0	1.0	0.044013251301467105	1.0	1.0	1.0	1.0	1.0	1.0	1.0	1.0	1.0	1.0	1.0	1.0	1.0	1.0	1.0	1.0	1.0	1.0	1.0	1.0	1.0	1.0
GO:0043657	1.0	1.0	1.0	1.0	1.0	1.0	1.0	1.0	1.0	1.0	1.0	1.0	1.0	1.0	1.0	1.0	1.0	1.0	1.0	1.0	1.0	1.0	1.0	1.0	1.0	1.0	1.0	1.0	0.2710837671557028	1.0	1.0	1.0
GO:0044297	1.0	1.0	1.0	1.0	1.0	1.0	1.0	1.0	1.0	1.0	1.0	1.0	1.0	1.0	1.0	1.0	1.0	1.0	1.0	1.0	1.0	1.0	1.0	1.0	1.0	1.0	1.0	1.0	0.07346770402941852	1.0	1.0	1.0
GO:0044732	1.0	1.0	1.0	1.0	1.0	1.0	1.0	1.0	1.0	1.0	1.0	1.0	1.0	1.0	1.0	1.0	1.0	1.0	1.0	1.0	1.0	1.0	1.0	1.0	1.0	1.0	1.0	1.0	0.2710837671557028	1.0	1.0	1.0
GO:0045177	1.0	1.0	1.0	1.0	1.0	1.0	1.0	1.0	1.0	1.0	1.0	1.0	1.0	1.0	1.0	1.0	1.0	1.0	1.0	1.0	1.0	1.0	1.0	1.0	1.0	1.0	1.0	1.0	0.2710837671557028	1.0	1.0	1.0
GO:0046860	1.0	1.0	1.0	1.0	1.0	1.0	1.0	1.0	1.0	1.0	1.0	0.19761345558140148	1.0	1.0	1.0	1.0	1.0	1.0	1.0	1.0	1.0	1.0	1.0	1.0	1.0	1.0	1.0	1.0	0.35400065241030815	1.0	1.0	1.0
GO:0051233	1.0	1.0	1.0	1.0	1.0	1.0	1.0	1.0	1.0	1.0	1.0	1.0	1.0	1.0	1.0	1.0	1.0	1.0	1.0	1.0	1.0	1.0	1.0	1.0	0.016402436871834142	1.0	1.0	1.0	0.4686998302819871	1.0	1.0	1.0
GO:0051286	0.014977720298093994	0.2606459178021555	0.7378052672590676	1.0	1.0	1.0	1.0	1.0	1.0	0.4174919754333629	0.3256329560929353	1.0	0.025247598058774554	1.0	1.0	1.0	0.36001769401155576	1.0	1.0	1.0	1.0	0.5097351535858593	1.0	1.0	0.27607548647433194	1.0	1.0	1.0	0.3709706903105975	1.0	1.0	0.47622471125232524
GO:0060170	1.0	0.21154782360262292	0.4128106619843687	1.0	1.0	1.0	1.0	1.0	1.0	1.0	1.0	0.609757822844487	1.0	1.0	1.0	1.0	0.08736249197798653	1.0	1.0	1.0	1.0	1.0	1.0	1.0	1.0	1.0	1.0	1.0	0.45418145139965255	1.0	1.0	0.007707101021303658
GO:0060187	1.0	1.0	1.0	1.0	1.0	1.0	1.0	1.0	1.0	1.0	1.0	1.0	1.0	1.0	1.0	1.0	1.0	1.0	1.0	1.0	1.0	1.0	1.0	1.0	1.0	1.0	1.0	1.0	0.2710837671557028	1.0	1.0	1.0
GO:0070258	1.0	0.42218704175822924	1.0	1.0	1.0	1.0	1.0	1.0	1.0	0.086093319281855	1.0	1.0	1.0	1.0	1.0	1.0	1.0	1.0	1.0	1.0	1.0	1.0	1.0	1.0	1.0	1.0	1.0	1.0	1.0	1.0	1.0	1.0
GO:0070971	1.0	0.5608008859487665	0.1809450637914631	1.0	1.0	1.0	1.0	1.0	1.0	1.0	1.0	1.0	1.0	1.0	1.0	1.0	1.0	1.0	1.0	1.0	1.0	1.0	1.0	1.0	1.0	1.0	1.0	1.0	1.0	1.0	1.0	1.0
GO:0097014	0.29364047686239725	0.011980098757925632	0.14582859904341341	0.5938288104265963	0.17477750866512293	1.0	0.416199521052186	0.5027464170918594	0.7243691704151743	0.007060758427165623	0.631167227277518	0.782931973594456	0.768077859270061	0.38107072299241607	0.7647145951878511	1.0	0.8208092319242909	0.5854298495461946	0.10219428301962347	1.0	0.010123324914323044	0.1503909472064377	0.3339952787752247	1.0	0.791885810444155	0.18385229594086352	1.0	0.18999263885712286	2.1431530139720277e-08	1.052581274490754e-06	1.0	0.9170151542288257
GO:0097165	1.0	1.0	1.0	1.0	1.0	1.0	1.0	1.0	1.0	1.0	1.0	1.0	1.0	1.0	1.0	1.0	1.0	1.0	1.0	1.0	1.0	1.0	1.0	1.0	1.0	1.0	1.0	1.0	0.01990576246636332	1.0	1.0	1.0
GO:0097542	0.24604398782248843	0.7990628146818781	0.3955141961029246	1.0	1.0	1.0	1.0	1.0	1.0	1.0	1.0	0.7582589086975234	1.0	1.0	1.0	1.0	1.0	1.0	1.0	1.0	1.0	1.0	1.0	1.0	0.1595440081232478	1.0	1.0	1.0	0.3235636086757433	1.0	0.0766383872401597	0.3262988155202822
GO:0097546	1.0	1.0	0.06436346426881212	1.0	1.0	1.0	1.0	1.0	1.0	1.0	1.0	1.0	1.0	1.0	1.0	1.0	1.0	1.0	1.0	1.0	1.0	1.0	1.0	1.0	1.0	1.0	1.0	1.0	1.0	1.0	1.0	1.0
GO:0097730	1.0	1.0	1.0	1.0	1.0	1.0	1.0	1.0	1.0	1.0	1.0	1.0	1.0	1.0	1.0	1.0	1.0	1.0	1.0	1.0	1.0	1.0	1.0	1.0	1.0	1.0	1.0	1.0	0.2710837671557028	1.0	1.0	1.0
GO:0098554	1.0	1.0	1.0	1.0	1.0	1.0	1.0	1.0	1.0	1.0	1.0	1.0	1.0	1.0	1.0	1.0	1.0	1.0	1.0	1.0	1.0	1.0	1.0	1.0	1.0	1.0	1.0	1.0	0.2710837671557028	1.0	1.0	1.0
GO:1990498	1.0	1.0	1.0	1.0	1.0	1.0	1.0	1.0	1.0	1.0	1.0	0.1388547089446285	1.0	1.0	1.0	1.0	1.0	1.0	1.0	1.0	1.0	1.0	1.0	1.0	1.0	1.0	1.0	1.0	1.0	1.0	1.0	1.0
GO:1990578	1.0	1.0	1.0	1.0	1.0	1.0	1.0	1.0	1.0	1.0	1.0	1.0	1.0	1.0	1.0	1.0	1.0	1.0	1.0	1.0	1.0	0.018078561287269285	1.0	1.0	1.0	1.0	1.0	1.0	1.0	1.0	1.0	1.0
GO:1990900	0.10194355448939142	1.0	0.08943447259329423	1.0	1.0	1.0	1.0	1.0	1.0	1.0	1.0	0.30746644311367843	1.0	1.0	1.0	1.0	1.0	1.0	1.0	1.0	1.0	1.0	1.0	1.0	1.0	1.0	1.0	1.0	0.11786625914244486	1.0	1.0	0.36660803930773184
unclassified	0.0415781554393659	4.99577676756304e-24	0.08209961915301327	0.1798147282436585	0.15497474144063828	0.5614291798655777	0.0451545266913081	1.0	0.010681723957438573	2.2939286538981033e-29	0.007989460927397496	0.6596045784989073	0.0012125028237540585	0.06799630483057473	3.8613056167707494e-07	0.05710848253008719	0.00023970938009161265	0.0043314150302178125	1.0	0.3559876781824034	6.892337335991103e-07	1.12380952093343e-10	0.010109606517512141	0.29666955190102867	0.4315645155413189	0.1548287370792472	0.3454700601070807	0.6606391418722983	8.831107798337959e-74	2.2411232851582525e-31	0.32382613844881725	0.005132582336992125
