## Supplementary material for "Meta-analysis of the pathogen *Leishmania donovani*’s transcriptome reveals multiple modes of regulation including two reciprocally regulated gene modules": Enrichments: regexp.csv

	0
M001	[AT]TAATT[AG]
M002	AGACG[AT][AT]
M003	T[GT]T[GT]TGT
M004	TGT[GT]T[GT][GT]
M005	[CT]TTTTTT
M006	[AC]CAGA[GT]G[^T]
M007	C[AG]ACGA[AC]
M008	A[CG]ACA[^G]A
M009	[^A][CG]GCGTG
M010	[^C]T[AG]CTTT[^C]
M011	TGT[GT]TGT
M012	C[^G]TTTT[GT]
M013	TAGG[AT][AT][AG]
M014	TTAAGTT
M015	A[^G]GGAC[AG]
M016	[GT]GACA[AG]G
M017	[AT]GCATG[AC]
M018	TGCGCGC
M019	AGAGA[^T][AC]
M020	GGAC[AG][AG][AG]
M021	AGGAT[AG][AG]
M022	[^C]TAGGG[AT]
M023	[GT]TAGGG[AT]
M024	[^C]TAGGGA
M025	ATTTTT[GT]
M026	CCA[AT][AC]CC
M027	ACA[CT]A[AC][AC]
M028	TAGG[AT][AT]A
M029	GGTAGGG
M030	TA[CT][AG]TA[AG]
M031	TT[AT]TTTT
M032	A[AC]A[AT][AT]CA
M033	[AG]ATAAA[^T][^T]
M034	[AT]CGCGCG
M035	[AC]GGAG[AT]A
M036	[AC]ATCTTG
M037	[^C]GCTTGC
M038	[AT]TAATA[AT][^C]
M039	AGTAG[GT][AT]
M040	TAGT[AT][AG]G
M041	AAAAAA[AG]
M042	AAAAAA[AG]
M043	CC[CT][CT]CCC
M044	[CG][CG][CG]CGC[CG]
M045	TGTACA[GT]
M046	ACTAAC[AC]
M047	G[AT]GTAG[AT]
M048	G[AG]TAC[GT]A
M049	[GT][GT]GTGT[GT]
M050	GCGCG[CG][CG]
M051	[AT]TAC[AT]TT
M052	[AG]AT[CG]A[AT][AT]
M053	GA[AG]GG[AT][AG]
M054	G[CT]GCGCG
M055	[AC]TATA[GT][AC]
M056	[AT]CAAC[AG][AG]
M057	AGAAG[AG][AC]
M058	AGA[GT]A[AG][AG]
M059	ACGACGA
M060	TAAAAG[CG]
M061	GC[GT]GG[AC]C
M062	A[AG]AAAA[AC]
M063	ACTAA[CT][^T]
M064	[^C]G[AG]AGG[AG]
M065	GG[AG][AT]G[CG][AC]
M066	ATA[AT]T[AT]A
M067	ACACACA
M068	[AG][AT]TCAAG
M069	[AT]TGCAC[AG]
M070	AGGAG[AT][^C][AG]
M071	[AG]ACGACG[AG]
M072	A[GT]GA[CG][AC]A
M073	C[AG]ATACT
M074	[^C]GAATGA[^C]
M075	TTTTT[^A][GT]
M076	GA[AG][CG]AAG
M077	TTTTT[CT]C
M078	TTTTT[CT][CT]
M079	TGTTGTG
M080	[^A]GCTGGCC
M081	AACATCA
M082	AACA[AT]C[^C]
M083	[CG][CG]AGCG[AC]
M084	TTT[^C]TTT
M085	G[AG][AC]TTAA[GT]
M086	A[AG]AG[AG][AG][AG]
M087	AGAGA[AG][AG]
M088	AGAGA[AC][AC]
M089	ACAC[AG]A[^T]
M090	TAGG[AT]T[AG]
M091	G[GT]TAGGG
M092	GGTAGGG
M093	GGTAGGG
M094	[^C]CGCGCG
M095	AGTAG[GT][AT]
M096	AGTAGGG
M097	TGTA[AC]A[GT]
M098	TGTA[CT]A[GT]
M099	TGTA[AC][AG][GT]
M100	TGTA[AC]A[GT]
M101	TGTA[AT][AT]T
M102	G[AG]AGG[AG][AC]
M103	GGAGG[AG][AC]
M104	GGAGG[AG][AG]
M105	GGAGG[AG][^T]
M106	[AC]AGGACA[^T]
M107	[^A]GCTGGCC
M108	TT[AT]GTTT
M109	GCGCG[CG]G
M110	T[GT]T[GT]TGT[GT]
M111	A[AC]CATC[AG]
M112	TTTG[GT]TT
M113	ACTAAC[AC]
M114	TTTTTTT
M115	TT[GT][^C]GTT
M116	TTT[GT][GT]TT
M117	[GT]TG[GT]TGT
M118	.TGCATG[^T]
M119	.[CG]GCGCG[GT]
M120	[GT]TTT[GT][GT]G
M121	ATCA[^C]CG
M122	[AT]GAGT[AT][AT][AG]
M123	[^A]AAATT[^C]
M124	TT[AT][^C]GTT
M125	[^C][AT]GCACA
M126	GGA[CG]G[AG][^T]
M127	[AT]T[GT][AG]TTT
M128	AACCC[GT][AT]
M129	[AG][AG][AT]TGA[AT][^C]
M130	GAAAA[^G][^T]
M131	A[AG]TGGAA
M132	TATG[AG]GG
M133	ATAAT[AT]A
M134	[AG]ATCAAG[AC]
M135	[CT][AT]TGCG[AG]
M136	[^G]T[AT]GCAC[^C]
M137	AG[GT][AG]TG[AG]
M138	AACTAAG
M139	C[CT][AT]TTTT
M140	[AC][AG]GACAG
M141	TGGG[AG][AG][AT]
M142	AACTA[AC]G
M143	TATAT[AC][CG]
M144	[AG]AAAAC[AC]
M145	[CG]AAGG[AG]G
M146	A[AG]AAAA[AC]
M147	GACAGA[^C]
M148	A[AG]AAGA.
M149	[CT]TTTTTT
M150	TTTTTTG
M151	GGGAGGG
M152	AA[CT]GAC[AG]A
M153	CGGAGG[AG]
M154	GG[AG]GGA[^T]
M155	TGTT[CG][GT]T
M156	[AT]TTTTT[CT]
M157	TGT[GT]T[GT][GT]
M158	[AT]TTTTT[GT]
M159	[AT]GCATG[AC]
M160	ATAAAA[AG]
M161	[AC]ATCCA[AG]
M162	A[AG]AAA[AT]T
M163	A[AC]A[^G][AT]CA
M164	TATATA[^A]
M165	TAT[AT]T[AT]A
M166	ATAT[AT][AT]A
M167	TAG[GT][AT][AG]G
M168	GT[AG]GT[GT][GT]
M169	[AG]CA[CT][AG]CA
M170	[AT]GTGTGA
M171	[AT]GCATGA
M172	[^C][AT]GCACA
M173	ATAT[AT][AT][AG]
M174	[GT][GT][GT][GT]TGT
M175	[AT]G[AT]GTG[AT]
M176	[AG]ATAAA[AC]
M177	CC[AT][AT][AT]CC
M178	TGTG[^C][GT]G
M179	[AT]TACAT[AG]
M180	[^C]GG[AT]GGA[AG]
M181	[GT]T[AG]CAT[AG]
M182	T[GT]TTTT[GT]
M183	C[CT][AT][GT]CACA
M184	AGGGGAA
M185	[AC]AACCT[AT][^C]
M186	[AT][AT]GCACA.
M187	[^C]CATTTT
M188	[^G]T[AT][AT][CT]CCT
M189	CAT[AT]GT[^C]
M190	CT[GT][GT]T[GT]T
M191	AGTTAT[AT][AG]
M192	[AT]TATACT.
M193	CTTTCT.
M194	[GT]T[AT]CACG
M195	[^C]CAAAAG
M196	AAC[AG]CGC
M197	.CAATAA[^C]
M198	TTTTTTT
M199	TGTTTT[GT]
M200	[AG]GAAGGA[^T]
M201	[AT][AT][AT]TTTT
M202	[AG][AT]T[AG]CAC
M203	ACTAA[AT]C
M204	[CT]TTTTTT
M205	[GT][AT]TGGAGT
M206	GG[AT]GGA[AG]
M207	CCTTTCC[CT]
M208	[AT]T[AT]CCGA
M209	GACG[AG][AC][AC]
M210	[AT][AG]GATAG
M211	[^T][AT][AT]TCCC
M212	.ACG[AG]CG[AC]
M213	TTGCAC[AG]
M214	[AT]TTCAC[AG]
M215	[AT]GTAG[AG][AT]
M216	A[AG]AAA[AG]A
M217	[AT]GAACG[AC]
M218	AAA[AC]AAA
M219	[CT]TTTTTT
M220	AGAAAA[AG]
M221	T[GT]TTTG[AT]
M222	A[CT]CATG[^C]
M223	[AG]ATTTTG
M224	TTTTTT[GT]
M225	AGAAC[AG][AG]
M226	[^C]AC[AC][CT]AA
M227	[AC][CT]TTT[CT]T
M228	[AC][CT]TTT[CT]T
M229	T[GT]TGTGT
M230	[GT][GT][AG]GG[^C][AG]
M231	[AT]GCATG[AC]
M232	TTTTTTT
M233	AGA[CT]A[CG]A[GT]
M234	GATGA[AT][^C]
M235	GATGA[AT][^G]
M236	[AC]AAA[AT][AT][GT]
M237	[CG]AACTAC[^C]
M238	[GT][AT]GTGTG
M239	[AG]G[AT]GTG[AG]
M240	G[AT]GTGTG[^C]
M241	TACTA[AC][GT]
M242	C[AC]AAA[AT][CT]
M243	[AC]AAAAAG
M244	[GT]TAATT[CG]
M245	CCGAAA[GT]CCCGAAGTAGG
M246	C[AT]CAA
M247	C[AT]CAA
M250	AA[CG]ATC
M254	AACATC
M256	CAGTG[^G]
M260	GCCA[^A]A[AC]CA[CT]CGC
M261	[GT][CT]GTGA
M262	TACTAAC
M269	AA[AT]AA[AG][GT]AAAG
M271	TAGGG[AT]
M272	[AG]GAAG[AG][AG]C
M273	ACGCGC[AG]
M274	GTTC[CG]AG[GT][AT]
M275	AAAAA
M279	TC[AC]GTAGT[CG][AT]
M286	TGTA
M287	TGTA[^T]AT[AT][AG][^T][GT][^T][^T][^A][CG][^A][^A][CG]CC[CG]
M290	[GT][CT][^G]GGA[AC]
M291	G[CT][GT]G[AG]A[AC]
M292	GGA[AC]
M296	AAGCA[CT][CG]C[CG]TT
M297	GCATG
M298	TGCATG
M299	TG[CT]GTATT[CT]TCC
M300	TG[CT]GTATT[CT]TCC
M307	AGGGA
M316	GGTG
M317	[AT]TTGCAC[^G]
M318	ATTGCAC
M319	ATTGCAC
M320	[CT]GCT
M323	G[CG][AG]GAGTCAT[^G][CG]C
M325	[^C][CG][^T]T[^A][AC][^T]C[AT]TCA[CT][AC]CC
M328	[^G]T[CT][AC]TTT[AT]T[AT]TT[CT][GT]
M329	[AT]TTTATTT[AT]
M330	[AT]TT[CT]ATTTT
M331	AGAC[GT]ACGA[CT]
M332	[GT]GTTC[CG]AG[AT]T
M333	AG[CG]A[CG]
M334	G[AG]TCAACC[^G]GGCGAC[AC]G
M343	[^G][CT][^C].CTT[^C][CT][^A][AC]
M344	CC[AC][^A]
M345	G[AT]T[AT]CC[AT]G[CT]TA
M346	GGG[GT]ATGCTG
M347	[AG][^T]GCAGTAG[GT][CG]
M348	[AT][CG]GAGAT
M349	AC[^C]AA[CT][AC]
M350	TTATTTA[AT][GT]
M351	[AT][^C]GAC[AG][AG]A[AG]C
M352	AG[CG]AGAG[AT][AT]
M353	ACGA[GT]AGA[^G]
M354	[GT][AC][AG]T[^T]C
