## Supplementary material for "Meta-analysis of the pathogen *Leishmania donovani*’s transcriptome reveals multiple modes of regulation including two reciprocally regulated gene modules": Enrichments: uncertain-motifs.csv

	p-value	species
M033	0.22068280629386883	('Anolis_carolinensis', 'Bos_taurus', 'Canis_familiaris', 'Choloepus_hoffmanni', 'Callithrix_jacchus', 'Cavia_porcellus', 'Danio_rerio', 'Dasypus_novemcinctus', 'Dipodomys_ordii', 'Equus_caballus', 'Erinaceus_europaeus', 'Echinops_telfairi', 'Felis_catus', 'Homo_sapiens', 'Gasterosteus_aculeatus', 'Gallus_gallus', 'Gorilla_gorilla', 'Loxodonta_africana', 'Meleagris_gallopavo', 'Myotis_lucifugus',…
M036	0.11534846834371529	('Anolis_carolinensis', 'Bos_taurus', 'Canis_familiaris', 'Choloepus_hoffmanni', 'Callithrix_jacchus', 'Cavia_porcellus', 'Dipodomys_ordii', 'Equus_caballus', 'Echinops_telfairi', 'Homo_sapiens', 'Gallus_gallus', 'Gorilla_gorilla', 'Loxodonta_africana', 'Meleagris_gallopavo', 'Microcebus_murinus', 'Myotis_lucifugus', 'Macaca_mulatta', 'Monodelphis_domestica', 'Mus_musculus', 'Ornithorhynchus_anat…
M080	0.029119781748810622	('Saccharomyces_cerevisiae', 'Pichia_stipitis', 'Saccharomyces_kudriavzevii', 'Saccharomyces_mikatae', 'Saccharomyces_paradoxus', 'Saccharomyces_bayanus', 'Vanderwaltozyma_polyspora', 'Candida_glabrata', 'Kluyveromyces_lactis', 'Kluyveromyces_thermotolerans', 'Kluyveromyces_waltii', 'Lachancea_kluyveri', 'Ashbya_gossypii', 'Zygosaccharomyces_rouxii')
M107	0.029119781748810622	('Saccharomyces_cerevisiae', 'Pichia_stipitis', 'Saccharomyces_kudriavzevii', 'Saccharomyces_mikatae', 'Saccharomyces_paradoxus', 'Saccharomyces_bayanus', 'Vanderwaltozyma_polyspora', 'Candida_glabrata', 'Kluyveromyces_lactis', 'Kluyveromyces_thermotolerans', 'Kluyveromyces_waltii', 'Lachancea_kluyveri', 'Ashbya_gossypii', 'Zygosaccharomyces_rouxii')
M137	0.0015218503540277294	('Apis_mellifera', 'Nasonia_vitripennis', 'Drosophila_melanogaster', 'Drosophila_pseudoobscura', 'Drosophila_ananassae', 'Drosophila_erecta', 'Drosophila_grimshawi', 'Drosophila_mojavensis', 'Drosophila_persimilis', 'Drosophila_sechellia', 'Drosophila_simulans', 'Drosophila_virilis', 'Drosophila_willistoni', 'Drosophila_yakuba', 'Pediculus_humanus')
M176	0.022032058810997728	('Anolis_carolinensis', 'Bos_taurus', 'Canis_familiaris', 'Choloepus_hoffmanni', 'Callithrix_jacchus', 'Cavia_porcellus', 'Danio_rerio', 'Dasypus_novemcinctus', 'Dipodomys_ordii', 'Equus_caballus', 'Erinaceus_europaeus', 'Echinops_telfairi', 'Felis_catus', 'Homo_sapiens', 'Gasterosteus_aculeatus', 'Gallus_gallus', 'Gorilla_gorilla', 'Loxodonta_africana', 'Meleagris_gallopavo', 'Myotis_lucifugus',…
M205	0.7624671968629301	('Brugia_malayi', 'Capsaspora_owczarzaki', 'Culex_pipiens', 'Loa_loa', 'Salpingoeca_rosetta', 'Spizellomyces_punctatus', 'Wuchereria_bancrofti', 'Cannabis_sativa', 'Apis_mellifera', 'Acyrtosiphon_pisum', 'Nasonia_vitripennis', 'Aedes_aegypti', 'Anopheles_gambiae', 'Arabidopsis_lyrata', 'Arabidopsis_thaliana', 'Oryza_indica', 'Brachypodium_distachyon', 'Caenorhabditis_briggsae', 'Caenorhabditis_br…
M245	1.0	('Bos_taurus', 'Canis_familiaris', 'Choloepus_hoffmanni', 'Callithrix_jacchus', 'Cavia_porcellus', 'Dipodomys_ordii', 'Equus_caballus', 'Erinaceus_europaeus', 'Echinops_telfairi', 'Homo_sapiens', 'Gallus_gallus', 'Gorilla_gorilla', 'Loxodonta_africana', 'Macropus_eugenii', 'Meleagris_gallopavo', 'Microcebus_murinus', 'Macaca_mulatta', 'Monodelphis_domestica', 'Mus_musculus', 'Ornithorhynchus_anat…
M260	0.012473395896674231	('Brugia_malayi', 'Wuchereria_bancrofti', 'Apis_mellifera', 'Tribolium_castaneum', 'Acyrtosiphon_pisum', 'Aedes_aegypti', 'Anopheles_gambiae', 'Caenorhabditis_briggsae', 'Caenorhabditis_brenneri', 'Caenorhabditis_remanei', 'Bos_taurus', 'Canis_familiaris', 'Choloepus_hoffmanni', 'Ciona_intestinalis', 'Callithrix_jacchus', 'Cavia_porcellus', 'Ciona_savignyi', 'Danio_rerio', 'Dasypus_novemcinctus',…
M274	0.016102637147712907	('Culex_pipiens', 'Apis_mellifera', 'Tribolium_castaneum', 'Acyrtosiphon_pisum', 'Aedes_aegypti', 'Anopheles_gambiae', 'Culex_quinquefasciatus', 'Anolis_carolinensis', 'Bos_taurus', 'Canis_familiaris', 'Choloepus_hoffmanni', 'Ciona_intestinalis', 'Callithrix_jacchus', 'Ciona_savignyi', 'Danio_rerio', 'Dasypus_novemcinctus', 'Dipodomys_ordii', 'Homo_sapiens', 'Gasterosteus_aculeatus', 'Gorilla_gor…
M287	0.6400365542180579	('Culex_pipiens', 'Apis_mellifera', 'Acyrtosiphon_pisum', 'Nasonia_vitripennis', 'Aedes_aegypti', 'Anopheles_gambiae', 'Culex_quinquefasciatus', 'Anolis_carolinensis', 'Bos_taurus', 'Canis_familiaris', 'Ciona_intestinalis', 'Callithrix_jacchus', 'Cavia_porcellus', 'Equus_caballus', 'Erinaceus_europaeus', 'Gasterosteus_aculeatus', 'Gallus_gallus', 'Gorilla_gorilla', 'Loxodonta_africana', 'Meleagri…
M291	0.8236413215380636	('Anolis_carolinensis', 'Bos_taurus', 'Canis_familiaris', 'Choloepus_hoffmanni', 'Callithrix_jacchus', 'Cavia_porcellus', 'Danio_rerio', 'Equus_caballus', 'Homo_sapiens', 'Gasterosteus_aculeatus', 'Gorilla_gorilla', 'Loxodonta_africana', 'Meleagris_gallopavo', 'Macaca_mulatta', 'Mus_musculus', 'Ornithorhynchus_anatinus', 'Oryctolagus_cuniculus', 'Ochotona_princeps', 'Oryzias_latipes', 'Pongo_pygm…
M299	0.01830879189712386	('Saccharomyces_cerevisiae', 'Saccharomyces_castellii', 'Saccharomyces_mikatae', 'Saccharomyces_paradoxus', 'Saccharomyces_bayanus', 'Vanderwaltozyma_polyspora', 'Ashbya_gossypii', 'Candida_glabrata', 'Kluyveromyces_lactis', 'Kluyveromyces_thermotolerans', 'Kluyveromyces_waltii', 'Lachancea_kluyveri', 'Zygosaccharomyces_rouxii')
M300	0.01830879189712386	('Saccharomyces_cerevisiae', 'Saccharomyces_castellii', 'Saccharomyces_mikatae', 'Saccharomyces_paradoxus', 'Saccharomyces_bayanus', 'Vanderwaltozyma_polyspora', 'Ashbya_gossypii', 'Candida_glabrata', 'Kluyveromyces_lactis', 'Kluyveromyces_thermotolerans', 'Kluyveromyces_waltii', 'Lachancea_kluyveri', 'Zygosaccharomyces_rouxii')
M317	0.7819036366176021	('Brugia_malayi', 'Culex_pipiens', 'Loa_loa', 'Wuchereria_bancrofti', 'Apis_mellifera', 'Acyrtosiphon_pisum', 'Nasonia_vitripennis', 'Aedes_aegypti', 'Anopheles_gambiae', 'Culex_quinquefasciatus', 'Anolis_carolinensis', 'Bos_taurus', 'Canis_familiaris', 'Ciona_intestinalis', 'Callithrix_jacchus', 'Cavia_porcellus', 'Ciona_savignyi', 'Danio_rerio', 'Dipodomys_ordii', 'Equus_caballus', 'Erinaceus_e…
M323	0.0010649022891070592	('Anolis_carolinensis', 'Bos_taurus', 'Canis_familiaris', 'Choloepus_hoffmanni', 'Callithrix_jacchus', 'Cavia_porcellus', 'Danio_rerio', 'Dipodomys_ordii', 'Erinaceus_europaeus', 'Echinops_telfairi', 'Felis_catus', 'Homo_sapiens', 'Gasterosteus_aculeatus', 'Gorilla_gorilla', 'Loxodonta_africana', 'Meleagris_gallopavo', 'Myotis_lucifugus', 'Macaca_mulatta', 'Monodelphis_domestica', 'Mus_musculus',…
M334	1.0	('Culex_pipiens', 'Apis_mellifera', 'Acyrtosiphon_pisum', 'Nasonia_vitripennis', 'Aedes_aegypti', 'Anopheles_gambiae', 'Culex_quinquefasciatus', 'Anolis_carolinensis', 'Bos_taurus', 'Canis_familiaris', 'Ciona_intestinalis', 'Callithrix_jacchus', 'Cavia_porcellus', 'Ciona_savignyi', 'Danio_rerio', 'Dasypus_novemcinctus', 'Dipodomys_ordii', 'Equus_caballus', 'Erinaceus_europaeus', 'Echinops_telfair…
M346	0.16216574806525746	('Brugia_malayi', 'Culex_pipiens', 'Loa_loa', 'Wuchereria_bancrofti', 'Apis_mellifera', 'Acyrtosiphon_pisum', 'Nasonia_vitripennis', 'Aedes_aegypti', 'Anopheles_gambiae', 'Culex_quinquefasciatus', 'Anolis_carolinensis', 'Bos_taurus', 'Canis_familiaris', 'Ciona_intestinalis', 'Callithrix_jacchus', 'Cavia_porcellus', 'Ciona_savignyi', 'Danio_rerio', 'Dipodomys_ordii', 'Equus_caballus', 'Erinaceus_e…
M350	0.02636106830069744	('Culex_pipiens', 'Apis_mellifera', 'Nasonia_vitripennis', 'Aedes_aegypti', 'Culex_quinquefasciatus', 'Dictyostelium_discoideum', 'Anolis_carolinensis', 'Bos_taurus', 'Canis_familiaris', 'Ciona_intestinalis', 'Callithrix_jacchus', 'Cavia_porcellus', 'Ciona_savignyi', 'Danio_rerio', 'Dasypus_novemcinctus', 'Dipodomys_ordii', 'Equus_caballus', 'Homo_sapiens', 'Gasterosteus_aculeatus', 'Gorilla_gori…
