## Supplementary material for "Meta-analysis of the pathogen *Leishmania donovani*’s transcriptome reveals multiple modes of regulation including two reciprocally regulated gene modules": Enrichments: motifs_contingency.csv

motifs	black	blue	brown	cyan	darkgreen	darkgrey	darkorange	darkred	darkturquoise	green	greenyellow	grey	grey60	lightcyan	lightgreen	lightyellow	magenta	midnightblue	orange	pink	purple	red	royalblue	saddlebrown	salmon	skyblue	steelblue	tan	turquoise	white	yellow
M001	8	60	30	0	6	3	1	0	1	22	4	52	2	2	0	2	7	1	3	2	4	14	2	1	3	2	1	0	124	0	16
M002	59	947	293	30	24	28	13	33	17	97	61	553	39	34	10	23	44	24	22	44	62	81	17	17	42	21	12	38	1266	13	187
M003	122	1888	544	63	53	48	20	47	42	306	87	1085	59	53	44	53	104	47	39	84	104	179	44	26	74	35	26	60	2372	28	390
M004	129	2150	606	71	53	49	27	51	47	356	103	1244	63	62	51	58	112	63	41	101	113	188	48	32	83	37	28	74	2618	31	464
M005	113	1254	375	22	49	45	11	24	39	160	55	731	25	20	29	45	94	38	33	22	89	164	35	7	45	33	12	21	1745	16	270
M006	71	1080	328	26	30	23	23	25	20	117	58	608	37	34	14	22	50	25	16	60	53	92	23	7	54	14	15	28	1225	15	208
M007	96	1627	477	48	34	36	34	48	25	225	93	897	59	65	26	36	76	39	25	93	67	133	27	27	71	25	25	58	1854	19	324
M008	116	1653	469	43	44	42	20	44	38	208	75	941	52	41	27	43	96	51	32	75	88	169	42	16	65	31	21	54	2070	23	373
M009	121	2238	611	82	48	47	35	55	38	392	108	1275	68	71	60	49	108	60	36	123	96	172	43	33	84	36	31	84	2554	32	477
M010	69	1024	321	23	39	41	5	25	24	145	44	561	30	24	24	33	63	34	18	38	72	128	29	7	36	21	8	20	1269	15	204
M011	105	1610	480	55	43	47	14	39	37	258	80	900	53	41	35	44	92	38	34	67	95	162	36	24	65	34	20	53	2040	22	323
M012	123	1672	472	32	54	47	21	39	45	201	81	977	43	35	41	52	98	51	38	51	105	175	44	13	63	36	20	32	2155	20	358
M013	30	327	93	5	12	13	1	8	9	56	14	177	8	6	3	13	18	11	10	15	33	52	7	2	14	8	4	4	500	5	75
M014	2	37	17	1	1	5	0	0	2	4	2	17	1	0	1	0	3	2	0	0	5	8	1	0	1	0	0	1	64	0	8
M015	103	1659	475	65	42	33	33	47	27	221	90	955	62	60	44	37	85	49	33	91	72	121	30	25	69	27	25	54	1995	22	342
M016	78	1169	344	48	26	35	20	30	24	158	67	691	33	43	24	30	65	34	19	70	52	98	18	18	39	22	15	42	1456	17	256
M017	88	1436	400	47	30	34	24	41	30	233	80	787	47	44	25	27	74	39	25	75	73	120	34	16	65	27	16	50	1596	20	272
M018	77	1347	394	50	24	32	20	40	25	229	68	758	46	46	33	32	77	36	25	82	60	127	22	18	61	27	19	44	1505	19	236
M019	95	1470	418	37	38	38	23	39	29	152	70	838	51	43	28	39	79	46	29	66	78	147	27	21	68	28	18	52	1800	22	325
M020	99	1717	480	62	37	36	34	48	24	262	91	980	58	64	36	40	82	52	28	104	74	119	30	30	62	29	24	65	2033	22	361
M021	58	906	296	37	22	24	15	25	14	135	53	505	36	31	19	20	36	15	17	56	40	61	12	11	45	10	17	26	1141	13	156
M022	39	429	130	9	12	17	5	12	9	58	22	211	16	6	4	10	25	14	10	18	25	66	11	6	21	12	5	11	563	7	106
M023	34	321	95	6	6	10	2	9	7	41	20	151	10	4	2	9	18	11	8	11	16	50	9	5	17	11	1	8	429	5	90
M024	27	265	75	5	9	13	3	9	6	45	9	130	7	1	3	4	18	9	7	13	15	42	8	4	15	4	4	6	368	4	56
M025	59	546	157	9	39	30	4	8	22	69	21	329	14	12	8	25	54	20	17	6	55	110	20	2	20	10	4	5	861	8	117
M026	59	1073	302	25	20	26	21	33	16	123	56	514	38	32	13	25	66	26	23	55	54	108	20	10	37	21	13	34	1082	16	223
M027	121	1833	496	51	46	46	22	43	37	249	92	1022	55	54	31	49	97	52	32	89	95	172	43	21	70	34	27	57	2197	27	400
M028	14	116	29	2	5	8	0	5	4	30	4	79	1	1	2	8	9	4	4	5	15	23	3	0	7	4	1	1	198	3	28
M029	18	199	57	5	3	5	2	5	3	23	9	100	6	2	0	6	7	7	3	6	9	24	3	4	6	2	0	6	218	2	37
M030	40	501	141	7	21	20	7	14	13	51	28	281	20	18	3	20	36	16	19	18	45	81	14	4	30	15	2	6	680	3	101
M031	105	1130	340	18	48	46	6	23	37	149	46	658	22	16	24	44	92	36	32	22	87	156	36	5	39	31	11	19	1594	16	249
M032	93	1210	363	25	44	39	18	34	32	137	62	734	26	29	18	38	76	32	32	49	77	158	34	10	48	27	20	28	1662	17	266
M034	81	1473	420	45	32	38	26	43	27	224	85	784	52	54	27	31	62	33	24	88	61	108	26	27	62	21	18	52	1536	21	268
M035	97	1195	370	45	30	32	20	33	20	181	72	705	46	43	24	26	54	32	24	68	50	93	25	16	59	30	13	34	1680	17	233
M037	71	1409	387	47	33	36	16	34	29	196	79	743	38	42	19	32	61	38	30	58	67	117	34	15	62	25	15	43	1391	19	265
M038	10	75	23	4	5	6	1	2	2	20	4	40	1	0	0	5	11	2	1	2	14	27	2	0	3	5	0	1	115	1	16
M039	22	255	61	10	9	8	3	7	6	30	15	139	4	6	4	10	18	10	5	15	23	42	5	3	16	8	3	10	371	8	41
M040	12	124	62	4	5	5	3	2	3	15	8	89	6	6	2	6	14	5	5	6	11	32	2	2	9	7	4	1	205	1	28
M041	67	605	181	11	31	31	7	10	23	80	19	428	18	15	14	25	58	24	18	15	66	127	26	2	13	10	6	6	1044	13	195
M042	67	605	181	11	31	31	7	10	23	80	19	428	18	15	14	25	58	24	18	15	66	127	26	2	13	10	6	6	1044	13	195
M043	120	2055	566	67	49	47	27	48	47	306	107	1046	66	63	38	46	115	64	33	106	107	175	40	29	80	33	25	68	2220	30	445
M044	136	2525	667	85	50	51	40	57	46	434	110	1426	72	75	66	52	118	77	39	133	107	185	57	37	91	37	32	93	2840	37	565
M045	59	595	209	11	18	18	6	22	16	85	49	325	27	19	12	19	31	12	14	30	34	73	11	11	50	13	3	8	786	5	103
M046	18	124	38	3	7	5	0	5	2	9	6	65	2	4	2	9	10	3	2	3	10	16	2	1	9	0	3	2	158	1	22
M047	50	567	151	14	20	22	7	10	12	39	24	307	14	13	10	13	35	16	12	25	34	61	13	7	21	10	4	13	716	9	94
M048	40	454	144	18	14	12	11	14	7	66	28	282	24	20	4	11	21	7	7	26	27	48	6	4	23	8	4	13	601	3	84
M049	133	2204	618	72	52	50	31	50	46	393	100	1277	65	68	52	54	109	56	39	115	108	181	46	32	86	36	25	72	2638	32	487
M050	115	2099	578	79	44	42	38	53	33	352	106	1173	70	73	57	38	103	57	30	124	84	149	41	29	83	31	29	76	2322	28	425
M051	41	441	141	10	20	21	6	9	21	44	23	222	9	11	13	18	29	13	8	12	44	86	12	3	20	6	5	7	569	6	82
M052	86	1129	336	22	36	40	13	32	21	146	54	664	31	33	18	30	59	25	30	47	66	117	32	11	47	23	16	31	1515	17	245
M053	120	2041	577	75	42	45	34	51	35	311	96	1184	65	65	59	47	101	60	37	110	95	153	41	30	82	33	28	66	2513	29	447
M054	112	1877	526	70	41	42	31	51	31	324	95	1052	66	67	53	35	96	52	32	113	86	149	36	28	78	33	26	63	2066	24	350
M055	67	705	215	18	22	31	7	19	24	84	27	345	12	18	8	24	58	22	23	23	59	107	18	6	27	18	4	14	869	4	144
M056	112	1698	481	53	37	42	31	48	28	268	97	985	54	60	34	42	95	44	31	96	79	145	31	22	74	31	22	52	2086	20	362
M057	100	1501	427	46	37	36	27	41	22	173	77	892	54	51	47	38	84	43	32	77	79	130	32	20	66	25	18	44	2024	13	298
M058	100	1549	452	47	42	39	19	42	27	163	76	898	51	46	28	43	88	46	32	71	90	145	37	18	63	27	19	46	2013	25	328
M059	58	873	291	25	18	19	19	34	15	97	49	453	39	34	26	19	39	21	13	52	46	56	14	16	44	13	16	33	927	5	139
M060	13	192	71	4	6	8	1	2	7	22	6	103	3	6	3	2	14	2	5	4	21	30	5	1	6	5	1	4	305	3	38
M061	79	1639	475	58	33	38	31	45	18	255	90	901	66	63	33	30	76	29	27	104	57	110	24	28	75	25	22	64	1709	23	282
M062	81	890	289	24	40	37	14	19	29	120	27	604	27	21	18	33	68	35	25	21	77	140	32	9	27	20	8	18	1426	16	261
M063	35	310	105	8	13	11	5	11	7	27	11	188	6	12	4	16	23	5	7	12	22	46	8	5	18	6	5	6	397	2	66
M064	132	2310	633	85	48	49	39	57	43	369	108	1357	70	74	60	52	119	66	40	124	106	177	52	36	89	35	30	81	2764	36	532
M065	132	2350	636	83	46	49	39	56	42	388	109	1345	68	72	55	52	110	71	38	123	108	166	47	35	85	37	31	88	2699	37	525
M066	12	129	43	2	9	7	2	6	3	18	3	60	1	5	2	9	17	2	4	3	24	37	1	0	3	7	0	0	187	1	16
M067	93	1210	332	24	36	33	11	33	29	134	57	644	36	30	17	38	76	35	24	42	67	138	32	13	46	26	19	38	1494	22	267
M068	63	733	252	32	28	22	13	22	8	132	40	498	32	29	24	21	39	18	20	31	48	91	16	9	32	16	8	22	1129	11	158
M069	98	1444	395	38	34	40	23	39	34	217	75	816	44	46	23	34	78	41	25	76	75	127	38	21	75	30	17	52	1654	20	306
M070	75	1185	367	39	26	30	16	32	21	151	70	693	48	42	28	28	64	28	27	65	57	95	20	11	51	20	11	31	1551	12	242
M071	53	956	317	25	16	21	22	36	20	107	59	517	42	40	22	13	40	15	19	57	37	59	12	20	53	15	20	35	980	7	136
M072	102	1640	484	54	38	39	32	48	31	238	91	960	58	46	39	37	82	43	27	88	78	131	32	24	73	34	21	55	2112	27	368
M073	17	207	70	7	4	6	4	5	6	13	13	114	8	6	0	7	14	4	2	10	13	33	4	0	14	2	5	9	252	1	36
M074	30	401	129	11	11	18	5	14	8	50	20	255	16	7	5	14	27	6	8	14	23	54	8	6	14	6	6	11	555	6	70
M075	125	1739	501	40	55	47	20	39	43	265	73	1026	46	33	39	53	107	51	39	45	107	178	43	15	64	37	16	39	2325	26	391
M076	100	1655	463	51	35	36	34	45	33	230	83	968	58	51	55	44	84	39	33	84	75	133	33	23	73	29	24	53	2214	19	356
M077	100	1165	348	23	46	43	9	28	36	152	47	674	30	20	22	41	82	33	31	19	88	155	30	7	46	32	9	17	1598	15	253
M078	120	1578	460	33	53	47	14	39	44	229	66	905	35	26	34	52	103	49	36	32	102	178	45	11	58	35	14	29	2119	22	369
M079	49	649	219	15	25	30	8	20	17	86	28	358	20	18	3	18	43	18	13	34	46	90	13	3	24	16	9	15	817	5	120
M081	20	311	102	4	12	14	9	10	9	41	18	199	13	13	7	9	19	6	12	20	31	43	7	4	22	4	4	9	439	7	68
M082	88	1246	367	37	31	33	18	41	26	175	73	742	40	44	35	30	67	32	28	62	77	137	25	17	66	21	20	39	1680	17	276
M083	123	2350	618	80	45	44	40	57	36	366	109	1310	72	74	59	49	112	57	38	130	96	168	47	35	90	33	32	86	2633	33	486
M084	113	1382	433	33	52	46	9	27	39	226	58	804	33	28	35	48	103	41	36	34	98	170	37	10	55	33	14	27	1906	19	306
M085	5	38	16	2	1	2	2	2	1	5	3	43	0	3	0	2	4	5	0	0	6	9	0	0	3	1	1	0	61	1	14
M086	131	2271	623	72	52	46	31	55	43	306	103	1333	69	66	49	59	113	70	41	116	111	183	55	35	84	36	30	74	2792	37	526
M087	92	1431	426	42	41	38	18	39	26	156	73	835	48	42	27	40	86	45	29	67	85	137	35	18	62	25	18	43	1857	25	309
M088	73	1039	320	26	29	33	19	28	22	102	52	618	35	32	15	25	51	32	23	49	58	119	25	16	46	22	12	37	1301	17	225
M089	105	1574	452	43	40	39	23	45	30	227	80	876	51	52	33	40	96	47	31	73	79	154	36	23	70	29	25	51	1880	19	313
M090	16	136	37	4	8	9	1	3	5	29	7	76	3	3	2	6	8	4	5	7	13	27	2	1	6	5	3	4	201	4	35
M091	22	259	82	6	8	7	4	6	3	33	12	127	7	2	1	6	10	8	5	8	13	30	6	4	8	5	1	8	295	2	49
M092	18	199	57	5	3	5	2	5	3	23	9	100	6	2	0	6	7	7	3	6	9	24	3	4	6	2	0	6	218	2	37
M093	18	199	57	5	3	5	2	5	3	23	9	100	6	2	0	6	7	7	3	6	9	24	3	4	6	2	0	6	218	2	37
M094	110	1867	513	67	40	42	30	52	33	307	94	1056	63	65	45	36	84	51	29	112	78	139	39	31	76	29	28	69	2048	27	363
M095	22	255	61	10	9	8	3	7	6	30	15	139	4	6	4	10	18	10	5	15	23	42	5	3	16	8	3	10	371	8	41
M096	11	97	29	2	3	4	0	1	2	13	7	44	1	2	1	2	7	3	4	7	5	10	1	1	6	2	1	2	123	1	18
M097	68	723	251	14	20	22	9	25	18	95	57	425	28	24	13	23	44	19	19	36	41	83	14	11	56	15	5	13	988	6	144
M098	84	796	279	14	26	26	8	27	22	110	58	435	32	21	14	28	48	14	22	38	49	103	15	11	57	18	4	10	1059	7	150
M099	97	1280	412	32	30	36	17	38	25	194	69	738	47	38	23	36	71	29	33	62	65	131	24	18	72	24	16	35	1637	11	254
M100	68	723	251	14	20	22	9	25	18	95	57	425	28	24	13	23	44	19	19	36	41	83	14	11	56	15	5	13	988	6	144
M101	55	462	190	10	23	23	3	17	14	49	33	297	9	10	2	26	48	17	17	19	38	99	9	1	27	17	3	6	739	4	96
M102	120	2058	584	77	43	46	36	53	38	312	103	1215	66	66	57	45	110	59	36	116	94	157	44	32	85	34	29	68	2518	32	474
M103	102	1675	508	66	33	33	30	45	23	247	91	973	57	59	39	35	88	38	29	102	72	129	34	27	79	29	28	56	2023	28	349
M104	114	1934	551	71	40	39	36	50	30	269	98	1130	66	66	41	39	97	49	36	106	93	154	38	32	83	34	28	68	2301	32	401
M105	122	2116	598	81	41	41	38	54	33	319	105	1239	68	71	49	45	107	55	36	120	97	161	43	33	87	35	30	74	2524	36	463
M106	45	562	182	20	6	21	12	18	7	51	42	331	25	18	17	17	39	15	9	32	31	57	12	8	32	14	3	22	770	7	102
M108	77	781	272	22	42	41	4	9	26	132	35	438	15	18	20	32	72	22	25	19	77	135	21	6	29	23	4	9	1100	10	171
M109	92	1579	443	64	35	33	30	46	25	287	90	882	57	61	41	26	72	43	24	96	63	117	28	21	71	26	24	56	1685	22	286
M110	117	1688	499	57	47	48	16	43	38	273	76	962	52	48	39	53	96	38	37	67	99	170	38	22	71	33	18	49	2154	23	340
M111	63	1174	337	29	26	30	17	36	18	147	64	677	44	37	30	30	64	26	23	65	61	112	27	18	57	18	20	37	1372	19	235
M112	82	872	307	31	43	42	6	14	24	165	40	499	21	20	20	33	77	26	27	20	84	144	20	7	31	24	6	12	1218	11	180
M113	18	124	38	3	7	5	0	5	2	9	6	65	2	4	2	9	10	3	2	3	10	16	2	1	9	0	3	2	158	1	22
M114	99	1050	316	15	48	45	5	22	35	135	40	606	21	15	19	41	89	35	32	17	81	154	30	5	34	30	10	17	1479	12	227
M115	107	1218	406	34	49	46	12	38	30	197	56	724	32	29	27	41	89	41	29	38	88	163	30	12	44	26	13	27	1703	17	247
M116	118	1473	468	42	54	47	14	31	39	260	59	874	42	34	33	48	103	45	36	37	98	173	37	10	57	35	16	29	2024	20	325
M117	100	1490	444	44	46	46	22	40	29	241	73	861	41	46	23	42	86	44	30	65	80	154	29	21	69	30	21	42	1839	21	302
M118	74	1395	398	41	25	36	18	40	26	206	67	746	47	46	21	35	67	35	21	61	67	117	31	20	60	28	16	45	1447	18	269
M119	102	1971	546	77	39	40	37	51	31	333	108	1078	66	73	44	39	87	42	29	125	80	140	34	34	84	32	30	79	2102	26	388
M120	119	1749	491	56	51	48	24	40	40	246	83	1034	59	49	28	46	98	51	39	71	99	165	40	18	71	32	23	49	2211	23	372
M121	81	1232	352	31	25	31	22	34	18	128	73	655	37	43	21	25	67	20	19	63	50	102	25	19	60	25	16	35	1330	20	222
M122	40	365	115	6	12	19	6	9	8	55	19	219	11	15	4	12	17	9	10	17	21	51	7	3	15	9	5	8	510	5	84
M123	33	345	106	8	17	15	4	15	11	52	9	230	11	9	2	16	22	15	11	9	30	58	16	2	16	6	5	8	522	7	88
M124	97	995	335	35	48	44	7	25	27	170	42	551	27	21	24	39	81	30	27	24	85	154	23	5	37	27	8	19	1400	14	198
M125	107	1802	492	50	44	45	29	48	39	286	86	983	58	57	36	45	90	49	36	92	100	159	43	23	73	32	20	57	2120	27	401
M126	130	2325	643	86	44	44	40	56	38	374	108	1356	70	75	58	50	113	66	38	128	103	170	48	37	89	36	32	85	2723	37	514
M127	104	1251	392	39	44	44	10	26	35	228	53	708	28	31	31	40	93	36	31	43	95	157	34	8	48	25	12	26	1679	17	275
M128	42	584	183	18	15	18	12	23	12	51	26	322	24	15	16	16	31	23	8	22	34	60	11	7	25	11	15	14	684	8	112
M129	86	1240	381	36	36	38	23	34	23	205	62	785	49	46	28	27	62	35	29	68	61	112	26	15	46	27	15	39	1722	18	276
M130	100	1488	453	41	43	42	24	35	34	227	60	937	43	43	28	45	88	49	38	52	94	159	47	15	64	27	19	41	2075	29	363
M131	33	477	145	10	15	19	15	13	7	41	28	261	14	12	4	11	20	12	9	20	21	55	14	6	26	12	8	14	584	10	97
M132	27	313	94	6	5	6	1	12	4	34	19	174	12	8	3	11	12	2	7	16	18	43	7	3	11	9	5	12	367	1	51
M133	6	49	16	1	5	1	1	3	0	12	3	27	0	1	0	2	8	1	0	2	9	23	1	0	1	3	0	0	87	0	8
M134	16	241	90	8	8	10	4	8	5	51	12	146	6	9	13	6	11	7	2	14	15	30	4	1	11	7	1	5	399	3	48
M135	106	1717	460	57	38	37	26	44	33	259	91	973	52	55	33	37	84	39	29	92	70	132	35	26	78	27	23	62	1808	27	359
M136	73	973	274	28	30	33	15	24	20	110	52	546	32	28	14	19	46	24	19	52	54	108	21	13	49	21	13	28	1094	7	195
M138	3	35	14	2	1	0	0	2	1	1	1	23	1	0	1	2	3	4	2	2	2	7	2	0	0	2	1	1	61	2	11
M139	117	1379	398	23	46	46	15	32	42	171	66	794	29	25	30	48	97	36	35	38	95	169	37	9	50	32	16	29	1811	17	307
M140	75	1168	341	44	30	29	26	34	21	126	57	635	41	48	21	32	52	26	23	60	49	110	17	17	55	23	13	42	1274	13	216
M141	77	1293	386	37	36	37	19	35	25	208	63	775	38	44	16	26	67	35	19	70	67	115	25	20	65	25	15	46	1522	21	294
M142	23	299	111	11	13	10	9	17	4	36	15	173	16	11	6	6	20	7	4	13	12	31	10	2	13	5	3	7	420	5	67
M143	37	415	130	6	18	23	5	15	16	53	18	191	8	8	3	17	37	12	14	15	43	75	12	4	24	11	5	7	513	2	90
M144	67	740	237	19	24	28	13	21	21	115	37	468	24	19	12	27	43	20	21	16	70	118	24	4	32	19	9	22	1095	15	214
M145	98	1674	497	54	41	36	30	42	26	246	91	955	62	61	45	37	84	44	34	100	80	134	33	24	70	31	26	58	2134	27	342
M146	81	890	289	24	40	37	14	19	29	120	27	604	27	21	18	33	68	35	25	21	77	140	32	9	27	20	8	18	1426	16	261
M147	46	866	273	19	24	24	11	23	8	75	43	465	28	27	12	22	41	20	20	35	50	82	15	10	45	14	13	24	980	13	158
M148	111	1640	473	50	42	43	28	43	36	211	76	1053	55	49	45	46	93	50	33	77	94	160	43	18	72	26	21	51	2300	21	383
M149	113	1254	375	22	49	45	11	24	39	160	55	731	25	20	29	45	94	38	33	22	89	164	35	7	45	33	12	21	1745	16	270
M150	80	771	237	11	40	40	8	15	26	80	25	418	14	11	10	28	68	26	24	11	68	139	22	2	22	15	8	12	1071	7	150
M151	62	947	260	39	25	20	17	22	15	129	48	507	28	29	15	17	52	20	15	56	60	83	17	13	42	15	13	33	1047	16	179
M152	34	437	139	15	11	12	7	14	11	38	20	253	14	15	10	7	22	10	9	17	27	48	9	5	20	7	5	9	505	7	76
M153	70	1217	379	56	25	26	23	35	15	165	64	693	48	54	29	24	52	19	27	80	48	87	21	25	60	24	18	39	1388	22	225
M154	118	1999	585	69	38	40	34	51	28	273	107	1162	65	66	48	39	98	53	34	113	87	150	40	33	83	34	28	66	2384	34	422
M155	98	1300	395	27	41	45	18	34	29	190	65	720	35	24	23	36	87	39	34	44	81	144	32	12	57	27	19	33	1620	19	249
M156	113	1329	396	23	51	47	11	29	39	175	54	785	29	22	28	49	99	43	34	25	93	167	39	8	44	33	13	22	1874	19	296
M157	129	2150	606	71	53	49	27	51	47	356	103	1244	63	62	51	58	112	63	41	101	113	188	48	32	83	37	28	74	2618	31	464
M158	113	1289	378	19	52	47	11	28	37	171	51	744	31	24	22	45	95	40	33	24	91	162	37	6	45	31	14	23	1784	17	273
M159	88	1436	400	47	30	34	24	41	30	233	80	787	47	44	25	27	74	39	25	75	73	120	34	16	65	27	16	50	1596	20	272
M160	18	195	45	2	4	10	0	7	5	39	7	126	9	6	4	7	21	6	9	4	30	50	11	0	5	6	4	3	371	2	50
M161	48	737	238	19	22	24	8	26	11	88	35	434	30	25	10	19	43	16	14	33	35	63	16	14	43	14	11	22	890	10	130
M162	34	348	121	6	16	25	8	7	17	67	9	255	12	11	7	20	32	19	13	10	35	83	14	1	14	7	1	5	639	7	96
M163	122	1890	524	50	49	46	24	45	41	260	84	1077	53	44	32	54	109	53	36	85	102	179	53	20	70	31	30	54	2325	30	428
M164	50	518	152	11	22	29	3	13	17	77	22	223	7	12	3	19	53	21	17	11	47	96	17	2	21	14	3	9	604	3	94
M165	26	182	61	3	9	12	0	5	5	16	8	100	1	5	2	8	23	3	5	4	29	57	8	1	9	8	0	3	268	0	45
M166	51	498	142	7	18	27	3	16	17	57	19	218	4	14	5	24	50	18	18	10	49	91	16	2	18	11	3	8	562	3	85
M167	32	450	157	12	15	17	5	9	11	46	25	262	12	11	4	14	25	18	10	21	32	63	7	3	20	9	5	7	617	6	96
M168	107	1864	526	67	39	40	31	46	34	312	87	1047	57	66	38	40	92	51	32	102	89	154	35	29	82	34	25	69	2094	27	354
M169	131	2290	616	72	53	51	36	56	47	331	107	1300	66	68	47	53	110	66	41	119	104	188	55	33	83	34	28	80	2630	32	510
M170	57	729	217	16	21	25	9	17	14	119	28	387	26	22	12	24	51	21	17	23	45	86	18	8	33	17	11	19	887	11	138
M171	48	697	212	19	18	21	12	22	12	93	41	377	25	27	10	16	38	14	13	32	44	66	14	7	32	17	8	17	752	8	120
M172	107	1802	492	50	44	45	29	48	39	286	86	983	58	57	36	45	90	49	36	92	100	159	43	23	73	32	20	57	2120	27	401
M173	66	679	216	15	23	33	4	20	21	100	31	346	8	20	8	28	58	25	23	20	57	113	20	3	26	16	4	13	845	5	125
M174	135	2367	647	80	55	50	37	56	47	417	105	1368	69	64	58	60	117	69	42	121	111	195	51	35	88	35	31	80	2793	38	524
M175	121	1944	555	65	49	48	24	48	40	302	93	1114	61	52	42	53	103	48	37	88	100	169	46	27	77	35	26	64	2370	29	405
M177	93	1546	419	46	39	36	23	41	31	166	76	808	47	44	19	40	80	46	29	62	83	138	34	17	59	27	23	45	1697	21	310
M178	119	1971	555	68	49	46	27	50	39	323	97	1126	60	64	42	44	100	53	34	104	98	163	37	29	82	32	23	67	2315	30	410
M179	58	608	167	10	20	18	5	17	21	38	26	304	11	15	6	23	45	14	22	17	49	84	15	4	20	13	4	15	704	3	105
M180	101	1679	489	59	31	34	26	45	23	206	93	999	64	60	39	33	78	47	34	92	73	121	35	30	72	27	24	56	2101	26	340
M181	106	1617	498	47	40	43	21	46	34	272	82	878	52	50	33	40	77	46	32	73	80	135	39	24	70	31	16	53	1904	21	332
M182	118	1534	466	38	54	48	14	36	39	230	64	885	41	31	32	52	102	47	36	42	102	169	41	12	67	36	16	36	2061	25	330
M183	62	1007	279	25	23	34	14	31	20	118	55	546	36	33	15	25	57	27	21	51	52	88	20	15	50	20	15	29	1044	19	189
M184	22	314	112	18	16	11	3	8	6	37	15	189	9	11	4	5	23	12	9	14	23	48	10	5	11	11	3	10	405	6	58
M185	26	311	96	7	10	14	4	13	7	22	12	191	14	9	4	12	12	11	6	12	18	45	2	3	12	7	2	7	360	3	63
M186	85	1239	377	36	32	34	23	39	32	208	56	685	41	38	20	33	70	30	24	67	78	131	25	15	58	25	17	37	1554	17	287
M187	54	766	238	14	28	30	8	21	26	77	34	429	16	16	15	27	54	31	21	18	63	117	20	3	25	18	8	11	1027	9	167
M188	95	1314	405	32	43	41	13	34	37	163	50	671	30	28	20	39	87	39	29	40	84	151	35	12	53	31	12	33	1608	20	276
M189	57	878	267	22	23	24	9	23	24	119	35	521	30	25	12	25	55	19	18	35	49	101	21	8	31	15	13	17	1061	11	165
M190	130	2039	594	71	52	48	25	49	48	321	90	1176	53	51	45	53	102	56	38	82	103	191	49	21	75	37	26	55	2478	36	421
M191	6	15	10	1	3	2	0	1	2	4	0	14	0	0	0	3	2	0	0	0	3	3	1	0	0	1	0	0	33	0	2
M192	10	123	30	0	7	10	2	4	3	13	4	56	1	3	0	4	7	2	2	2	10	26	3	0	7	1	0	1	127	2	17
M193	119	1836	492	52	48	49	20	44	42	243	74	950	49	48	31	46	101	54	36	79	102	179	43	26	77	32	19	47	2076	23	357
M194	66	1188	345	39	31	32	13	39	22	156	61	654	37	43	16	27	58	23	22	55	64	123	17	14	53	22	13	42	1318	14	246
M195	42	550	177	15	24	22	7	17	16	55	26	343	21	9	2	24	29	16	18	24	44	83	15	1	16	14	4	10	850	9	139
M196	55	1050	289	23	25	30	17	36	21	137	66	570	37	35	11	20	45	20	21	55	45	93	15	14	40	17	14	34	1178	15	178
M197	12	165	52	5	11	6	1	4	6	23	6	98	4	6	2	6	6	4	4	6	16	34	5	2	7	5	3	4	264	2	40
M198	99	1050	316	15	48	45	5	22	35	135	40	606	21	15	19	41	89	35	32	17	81	154	30	5	34	30	10	17	1479	12	227
M199	79	1000	330	27	40	44	6	23	31	161	38	552	26	21	18	43	75	33	30	24	85	142	25	8	49	25	9	20	1402	14	192
M200	75	907	278	35	25	21	12	27	16	118	46	532	42	32	26	19	61	15	25	39	44	89	18	7	48	17	12	22	1249	8	167
M201	109	1260	386	20	51	47	7	27	39	169	49	746	26	23	27	44	95	40	33	26	94	164	40	6	44	32	12	23	1792	17	279
M202	101	1509	401	42	37	36	23	42	35	215	70	800	46	52	24	34	75	44	26	72	71	133	35	22	62	28	18	46	1645	21	314
M203	6	85	28	3	3	1	3	0	4	7	2	50	1	3	0	1	6	1	0	2	7	16	2	0	7	4	1	1	145	2	14
M204	113	1254	375	22	49	45	11	24	39	160	55	731	25	20	29	45	94	38	33	22	89	164	35	7	45	33	12	21	1745	16	270
M206	112	1899	540	63	34	40	33	50	25	237	99	1112	66	66	47	36	90	52	35	106	82	137	42	36	81	32	25	65	2301	29	392
M207	44	594	164	13	24	24	5	21	18	39	28	307	16	18	9	23	39	18	15	16	48	80	18	8	29	13	11	8	713	5	109
M208	46	601	160	16	17	19	6	20	11	57	27	334	16	16	4	14	30	16	12	28	34	66	10	4	27	12	10	15	744	11	108
M209	106	1956	538	68	42	39	39	50	33	276	100	1087	66	66	41	37	90	52	30	112	86	140	39	33	83	31	26	69	2253	30	390
M210	30	358	109	8	14	15	5	13	9	44	16	230	14	11	8	14	18	11	8	22	19	39	6	5	14	7	5	7	483	1	61
M211	109	1591	452	51	41	39	21	41	38	230	78	860	52	44	30	42	90	45	31	62	92	158	40	18	74	33	16	45	1851	21	332
M212	108	1912	534	68	32	34	37	53	31	281	101	1047	66	64	45	38	90	49	31	111	80	133	35	31	84	31	28	76	2085	21	368
M213	64	792	236	23	24	30	14	21	22	99	46	464	22	29	7	18	44	20	16	44	47	88	18	14	52	18	10	28	912	9	165
M214	64	990	280	22	23	28	13	26	18	124	42	554	24	26	12	32	63	21	20	37	56	124	15	9	41	21	10	37	1202	11	207
M215	44	632	197	19	18	21	6	17	24	90	30	406	26	15	11	24	37	22	16	25	50	91	17	6	37	14	6	22	885	8	124
M216	89	1011	334	23	41	41	9	24	29	136	42	701	28	27	20	40	78	41	29	29	81	142	35	10	31	22	14	19	1637	19	287
M217	91	1167	348	48	28	27	20	39	23	165	77	679	49	44	25	32	60	38	22	62	56	101	21	17	58	23	19	35	1484	16	228
M218	68	664	183	13	34	37	6	15	24	88	20	432	17	12	15	31	55	27	21	15	68	132	23	2	16	16	5	7	1082	10	201
M219	113	1254	375	22	49	45	11	24	39	160	55	731	25	20	29	45	94	38	33	22	89	164	35	7	45	33	12	21	1745	16	270
M220	58	644	236	15	30	27	4	16	22	85	28	457	23	18	9	26	51	27	17	19	60	103	19	9	23	19	6	15	1124	11	170
M221	108	1328	412	42	47	46	12	33	32	188	54	781	38	32	25	46	84	38	38	46	85	163	34	13	52	29	15	30	1811	18	276
M222	83	1159	352	38	27	29	21	36	20	194	55	692	46	38	27	27	65	26	20	59	48	93	23	15	56	20	16	31	1464	16	261
M223	21	282	75	7	9	11	1	6	6	33	13	154	8	6	4	11	24	6	8	8	24	55	6	0	14	7	2	2	425	7	48
M224	107	1183	356	19	49	46	10	24	35	158	46	685	25	19	20	43	93	38	33	22	86	161	32	5	42	31	13	20	1654	16	252
M225	78	981	315	28	32	31	23	33	22	153	56	573	40	35	16	30	53	26	23	47	49	108	16	13	44	20	15	30	1365	14	197
M226	73	1011	340	24	35	35	15	32	16	109	62	626	30	28	20	33	58	31	23	44	60	118	22	13	47	22	15	23	1366	10	220
M227	134	2016	560	53	53	50	29	45	47	296	89	1145	50	50	51	56	116	60	39	80	110	192	53	21	73	36	23	55	2533	29	452
M228	134	2016	560	53	53	50	29	45	47	296	89	1145	50	50	51	56	116	60	39	80	110	192	53	21	73	36	23	55	2533	29	452
M229	108	1630	483	57	46	47	16	41	40	261	77	923	55	48	36	47	94	38	30	75	95	159	36	23	68	34	23	50	2056	21	323
M230	140	2509	676	88	54	51	39	57	44	431	110	1455	71	75	58	59	119	77	40	133	117	193	56	37	89	37	32	93	2933	39	574
M231	88	1436	400	47	30	34	24	41	30	233	80	787	47	44	25	27	74	39	25	75	73	120	34	16	65	27	16	50	1596	20	272
M232	99	1050	316	15	48	45	5	22	35	135	40	606	21	15	19	41	89	35	32	17	81	154	30	5	34	30	10	17	1479	12	227
M233	34	471	140	12	18	14	10	18	12	34	32	273	14	16	5	14	25	13	14	23	34	55	5	5	24	13	5	17	633	7	92
M234	90	1364	393	33	33	29	29	38	21	193	76	809	49	55	25	30	55	34	30	75	58	101	27	21	64	21	17	42	1739	15	278
M235	74	1065	315	25	30	30	21	31	20	136	45	604	36	34	24	23	50	25	25	49	51	95	21	11	42	12	14	30	1335	12	218
M236	100	1128	340	28	44	40	12	27	35	158	44	716	31	34	18	39	68	44	32	37	82	156	43	13	40	21	12	22	1728	19	300
M237	36	488	170	13	17	12	8	22	6	49	31	284	21	22	8	13	28	12	8	26	22	45	9	4	23	7	3	19	661	6	102
M238	125	1917	551	70	47	47	25	45	40	326	91	1098	62	59	46	47	102	52	35	96	104	165	44	23	81	35	24	58	2306	29	421
M239	102	1782	500	58	40	45	26	42	32	259	84	1016	62	56	36	41	90	47	34	93	73	131	35	23	72	30	26	70	2103	30	380
M240	101	1445	454	54	38	43	17	38	33	237	74	803	52	47	28	43	86	38	31	68	89	152	30	20	67	30	20	45	1799	18	290
M241	43	495	173	15	13	17	8	18	13	41	38	291	17	11	9	11	25	11	12	27	24	46	8	5	19	13	7	12	613	4	96
M242	63	806	249	14	21	27	5	26	19	96	48	497	19	22	9	18	45	22	23	34	52	98	17	11	38	15	12	27	1073	12	186
M243	68	662	185	15	31	30	5	14	23	78	21	437	20	17	12	26	51	28	20	18	66	129	28	6	18	13	7	8	1092	14	186
M244	14	124	44	1	5	9	1	1	8	18	9	84	5	2	0	4	12	2	6	7	7	29	3	3	8	8	0	1	200	1	40
M246	135	2424	642	75	55	49	37	56	42	363	105	1376	70	72	57	58	119	71	40	118	113	186	57	35	89	34	31	85	2842	34	550
M247	135	2424	642	75	55	49	37	56	42	363	105	1376	70	72	57	58	119	71	40	118	113	186	57	35	89	34	31	85	2842	34	550
M250	72	1232	369	37	26	35	24	36	26	176	68	741	42	44	41	32	73	23	27	63	71	126	22	17	56	23	20	37	1687	18	264
M254	55	905	268	20	21	25	17	27	19	115	50	529	31	31	22	24	59	18	16	44	59	100	19	14	50	14	13	29	1169	12	187
M256	112	2117	576	64	42	46	34	51	38	306	102	1193	68	64	40	47	106	55	34	116	98	170	45	29	79	34	27	73	2348	31	441
M261	131	2249	610	75	45	48	36	53	36	394	99	1285	69	69	56	53	114	65	36	120	102	181	46	32	88	32	28	76	2687	34	474
M262	5	34	7	0	3	2	0	1	2	4	2	29	1	0	0	2	2	1	2	1	3	3	2	0	3	1	0	0	39	0	10
M269	2	18	6	0	2	1	0	0	0	2	0	27	0	1	1	3	4	0	0	0	10	20	0	0	1	0	1	0	54	1	13
M271	46	526	154	13	14	21	5	15	9	70	29	262	19	10	9	13	32	17	11	21	28	74	12	7	23	14	8	12	686	7	132
M272	68	1053	323	40	24	22	19	29	20	138	62	603	41	34	28	30	60	28	21	56	51	94	18	12	51	18	17	33	1372	10	201
M273	91	1607	443	52	39	39	28	42	30	245	86	855	52	59	25	32	76	34	23	98	61	124	23	24	65	25	22	52	1683	25	304
M275	112	1419	415	39	48	44	19	36	39	184	61	913	41	34	28	49	89	55	34	52	99	162	46	18	44	33	18	32	2073	27	384
M279	1	10	6	0	0	1	0	0	0	1	1	8	1	0	0	0	2	2	1	0	2	3	0	0	1	0	0	0	13	0	3
M286	142	2505	671	85	56	52	39	57	51	406	108	1450	72	72	64	60	120	73	42	128	114	197	57	36	90	37	32	90	2935	38	560
M290	118	2129	590	73	43	42	35	54	38	318	102	1227	68	71	46	40	99	55	33	115	89	164	43	32	83	34	27	78	2484	25	452
M292	142	2599	689	88	56	51	40	57	50	462	110	1500	71	75	66	61	124	79	42	133	119	199	61	37	91	37	32	93	3004	40	601
M296	0	15	11	0	0	0	0	1	0	0	2	9	0	0	0	0	0	0	0	0	0	2	0	0	1	1	0	1	23	0	2
M297	133	2394	658	83	49	48	38	57	42	424	105	1372	70	71	59	51	110	70	36	124	107	178	53	36	90	36	30	86	2722	31	526
M298	91	1654	486	54	33	43	24	46	34	259	85	881	54	55	25	40	81	43	26	71	78	136	36	24	72	29	18	55	1781	22	326
M307	121	2007	558	67	45	44	32	54	33	273	93	1157	64	56	35	53	99	60	38	101	99	167	44	31	78	35	29	71	2403	27	448
M316	143	2596	690	89	55	52	40	57	49	462	110	1495	72	75	68	61	123	78	42	133	118	199	61	37	91	37	32	93	3001	40	599
M318	19	232	78	11	7	8	6	4	8	26	9	124	5	11	5	2	16	1	4	8	11	20	4	4	8	4	1	6	253	1	53
M319	19	232	78	11	7	8	6	4	8	26	9	124	5	11	5	2	16	1	4	8	11	20	4	4	8	4	1	6	253	1	53
M320	143	2605	693	89	56	52	40	57	52	468	110	1504	71	75	68	61	124	79	42	133	120	201	61	37	91	37	32	93	3012	40	604
M325	2	6	3	3	0	0	0	1	1	16	0	6	0	0	0	1	0	0	0	0	2	1	0	1	0	0	0	1	12	0	2
M328	25	200	53	4	11	18	0	4	9	14	11	85	3	5	3	8	25	7	4	5	33	82	5	0	3	6	1	4	249	2	35
M329	12	126	38	1	10	10	0	3	5	15	5	52	1	1	4	5	18	5	4	2	25	52	6	0	3	2	2	0	197	1	26
M330	20	171	58	2	13	13	1	5	9	14	5	73	3	2	8	7	25	7	7	2	30	60	7	0	6	4	2	0	289	2	38
M331	7	78	29	1	1	1	7	3	1	10	4	36	9	1	2	1	2	3	1	6	5	4	2	0	6	1	3	2	70	0	8
M332	6	24	10	0	1	1	1	1	0	4	0	14	0	1	2	0	3	0	0	1	1	2	1	1	1	0	0	1	50	0	4
M333	141	2587	686	88	56	51	40	57	50	449	110	1499	72	75	68	61	123	79	42	133	120	200	61	37	91	37	32	93	3000	40	596
M343	125	2090	561	57	51	49	27	47	43	291	91	1111	59	61	38	50	106	57	41	91	105	185	41	27	81	34	22	68	2352	27	459
M344	143	2605	694	89	56	52	40	57	52	470	110	1505	72	75	68	61	124	79	42	133	120	201	61	37	91	37	32	93	3012	40	604
M345	2	7	0	0	1	0	0	1	0	2	0	4	0	0	0	0	0	0	0	0	0	2	1	0	0	0	0	0	4	0	2
M347	4	28	10	0	2	2	0	0	0	2	1	14	2	1	0	0	2	1	1	1	1	1	0	1	2	0	0	1	26	3	3
M348	69	981	329	36	22	28	18	31	18	145	65	615	45	40	20	20	46	20	19	56	43	77	20	15	48	20	9	30	1466	8	185
M349	90	1288	392	26	31	34	19	32	27	136	64	697	38	41	27	40	71	43	29	49	70	150	27	16	61	25	19	37	1649	19	282
M351	17	248	94	7	6	8	6	10	2	35	14	159	8	10	3	6	14	8	9	23	15	26	5	3	13	3	5	6	336	0	41
M352	12	201	41	3	6	2	1	6	2	17	7	118	6	7	3	6	14	2	4	5	9	33	7	2	12	2	1	5	217	3	35
M353	10	90	32	1	2	3	1	3	1	11	3	54	4	2	0	3	2	2	3	2	6	16	4	0	2	1	0	2	111	1	22
M354	143	2601	688	89	55	52	40	57	51	460	110	1497	71	75	68	61	124	79	42	133	118	201	61	37	91	37	32	92	3004	40	603
