## Supplementary material for "Meta-analysis of the pathogen *Leishmania donovani*’s transcriptome reveals multiple modes of regulation including two reciprocally regulated gene modules": Enrichments: motifs_logit.csv

motifs	black	blue	brown	cyan	darkgreen	darkgrey	darkorange	green	greenyellow	grey	grey60	lightcyan	lightgreen	magenta	pink	purple	red	salmon	tan	turquoise	yellow
M001		-0.6683331996721996
M002								-0.5511796296951877
M005															-1.462771485606595					0.14758460185501812
M009								0.3373220306764458
M015																	-0.431648340555461
M019								-0.484112826200081
M020																	-0.4957603544564461
M025		-0.2391858718411205			1.2319436712633731										-2.259155681821566		0.8648532337817216		-1.8964119573309293	0.23486148253196504
M026		0.18915506904700774																		-0.2125331060786393
M030																	0.6531032046425745
M031												-1.148752611914672			-1.3317987288690665		0.4029756374242977			0.14654673948399213
M032								-0.44009962663648305
M034		0.14476456825726558																		-0.19205810217648633
M035																				0.16498488664229632
M037		0.19539968136487																		-0.2480618015749577
M038																1.476781228659188	1.6184662667109657
M040																	1.050048458521827
M041		-0.3799344289608543													-1.1940151927517855	0.6918995711533531	0.8094718245189028	-1.2517773581589322	-1.8944798289645393	0.26075399600212135
M042		-0.3799344289608543													-1.1940151927517855	0.6918995711533531	0.8094718245189028	-1.2517773581589322	-1.8944798289645393	0.26075399600212135
M043																				-0.1485264300419338
M044								0.325802519873107									-0.3831827306394307
M045																		0.9714484007676959
M047								-1.0503760228166958
M049								0.3314038703442189
M050								0.29403920033099035									-0.42346909665772453			-0.1284822628996386
M051																0.8168274861025708	0.9605032344886659
M053																	-0.4034157658431977
M054								0.3278789726152948												-0.15117980031537084
M055																	0.6319766645395748
M057								-0.37108218492210854												0.13667463064839253
M058								-0.4856605032824448
M059			0.31656766919275425
M060																				0.3515260581631872
M061		0.14458745787113564													0.5917496841751533		-0.46625721477312354			-0.1925222347759208
M062		-0.28839206542794793							-0.9070966612916985						-1.1924601279881841		0.4535851320619532			0.2116767017183967
M064																	-0.3650224225671342
M065																	-0.4520398267938241
M066																1.6378469646165867	1.4386261170261416
M068		-0.25184124107932676
M071			0.3353710827197162																	-0.21223302677144054	-0.478578571796177
M073								-1.234469356873916
M075															-0.867602944070048
M076																				0.1239897782146123
M077															-1.5619006882951987				-1.0960318015787385
M078												-0.8811658577817014			-1.2251011247994352
M083																	-0.40143862483018355
M084															-0.986177234500336
M087								-0.44579070934920195
M088								-0.5967267459816681
M094																				-0.1473061927964499
M097																		0.8249313993396743
M098	0.5814588202703856																	0.7331961069744778
M100																		0.8249313993396743
M101		-0.3263830379783419						-0.7270041611634842									0.8848396817077409
M102																	-0.38815671881967173
M106								-0.7670302404171615
M108					0.8630015648162904	0.808314186913278									-1.0622633471158667	0.705155878704029	0.6828023202581289		-1.5185803192759453
M109								0.41919416477566884												-0.19477712376996706
M112															-1.1443196793072834	0.6749094650165268	0.6182809123738502		-1.2581193466346625
M114				-1.1527783377780279								-1.132808313390116			-1.5961534589252622		0.4963509091491373
M116															-0.9592545759068271
M118		0.15043028851833795																		-0.19660551068119744
M119								0.32259681561943426							0.5693478922132403		-0.4054189927884438			-0.17820315506853218
M124															-1.0508156616303306		0.5426205327711242
M126																	-0.41597644247957205
M128								-0.71653657090275
M131								-0.753303563343577
M133																	1.9739978453270033
M134																				0.30946327834068177
M135																				-0.19911495762465017
M139															-0.7731135452606208
M143										-0.40132793652897664						0.8806589806896483	0.8536102354897488
M144		-0.2330357960868879													-1.2745584316424452		0.5191120894133139
M146		-0.28839206542794793							-0.9070966612916985						-1.1924601279881841		0.4535851320619532			0.2116767017183967
M147								-0.6731047720071449
M148																				0.13810247637439368
M149															-1.462771485606595					0.14758460185501812
M150					0.8848575149762408	0.8655090865212314		-0.5661985986428123							-1.762101619032787		0.8228265922705431
M153															0.5759812983589233
M156															-1.3695558599132185					0.1642759228301646
M158				-1.0800705641435353											-1.3662414323353396					0.151123113821472
M160		-0.4278941119202055	-0.7101520914729424													1.1591083722989173	1.068672994315281			0.4139488317072001
M162		-0.4784554980054052															0.9168992949278817			0.2740782352288324
M164						1.0629348479527658				-0.4438373265973333				0.9029880455785286			0.9531066131914424
M165																1.3366610610331335	1.5030074202746293
M166						1.0448877110654637				-0.3848464186337701				0.9043323478029537		0.8936924089727284	0.9617080319146867
M173																	0.7395271045997494
M174								0.3241603839528295
M177		0.14286404808153033
M179								-1.1606718637845734									0.5766949811537228
M180																	-0.461729312373758
M182															-0.8014060321530508
M183																				-0.21360011141328106
M185								-1.0423312895093535
M187								-0.593340774070821									0.5933870016165657
M192																	1.2821738822996729
M195								-0.7101416302101855					-2.672972246946488							0.23893083261671957
M198				-1.1527783377780279								-1.132808313390116			-1.5961534589252622		0.4963509091491373
M199															-1.0359308619075112		0.43640416716490743
M201				-1.0031221275967173											-1.2475120923274765					0.16422072722604583
M204															-1.462771485606595					0.14758460185501812
M206																	-0.4405260657037159
M207								-1.1320855374857914
M209																	-0.4167164641373994
M212																	-0.43520136085026545			-0.13274339553197007
M216		-0.29108474531436046													-0.9111371181153753					0.23120642323397667
M218		-0.29603215162566543													-1.2612555617645336	0.6677113556162764	0.7980332325477624		-1.738550139202628	0.23820118219189287
M219															-1.462771485606595					0.14758460185501812
M220		-0.3680989258361131																		0.2997239408313059
M223																	0.9184841479993296			0.2850570255245873
M224															-1.3835356864202766		0.39702943572256316			0.14947233290987483
M226								-0.5180790415523856
M230								0.2939886188806325									-0.34135594169223654
M232				-1.1527783377780279								-1.132808313390116			-1.5961534589252622		0.4963509091491373
M233								-1.0782616944355725
M236		-0.21072570874659935																		0.20738166227473934
M241								-0.8400438897019152
M243		-0.29551857471090626						-0.5464861100066293								0.6284577262772947	0.7683363636845366		-1.540529005646625	0.2650301513743816
M261								0.3197344628362461
M269		-1.3344108052415193														2.2816071026274267	2.5210274160625583
M273		0.15002260502479522													0.5372090271996937					-0.1783365417310496
M275		-0.16724165856288392																		0.15735862648624085
M292								0.3535736797382684									-0.34102230009118295
M297								0.35804871418407047									-0.3741635776217257
M298																				-0.15698091901109865
M316								0.35512080546675723									-0.3395133680226082
M320								0.36747367620928506									-0.3318374694141872
M325								3.4436417460593596
M328						1.644512836240683		-1.1714957746248729		-0.5884857971745108				1.0832971941190532		1.5168433754079147	2.0580524309886576
M329										-0.7795826988714969						1.655756345513225	1.9228234545993048
M330										-0.774676277964257				1.1345372991587368		1.425713014769129	1.6220510980397924
M331							2.809217677210593				2.0794792394117776
M333								0.3150672360001478
M344								0.3732710454691497									-0.33252034616801573
M348																				0.22899028736058896
M349								-0.4756294930285196
M354								0.346546608899979
