## Supplementary material for "Meta-analysis of the pathogen *Leishmania donovani*’s transcriptome reveals multiple modes of regulation including two reciprocally regulated gene modules": Enrichments: not-acts_upstream_of_or_within_contingency.csv

not-acts_upstream_of_or_within	blue	yellow	grey	brown	pink	turquoise	black	cyan	darkgreen	darkgrey	darkorange	darkred	darkturquoise	green	greenyellow	grey60	lightcyan	lightgreen	lightyellow	magenta	midnightblue	orange	purple	red	royalblue	saddlebrown	salmon	skyblue	steelblue	tan	white
GO:0031087	2.0	1.0	0.0	0.0	0.0	0.0	0.0	0.0	0.0	0.0	0.0	0.0	0.0	0.0	0.0	0.0	0.0	0.0	0.0	0.0	0.0	0.0	0.0	0.0	0.0	0.0	0.0	0.0	0.0	0.0	0.0
GO:0043622	1.0	0.0	1.0	0.0	0.0	0.0	0.0	0.0	0.0	0.0	0.0	0.0	0.0	0.0	0.0	0.0	0.0	0.0	0.0	0.0	0.0	0.0	0.0	0.0	0.0	0.0	0.0	0.0	0.0	0.0	0.0
GO:0060285	1.0	0.0	1.0	1.0	1.0	0.0	0.0	0.0	0.0	0.0	0.0	0.0	0.0	0.0	0.0	0.0	0.0	0.0	0.0	0.0	0.0	0.0	0.0	0.0	0.0	0.0	0.0	0.0	0.0	0.0	0.0
GO:0070096	0.0	0.0	0.0	0.0	0.0	1.0	0.0	0.0	0.0	0.0	0.0	0.0	0.0	0.0	0.0	0.0	0.0	0.0	0.0	0.0	0.0	0.0	0.0	0.0	0.0	0.0	0.0	0.0	0.0	0.0	0.0
GO:1990273	0.0	0.0	0.0	0.0	0.0	1.0	0.0	0.0	0.0	0.0	0.0	0.0	0.0	0.0	0.0	0.0	0.0	0.0	0.0	0.0	0.0	0.0	0.0	0.0	0.0	0.0	0.0	0.0	0.0	0.0	0.0
unclassified	1841.0	409.0	952.0	459.0	78.0	1441.0	79.0	63.0	40.0	35.0	19.0	34.0	40.0	405.0	55.0	30.0	40.0	22.0	45.0	96.0	63.0	27.0	99.0	163.0	48.0	20.0	60.0	26.0	22.0	61.0	29.0
