## Supplementary material for "Meta-analysis of the pathogen *Leishmania donovani*’s transcriptome reveals multiple modes of regulation including two reciprocally regulated gene modules": Enrichments: part_of_logit.csv

part_of	blue	green	red	turquoise	unclassified
GO:0000275				4.320884641030123
GO:0005742				inf
GO:0005747					9.687590874949505
GO:0005753				inf
GO:0005762				1.552857091035863
GO:0005763				1.7471536583434664
GO:0005838				4.0610607078584335
GO:0005852				inf
GO:0019774					11.425585368325379
GO:0030990				2.572796185853842
GO:0071162				3.737448039695508
unclassified	1.3912582002869969	2.3102032365746092	3.5437819046833554	-1.9554456359436527	-inf
