## Supplementary material for "Meta-analysis of the pathogen *Leishmania donovani*’s transcriptome reveals multiple modes of regulation including two reciprocally regulated gene modules": Enrichments: part_of_pfisher.csv

part_of	black	blue	brown	cyan	darkgreen	darkgrey	darkorange	darkred	darkturquoise	green	greenyellow	grey	grey60	lightcyan	lightgreen	lightyellow	magenta	midnightblue	orange	pink	purple	red	royalblue	saddlebrown	salmon	skyblue	steelblue	tan	turquoise	unclassified	white	yellow
GO:0000120	1.0	0.26109660574412535	1.0	1.0	1.0	1.0	1.0	1.0	1.0	1.0	1.0	1.0	1.0	1.0	1.0	1.0	1.0	1.0	1.0	1.0	1.0	1.0	1.0	1.0	1.0	1.0	1.0	1.0	1.0	1.0	1.0	1.0
GO:0000145	1.0	1.0	1.0	1.0	1.0	1.0	1.0	1.0	1.0	1.0	1.0	0.14071732856946542	1.0	1.0	1.0	1.0	1.0	1.0	1.0	1.0	1.0	1.0	1.0	1.0	1.0	1.0	1.0	1.0	1.0	1.0	1.0	1.0
GO:0000151	1.0	1.0	1.0	1.0	1.0	1.0	1.0	1.0	1.0	1.0	1.0	1.0	1.0	1.0	1.0	1.0	1.0	1.0	1.0	1.0	1.0	1.0	1.0	1.0	1.0	1.0	1.0	1.0	1.0	1.0	1.0	0.05826576886079428
GO:0000177	1.0	1.0	0.2880961275010181	1.0	1.0	1.0	0.015707924644156008	1.0	1.0	0.2523103294306654	1.0	1.0	1.0	1.0	1.0	1.0	1.0	1.0	1.0	1.0	1.0	1.0	1.0	1.0	1.0	1.0	1.0	1.0	1.0	1.0	1.0	1.0
GO:0000178	1.0	1.0	1.0	1.0	1.0	1.0	1.0	1.0	1.0	1.0	1.0	1.0	1.0	1.0	1.0	1.0	1.0	1.0	1.0	1.0	1.0	1.0	1.0	1.0	1.0	1.0	1.0	1.0	0.2314140442490037	1.0	1.0	1.0
GO:0000214	1.0	1.0	1.0	1.0	1.0	1.0	1.0	1.0	1.0	1.0	1.0	0.14071732856946542	1.0	1.0	1.0	1.0	1.0	1.0	1.0	1.0	1.0	1.0	1.0	1.0	1.0	1.0	1.0	1.0	1.0	1.0	1.0	1.0
GO:0000275	1.0	0.2012899062614752	1.0	1.0	1.0	1.0	1.0	1.0	1.0	0.33444354321467	1.0	0.6032896836416968	1.0	1.0	1.0	1.0	1.0	1.0	1.0	1.0	1.0	1.0	1.0	1.0	1.0	1.0	1.0	1.0	0.0008565163683804537	1.0	1.0	1.0
GO:0000276	1.0	0.5722440204322524	1.0	1.0	1.0	1.0	1.0	1.0	1.0	1.0	1.0	1.0	1.0	1.0	1.0	1.0	1.0	1.0	1.0	1.0	1.0	1.0	1.0	1.0	1.0	1.0	1.0	1.0	0.1358323963185936	0.004528605759583563	1.0	1.0
GO:0000307	1.0	1.0	1.0	1.0	1.0	1.0	1.0	1.0	1.0	1.0	1.0	1.0	1.0	1.0	1.0	1.0	1.0	1.0	1.0	1.0	1.0	1.0	1.0	1.0	1.0	1.0	1.0	1.0	0.2314140442490037	1.0	1.0	1.0
GO:0000333	1.0	0.26109660574412535	1.0	1.0	1.0	1.0	1.0	1.0	1.0	1.0	1.0	1.0	1.0	1.0	1.0	1.0	1.0	1.0	1.0	1.0	1.0	1.0	1.0	1.0	1.0	1.0	1.0	1.0	1.0	1.0	1.0	1.0
GO:0000815	1.0	1.0	0.06568640923457468	1.0	1.0	1.0	1.0	1.0	1.0	1.0	1.0	1.0	1.0	1.0	1.0	1.0	1.0	1.0	1.0	1.0	1.0	1.0	1.0	1.0	1.0	1.0	1.0	1.0	1.0	1.0	1.0	1.0
GO:0000836	1.0	1.0	1.0	1.0	1.0	1.0	1.0	1.0	1.0	1.0	1.0	1.0	1.0	1.0	1.0	1.0	1.0	1.0	1.0	0.012092895423938438	1.0	1.0	1.0	1.0	1.0	1.0	1.0	1.0	1.0	1.0	1.0	1.0
GO:0000930	1.0	1.0	1.0	1.0	1.0	1.0	1.0	1.0	1.0	1.0	1.0	0.14071732856946542	1.0	1.0	1.0	1.0	1.0	1.0	1.0	1.0	1.0	1.0	1.0	1.0	1.0	1.0	1.0	1.0	1.0	1.0	1.0	1.0
GO:0000974	1.0	1.0	1.0	1.0	1.0	1.0	1.0	1.0	1.0	1.0	1.0	1.0	1.0	1.0	0.0031606431221657275	1.0	1.0	1.0	1.0	1.0	1.0	1.0	1.0	1.0	1.0	1.0	1.0	1.0	1.0	1.0	1.0	1.0
GO:0001534	1.0	1.0	1.0	1.0	1.0	1.0	1.0	1.0	1.0	1.0	1.0	1.0	1.0	1.0	1.0	1.0	1.0	1.0	1.0	1.0	1.0	1.0	1.0	1.0	1.0	1.0	1.0	1.0	0.2314140442490037	1.0	1.0	1.0
GO:0005643	1.0	0.22902763699812834	0.3962286074174201	1.0	1.0	1.0	1.0	1.0	1.0	1.0	0.16419271935948915	0.35138014631086634	1.0	0.12240783011849522	1.0	1.0	1.0	1.0	1.0	0.02855201265327792	1.0	1.0	1.0	1.0	1.0	1.0	1.0	1.0	0.001385619100000651	1.0	1.0	1.0
GO:0005658	1.0	1.0	1.0	1.0	1.0	1.0	1.0	1.0	1.0	1.0	1.0	1.0	1.0	1.0	1.0	1.0	1.0	1.0	1.0	1.0	1.0	1.0	1.0	1.0	1.0	1.0	1.0	1.0	0.2314140442490037	1.0	1.0	1.0
GO:0005665	1.0	1.0	1.0	1.0	1.0	1.0	1.0	1.0	1.0	1.0	1.0	1.0	1.0	1.0	1.0	1.0	1.0	1.0	1.0	1.0	1.0	1.0	1.0	1.0	1.0	1.0	1.0	1.0	0.05352801490806394	1.0	1.0	1.0
GO:0005681	1.0	0.26109660574412535	1.0	1.0	1.0	1.0	1.0	1.0	1.0	1.0	1.0	1.0	1.0	1.0	1.0	1.0	1.0	1.0	1.0	1.0	1.0	1.0	1.0	1.0	1.0	1.0	1.0	1.0	1.0	1.0	1.0	1.0
GO:0005685	1.0	0.5785558811884075	1.0	1.0	1.0	1.0	1.0	1.0	1.0	1.0	1.0	0.45488823600940015	1.0	1.0	1.0	1.0	0.05227259715151158	1.0	1.0	1.0	1.0	1.0	1.0	1.0	1.0	1.0	1.0	0.03472501679752328	1.0	1.0	1.0	1.0
GO:0005686	1.0	1.0	1.0	1.0	1.0	1.0	1.0	1.0	1.0	1.0	1.0	0.26164990904567037	1.0	1.0	1.0	1.0	1.0	1.0	1.0	1.0	1.0	1.0	1.0	1.0	1.0	1.0	1.0	1.0	0.4093000735899435	1.0	1.0	1.0
GO:0005688	1.0	0.26109660574412535	1.0	1.0	1.0	1.0	1.0	1.0	1.0	1.0	1.0	1.0	1.0	1.0	1.0	1.0	1.0	1.0	1.0	1.0	1.0	1.0	1.0	1.0	1.0	1.0	1.0	1.0	1.0	1.0	1.0	1.0
GO:0005742	1.0	0.3499250514521859	1.0	1.0	1.0	1.0	1.0	1.0	1.0	1.0	1.0	1.0	1.0	1.0	1.0	1.0	1.0	1.0	1.0	1.0	1.0	1.0	1.0	1.0	1.0	1.0	1.0	1.0	0.0001525320364078052	1.0	1.0	1.0
GO:0005744	1.0	1.0	0.06568640923457468	1.0	1.0	1.0	1.0	1.0	1.0	1.0	1.0	1.0	1.0	1.0	1.0	1.0	1.0	1.0	1.0	1.0	1.0	1.0	1.0	1.0	1.0	1.0	1.0	1.0	1.0	1.0	1.0	1.0
GO:0005747	1.0	0.2042479551561186	1.0	1.0	1.0	1.0	1.0	1.0	1.0	1.0	1.0	0.3944034449124046	1.0	1.0	1.0	1.0	1.0	1.0	1.0	0.1359377389188305	1.0	1.0	1.0	1.0	1.0	1.0	1.0	1.0	0.4902641795454747	2.144331223475947e-12	1.0	0.5137089073991369
GO:0005749	1.0	0.5722440204322524	1.0	1.0	1.0	1.0	1.0	1.0	1.0	1.0	1.0	1.0	1.0	1.0	1.0	1.0	1.0	1.0	1.0	1.0	1.0	1.0	1.0	1.0	1.0	1.0	1.0	1.0	0.1358323963185936	1.0	1.0	0.164831721244297
GO:0005750	1.0	1.0	1.0	1.0	1.0	1.0	1.0	1.0	1.0	1.0	1.0	0.26164990904567037	1.0	1.0	1.0	1.0	1.0	1.0	1.0	1.0	1.0	1.0	1.0	1.0	1.0	1.0	1.0	1.0	0.4093000735899435	1.0	1.0	1.0
GO:0005751	1.0	1.0	1.0	1.0	1.0	1.0	1.0	1.0	1.0	1.0	1.0	1.0	1.0	1.0	1.0	1.0	1.0	1.0	1.0	1.0	1.0	1.0	1.0	1.0	1.0	1.0	1.0	1.0	0.2314140442490037	1.0	1.0	1.0
GO:0005753	1.0	0.04449432175037356	1.0	1.0	1.0	1.0	1.0	1.0	1.0	1.0	1.0	0.3944034449124046	1.0	1.0	1.0	1.0	1.0	1.0	1.0	1.0	1.0	1.0	1.0	1.0	1.0	1.0	1.0	1.0	2.288535275847888e-08	1.0	1.0	1.0
GO:0005762	1.0	0.03164371791805633	0.23737585604646672	0.4822489554795939	1.0	1.0	0.20724817427728914	0.05275961296395101	1.0	0.12852498641636942	1.0	0.06165279967853638	1.0	0.3526056357330691	1.0	1.0	1.0	0.4822489554795939	1.0	0.22071393346640847	0.6277078441707461	0.41459880463989623	1.0	0.19105187171282287	1.0	1.0	1.0	1.0	9.50428334777818e-06	1.0	1.0	0.021507262981608682
GO:0005763	1.0	0.0062576669340159395	0.774962487387433	1.0	1.0	1.0	1.0	1.0	1.0	0.11928853078584903	0.3461107396743012	0.3134032229775535	0.02564101924502636	0.2660168357465674	1.0	0.2817337120507935	1.0	1.0	1.0	1.0	1.0	0.6324565522411207	1.0	1.0	1.0	1.0	1.0	0.3693339291562286	2.1467841583491416e-05	1.0	1.0	0.3689393170864339
GO:0005838	1.0	0.04449432175037356	1.0	1.0	1.0	1.0	1.0	1.0	1.0	1.0	1.0	1.0	1.0	1.0	1.0	1.0	1.0	1.0	1.0	1.0	1.0	1.0	1.0	1.0	1.0	1.0	1.0	1.0	1.780892395373983e-05	1.0	1.0	0.5137089073991369
GO:0005839	1.0	1.0	1.0	1.0	1.0	1.0	1.0	1.0	1.0	1.0	1.0	1.0	1.0	1.0	1.0	1.0	1.0	1.0	1.0	1.0	1.0	1.0	1.0	1.0	1.0	1.0	1.0	1.0	0.2314140442490037	1.0	1.0	1.0
GO:0005844	1.0	0.5722440204322524	1.0	1.0	1.0	1.0	1.0	1.0	1.0	1.0	1.0	1.0	1.0	1.0	1.0	1.0	1.0	1.0	1.0	1.0	1.0	1.0	1.0	1.0	1.0	1.0	1.0	1.0	0.012375824202799111	1.0	1.0	1.0
GO:0005846	1.0	0.16887763619073629	0.18442217636311653	1.0	1.0	1.0	1.0	1.0	1.0	1.0	1.0	1.0	1.0	1.0	1.0	1.0	1.0	1.0	1.0	1.0	1.0	1.0	1.0	1.0	1.0	1.0	1.0	1.0	1.0	1.0	1.0	1.0
GO:0005847	1.0	1.0	1.0	1.0	1.0	1.0	1.0	1.0	1.0	1.0	1.0	1.0	1.0	1.0	1.0	1.0	1.0	1.0	1.0	1.0	1.0	1.0	1.0	1.0	1.0	1.0	1.0	1.0	0.2314140442490037	1.0	1.0	1.0
GO:0005850	1.0	1.0	1.0	1.0	1.0	1.0	1.0	1.0	1.0	1.0	1.0	1.0	1.0	1.0	1.0	1.0	1.0	1.0	1.0	1.0	1.0	1.0	1.0	1.0	1.0	1.0	1.0	1.0	0.2314140442490037	1.0	1.0	1.0
GO:0005852	1.0	0.04449432175037356	1.0	1.0	1.0	1.0	1.0	1.0	1.0	1.0	1.0	0.3944034449124046	1.0	1.0	1.0	1.0	1.0	1.0	1.0	1.0	1.0	1.0	1.0	1.0	1.0	1.0	1.0	1.0	2.288535275847888e-08	1.0	1.0	1.0
GO:0005853	1.0	1.0	1.0	1.0	1.0	1.0	1.0	1.0	1.0	1.0	1.0	1.0	1.0	1.0	1.0	1.0	1.0	1.0	1.0	1.0	1.0	1.0	1.0	1.0	1.0	1.0	1.0	1.0	0.2314140442490037	1.0	1.0	1.0
GO:0005858	1.0	1.0	1.0	1.0	1.0	1.0	1.0	1.0	1.0	1.0	1.0	1.0	1.0	1.0	1.0	1.0	1.0	1.0	1.0	1.0	1.0	1.0	1.0	1.0	1.0	1.0	1.0	1.0	0.05352801490806394	1.0	1.0	1.0
GO:0005868	1.0	1.0	1.0	1.0	1.0	1.0	1.0	1.0	1.0	1.0	1.0	1.0	1.0	1.0	1.0	1.0	1.0	1.0	1.0	1.0	1.0	1.0	1.0	1.0	1.0	1.0	1.0	1.0	0.05352801490806394	1.0	1.0	1.0
GO:0005871	0.12869298663727297	0.7426873993475043	0.5577836762701428	1.0	0.06560209233045593	1.0	1.0	1.0	1.0	1.0	1.0	0.6814744266050077	1.0	1.0	1.0	1.0	1.0	1.0	1.0	1.0	1.0	1.0	1.0	1.0	1.0	1.0	1.0	1.0	0.4902641795454747	1.0	1.0	0.5137089073991369
GO:0005875	0.04485765016914467	0.5785558811884075	1.0	1.0	1.0	1.0	1.0	1.0	0.022351578336223612	1.0	1.0	1.0	1.0	1.0	1.0	1.0	1.0	1.0	1.0	1.0	1.0	1.0	1.0	1.0	1.0	1.0	1.0	1.0	0.2307415455173182	1.0	1.0	1.0
GO:0005885	1.0	0.26109660574412535	1.0	1.0	1.0	1.0	1.0	1.0	1.0	1.0	1.0	1.0	1.0	1.0	1.0	1.0	1.0	1.0	1.0	1.0	1.0	1.0	1.0	1.0	1.0	1.0	1.0	1.0	1.0	1.0	1.0	1.0
GO:0005942	1.0	0.26109660574412535	1.0	1.0	1.0	1.0	1.0	1.0	1.0	1.0	1.0	1.0	1.0	1.0	1.0	1.0	1.0	1.0	1.0	1.0	1.0	1.0	1.0	1.0	1.0	1.0	1.0	1.0	1.0	1.0	1.0	1.0
GO:0008076	1.0	1.0	1.0	1.0	1.0	1.0	1.0	1.0	1.0	1.0	1.0	0.14071732856946542	1.0	1.0	1.0	1.0	1.0	1.0	1.0	1.0	1.0	1.0	1.0	1.0	1.0	1.0	1.0	1.0	1.0	1.0	1.0	1.0
GO:0008180	1.0	0.26109660574412535	1.0	1.0	1.0	1.0	1.0	1.0	1.0	1.0	1.0	1.0	1.0	1.0	1.0	1.0	1.0	1.0	1.0	1.0	1.0	1.0	1.0	1.0	1.0	1.0	1.0	1.0	1.0	1.0	1.0	1.0
GO:0008250	1.0	1.0	1.0	1.0	1.0	1.0	1.0	1.0	1.0	1.0	1.0	1.0	1.0	1.0	1.0	1.0	1.0	1.0	1.0	1.0	1.0	1.0	1.0	1.0	1.0	1.0	1.0	1.0	0.2314140442490037	1.0	1.0	1.0
GO:0008275	1.0	0.4540482892359012	1.0	1.0	1.0	1.0	1.0	1.0	1.0	1.0	1.0	0.26164990904567037	1.0	1.0	1.0	1.0	1.0	1.0	1.0	1.0	1.0	1.0	1.0	1.0	1.0	1.0	1.0	1.0	1.0	1.0	1.0	1.0
GO:0008537	1.0	1.0	1.0	1.0	1.0	1.0	1.0	1.0	1.0	1.0	1.0	1.0	1.0	1.0	1.0	1.0	1.0	1.0	1.0	1.0	1.0	1.0	1.0	1.0	1.0	1.0	1.0	1.0	0.2314140442490037	1.0	1.0	1.0
GO:0009376	0.03383320085250428	0.5722440204322524	1.0	1.0	1.0	1.0	1.0	1.0	1.0	1.0	1.0	1.0	1.0	1.0	1.0	1.0	1.0	1.0	1.0	1.0	1.0	1.0	1.0	1.0	1.0	1.0	1.0	1.0	0.1358323963185936	1.0	1.0	1.0
GO:0016281	1.0	0.13668244108356364	0.6190060040641754	1.0	1.0	1.0	1.0	1.0	1.0	1.0	0.1150550574214651	0.1494936443331963	1.0	1.0	1.0	1.0	1.0	1.0	1.0	1.0	1.0	1.0	1.0	1.0	1.0	1.0	1.0	1.0	0.00234726655589578	1.0	1.0	1.0
GO:0016459	1.0	1.0	1.0	1.0	1.0	1.0	1.0	1.0	1.0	1.0	1.0	0.14071732856946542	1.0	1.0	1.0	1.0	1.0	1.0	1.0	1.0	1.0	1.0	1.0	1.0	1.0	1.0	1.0	1.0	1.0	1.0	1.0	1.0
GO:0016593	1.0	1.0	1.0	1.0	1.0	1.0	1.0	1.0	1.0	1.0	1.0	1.0	1.0	1.0	1.0	1.0	1.0	1.0	1.0	1.0	1.0	1.0	1.0	1.0	1.0	1.0	1.0	1.0	0.05352801490806394	1.0	1.0	1.0
GO:0017087	1.0	1.0	1.0	1.0	1.0	1.0	1.0	0.010143868679459777	1.0	1.0	1.0	0.26164990904567037	1.0	1.0	1.0	1.0	1.0	1.0	1.0	1.0	1.0	1.0	1.0	1.0	1.0	1.0	1.0	1.0	1.0	1.0	1.0	1.0
GO:0019774	1.0	0.2012899062614752	1.0	1.0	1.0	1.0	1.0	1.0	1.0	1.0	1.0	0.25755177260789075	1.0	1.0	1.0	1.0	1.0	1.0	1.0	1.0	1.0	1.0	1.0	1.0	1.0	1.0	1.0	1.0	0.3642392444582051	5.705321465321069e-14	1.0	1.0
GO:0019908	1.0	1.0	1.0	1.0	1.0	1.0	1.0	1.0	1.0	1.0	1.0	1.0	1.0	1.0	1.0	1.0	1.0	1.0	1.0	1.0	1.0	1.0	1.0	1.0	1.0	1.0	1.0	1.0	0.2314140442490037	1.0	1.0	1.0
GO:0030126	1.0	1.0	1.0	1.0	1.0	1.0	1.0	1.0	1.0	1.0	1.0	1.0	1.0	1.0	1.0	1.0	1.0	1.0	1.0	1.0	1.0	1.0	1.0	1.0	1.0	1.0	1.0	1.0	0.2314140442490037	1.0	1.0	1.0
GO:0030127	1.0	0.5785558811884075	0.23801664978880122	1.0	1.0	1.0	1.0	1.0	1.0	1.0	1.0	1.0	1.0	1.0	1.0	1.0	1.0	1.0	1.0	1.0	1.0	1.0	1.0	1.0	1.0	1.0	1.0	1.0	0.040923247119869	1.0	1.0	1.0
GO:0030132	1.0	1.0	1.0	1.0	1.0	1.0	1.0	1.0	1.0	1.0	1.0	1.0	1.0	1.0	1.0	1.0	1.0	1.0	1.0	1.0	1.0	1.0	1.0	1.0	1.0	1.0	1.0	1.0	0.2314140442490037	1.0	1.0	1.0
GO:0030286	1.0	0.5785558811884075	0.23801664978880122	1.0	1.0	1.0	1.0	1.0	1.0	1.0	1.0	1.0	1.0	1.0	1.0	1.0	1.0	1.0	1.0	1.0	1.0	1.0	1.0	1.0	1.0	1.0	1.0	1.0	0.040923247119869	1.0	1.0	1.0
GO:0030896	1.0	0.4540482892359012	1.0	1.0	1.0	1.0	1.0	1.0	1.0	1.0	1.0	1.0	1.0	1.0	1.0	1.0	1.0	1.0	1.0	1.0	1.0	1.0	1.0	1.0	1.0	1.0	1.0	1.0	0.4093000735899435	1.0	1.0	1.0
GO:0030964	1.0	0.037648731634779574	0.2605240865339924	0.236400427344389	1.0	1.0	1.0	1.0	1.0	0.41280067770486667	1.0	1.0	1.0	1.0	1.0	1.0	1.0	1.0	0.10942357265642493	0.30631131999977435	1.0	0.4960205762041707	1.0	1.0	1.0	1.0	1.0	1.0	0.5173517826807735	1.0	1.0	0.09415166695116414
GO:0030990	1.0	0.010036908758842847	0.40645970876241777	1.0	1.0	1.0	1.0	1.0	1.0	0.39802051158887536	0.18442127025860042	0.3846479623090021	0.006290189921426364	1.0	1.0	1.0	1.0	1.0	1.0	1.0	1.0	1.0	1.0	1.0	1.0	1.0	1.0	1.0	1.4732921594966506e-05	1.0	1.0	0.39828264427159144
GO:0030992	1.0	1.0	0.06568640923457468	1.0	1.0	1.0	1.0	1.0	1.0	1.0	1.0	1.0	1.0	1.0	1.0	1.0	1.0	1.0	1.0	1.0	1.0	1.0	1.0	1.0	1.0	1.0	1.0	1.0	1.0	1.0	1.0	1.0
GO:0031010	1.0	0.5785558811884075	1.0	1.0	1.0	1.0	1.0	1.0	1.0	1.0	1.0	1.0	1.0	1.0	1.0	1.0	1.0	1.0	1.0	1.0	1.0	1.0	1.0	1.0	1.0	1.0	1.0	1.0	0.002860016563775819	1.0	1.0	1.0
GO:0031019	0.10844205725755816	1.0	1.0	1.0	1.0	1.0	0.03117967666329935	1.0	1.0	0.44107525701834777	1.0	0.6404515800817783	1.0	1.0	1.0	1.0	1.0	1.0	1.0	0.11462310646040318	1.0	1.0	1.0	1.0	1.0	1.0	1.0	1.0	1.0	1.0	1.0	1.0
GO:0031080	1.0	0.12142668346429028	1.0	1.0	1.0	1.0	0.025019098447005363	1.0	1.0	1.0	1.0	1.0	0.03785376920344524	1.0	1.0	1.0	1.0	1.0	1.0	1.0	1.0	1.0	1.0	1.0	1.0	1.0	1.0	1.0	0.01958125857596925	1.0	1.0	1.0
GO:0031201	1.0	1.0	1.0	1.0	1.0	1.0	1.0	1.0	1.0	0.056479318400439744	1.0	1.0	1.0	1.0	1.0	1.0	1.0	1.0	1.0	1.0	1.0	1.0	1.0	1.0	1.0	1.0	1.0	1.0	1.0	1.0	1.0	1.0
GO:0031428	1.0	1.0	1.0	1.0	1.0	1.0	1.0	1.0	1.0	1.0	1.0	1.0	1.0	1.0	1.0	1.0	1.0	1.0	1.0	1.0	1.0	1.0	1.0	1.0	1.0	1.0	1.0	1.0	0.2314140442490037	1.0	1.0	1.0
GO:0031931	1.0	1.0	1.0	1.0	1.0	1.0	1.0	1.0	1.0	1.0	1.0	1.0	1.0	1.0	1.0	1.0	1.0	1.0	1.0	1.0	1.0	1.0	1.0	1.0	1.0	1.0	1.0	1.0	0.2314140442490037	1.0	1.0	1.0
GO:0031932	1.0	0.26109660574412535	1.0	1.0	1.0	1.0	1.0	1.0	1.0	1.0	1.0	1.0	1.0	1.0	1.0	1.0	1.0	1.0	1.0	1.0	1.0	1.0	1.0	1.0	1.0	1.0	1.0	1.0	1.0	1.0	1.0	1.0
GO:0032040	1.0	1.0	1.0	1.0	1.0	1.0	1.0	1.0	1.0	1.0	1.0	1.0	1.0	1.0	1.0	1.0	1.0	1.0	1.0	1.0	1.0	1.0	1.0	1.0	1.0	1.0	1.0	1.0	0.2314140442490037	1.0	1.0	1.0
GO:0032133	1.0	0.3356446002784399	1.0	1.0	1.0	1.0	1.0	1.0	1.0	1.0	1.0	1.0	1.0	1.0	1.0	1.0	1.0	1.0	1.0	1.0	1.0	1.0	1.0	1.0	0.041227208501281254	0.018419471515633116	1.0	1.0	0.08482182788496039	1.0	1.0	1.0
GO:0033254	1.0	1.0	1.0	1.0	1.0	1.0	1.0	1.0	1.0	1.0	1.0	1.0	1.0	1.0	1.0	1.0	1.0	1.0	1.0	1.0	1.0	1.0	1.0	1.0	1.0	1.0	1.0	1.0	0.2314140442490037	1.0	1.0	1.0
GO:0034388	1.0	1.0	0.06568640923457468	1.0	1.0	1.0	1.0	1.0	1.0	1.0	1.0	1.0	1.0	1.0	1.0	1.0	1.0	1.0	1.0	1.0	1.0	1.0	1.0	1.0	1.0	1.0	1.0	1.0	1.0	1.0	1.0	1.0
GO:0034464	1.0	0.21835891230041377	0.4194712079417613	1.0	1.0	1.0	1.0	1.0	1.0	1.0	1.0	1.0	1.0	1.0	1.0	1.0	1.0	1.0	1.0	0.003861393298002876	1.0	1.0	1.0	1.0	1.0	1.0	1.0	1.0	0.2112076597744943	1.0	1.0	1.0
GO:0036038	1.0	0.4540482892359012	1.0	1.0	1.0	1.0	1.0	1.0	1.0	1.0	1.0	0.26164990904567037	1.0	1.0	1.0	1.0	1.0	1.0	1.0	1.0	1.0	1.0	1.0	1.0	1.0	1.0	1.0	1.0	1.0	1.0	1.0	1.0
GO:0042555	1.0	1.0	1.0	1.0	1.0	1.0	1.0	1.0	1.0	1.0	1.0	1.0	1.0	1.0	1.0	1.0	1.0	1.0	1.0	1.0	1.0	1.0	1.0	1.0	1.0	1.0	1.0	0.008794833035591589	1.0	1.0	1.0	1.0
GO:0042765	1.0	0.5785558811884075	0.23801664978880122	1.0	1.0	1.0	1.0	1.0	1.0	1.0	1.0	1.0	1.0	1.0	1.0	1.0	1.0	0.03526031416793917	1.0	1.0	1.0	1.0	1.0	1.0	1.0	1.0	1.0	1.0	0.2307415455173182	1.0	1.0	1.0
GO:0043190	1.0	1.0	1.0	1.0	1.0	1.0	1.0	1.0	1.0	1.0	1.0	1.0	1.0	1.0	1.0	1.0	1.0	1.0	1.0	1.0	1.0	1.0	1.0	1.0	1.0	1.0	1.0	1.0	0.2314140442490037	1.0	1.0	1.0
GO:0044611	1.0	0.5722440204322524	0.18442217636311653	1.0	1.0	1.0	1.0	1.0	1.0	1.0	1.0	0.3655771245971801	1.0	1.0	1.0	1.0	1.0	1.0	1.0	1.0	1.0	1.0	1.0	1.0	1.0	1.0	1.0	1.0	0.5460339122256184	1.0	1.0	1.0
GO:0044612	1.0	1.0	1.0	1.0	1.0	1.0	1.0	1.0	1.0	1.0	1.0	0.26164990904567037	1.0	1.0	1.0	1.0	1.0	1.0	1.0	1.0	1.0	1.0	1.0	1.0	1.0	1.0	1.0	1.0	0.4093000735899435	1.0	1.0	1.0
GO:0044613	1.0	0.5722440204322524	1.0	1.0	1.0	1.0	1.0	1.0	1.0	1.0	1.0	0.053795477942650875	1.0	1.0	1.0	1.0	1.0	1.0	1.0	1.0	1.0	1.0	1.0	1.0	1.0	1.0	1.0	1.0	0.5460339122256184	1.0	1.0	1.0
GO:0044615	1.0	1.0	1.0	1.0	1.0	1.0	1.0	1.0	1.0	1.0	1.0	0.26164990904567037	1.0	1.0	1.0	1.0	1.0	1.0	1.0	1.0	1.0	1.0	1.0	1.0	1.0	1.0	1.0	1.0	0.4093000735899435	1.0	1.0	1.0
GO:0045275	1.0	1.0	1.0	1.0	1.0	1.0	1.0	1.0	1.0	1.0	1.0	1.0	1.0	1.0	1.0	1.0	1.0	1.0	1.0	1.0	1.0	1.0	1.0	1.0	1.0	1.0	1.0	1.0	0.2314140442490037	1.0	1.0	1.0
GO:0045293	1.0	1.0	1.0	1.0	1.0	1.0	1.0	1.0	1.0	1.0	1.0	0.3655771245971801	1.0	1.0	1.0	1.0	1.0	1.0	1.0	1.0	1.0	1.0	0.020067654909088847	1.0	1.0	1.0	1.0	1.0	1.0	1.0	1.0	1.0
GO:0046540	1.0	1.0	1.0	1.0	1.0	1.0	1.0	1.0	1.0	1.0	1.0	0.14071732856946542	1.0	1.0	1.0	1.0	1.0	1.0	1.0	1.0	1.0	1.0	1.0	1.0	1.0	1.0	1.0	1.0	1.0	1.0	1.0	1.0
GO:0046930	1.0	1.0	1.0	1.0	1.0	1.0	1.0	1.0	1.0	1.0	1.0	1.0	1.0	1.0	1.0	1.0	1.0	1.0	1.0	1.0	1.0	1.0	1.0	1.0	1.0	1.0	1.0	1.0	1.0	1.0	1.0	0.05826576886079428
GO:0061576	1.0	1.0	1.0	1.0	1.0	1.0	1.0	1.0	1.0	1.0	1.0	1.0	1.0	1.0	1.0	1.0	1.0	1.0	1.0	1.0	1.0	1.0	1.0	1.0	1.0	1.0	1.0	1.0	0.2314140442490037	1.0	1.0	1.0
GO:0061617	1.0	0.12351514595946134	1.0	1.0	1.0	1.0	1.0	1.0	1.0	1.0	1.0	0.1214764863874315	1.0	1.0	1.0	1.0	1.0	1.0	1.0	1.0	1.0	1.0	1.0	1.0	1.0	1.0	1.0	1.0	0.22608605706634433	1.0	1.0	0.09291775305631625
GO:0070069	1.0	1.0	1.0	1.0	1.0	1.0	1.0	1.0	1.0	1.0	1.0	1.0	1.0	1.0	1.0	1.0	1.0	1.0	1.0	1.0	1.0	1.0	1.0	1.0	1.0	1.0	1.0	1.0	0.1358323963185936	1.0	1.0	1.0
GO:0070552	1.0	1.0	0.06568640923457468	1.0	1.0	1.0	1.0	1.0	1.0	1.0	1.0	1.0	1.0	1.0	1.0	1.0	1.0	1.0	1.0	1.0	1.0	1.0	1.0	1.0	1.0	1.0	1.0	1.0	1.0	1.0	1.0	1.0
GO:0071024	1.0	1.0	1.0	1.0	1.0	1.0	1.0	1.0	1.0	1.0	1.0	1.0	1.0	1.0	1.0	1.0	1.0	1.0	1.0	1.0	1.0	1.0	1.0	1.0	1.0	1.0	1.0	1.0	0.05352801490806394	1.0	1.0	1.0
GO:0071162	1.0	0.07273689456823743	1.0	1.0	1.0	1.0	1.0	1.0	1.0	1.0	1.0	1.0	1.0	1.0	1.0	1.0	1.0	1.0	1.0	1.0	1.0	1.0	1.0	1.0	1.0	1.0	1.0	1.0	0.00023115680588055274	1.0	1.0	0.45157498153847925
GO:0097537	1.0	1.0	1.0	1.0	1.0	1.0	1.0	1.0	1.0	1.0	1.0	0.14071732856946542	1.0	1.0	1.0	1.0	1.0	1.0	1.0	1.0	1.0	1.0	1.0	1.0	1.0	1.0	1.0	1.0	1.0	1.0	1.0	1.0
unclassified	0.6588337531543313	5.274907689604891e-14	0.01651176417751569	0.44291340824996606	0.5199156924818973	0.16841687793017782	0.059458251815051384	0.7324910994823244	0.5199156924818973	9.055526014528386e-07	0.7935824264080558	0.4953622073303635	0.07525880141859966	0.7584265215816776	1.0	0.3667805211338786	0.020787040241664372	0.44291340824996606	1.0	0.07853511497678466	0.0029809644851077613	0.0003216483320709814	0.3748579606860013	1.0	0.1857807675144592	1.0	0.39617756785955566	0.7983055965703637	4.650573607155653e-43	8.412598859947372e-14	0.25790241002673425	0.00817586662489536
