## Supplementary material for "Meta-analysis of the pathogen *Leishmania donovani*’s transcriptome reveals multiple modes of regulation including two reciprocally regulated gene modules": Enrichments: poly-cistron_contingency.csv

poly-cistron	black	blue	brown	cyan	darkgreen	darkgrey	darkorange	darkred	darkturquoise	green	greenyellow	grey	grey60	lightcyan	lightgreen	lightyellow	magenta	midnightblue	orange	pink	purple	red	royalblue	saddlebrown	salmon	skyblue	steelblue	tan	turquoise	white	yellow
1.01	1.0	9.0	2.0	0.0	0.0	0.0	0.0	0.0	0.0	0.0	0.0	4.0	1.0	2.0	0.0	0.0	0.0	1.0	0.0	1.0	1.0	0.0	1.0	0.0	1.0	0.0	0.0	2.0	7.0	0.0	2.0
1.02	0.0	18.0	1.0	0.0	0.0	0.0	2.0	1.0	0.0	1.0	3.0	6.0	2.0	3.0	3.0	0.0	0.0	0.0	0.0	3.0	0.0	2.0	1.0	1.0	1.0	1.0	0.0	0.0	11.0	1.0	3.0
10.01	0.0	0.0	1.0	0.0	0.0	0.0	0.0	0.0	0.0	0.0	0.0	0.0	0.0	0.0	0.0	0.0	1.0	0.0	0.0	0.0	0.0	1.0	0.0	0.0	0.0	0.0	0.0	0.0	2.0	0.0	1.0
10.02	2.0	25.0	2.0	0.0	1.0	0.0	1.0	0.0	2.0	6.0	0.0	5.0	0.0	1.0	1.0	0.0	3.0	1.0	0.0	2.0	0.0	1.0	0.0	1.0	1.0	1.0	0.0	0.0	22.0	0.0	4.0
10.03	1.0	1.0	2.0	0.0	0.0	0.0	0.0	0.0	0.0	0.0	0.0	1.0	0.0	0.0	0.0	0.0	1.0	0.0	0.0	0.0	0.0	0.0	0.0	0.0	0.0	0.0	0.0	0.0	2.0	0.0	1.0
10.04	0.0	0.0	0.0	0.0	0.0	0.0	0.0	0.0	0.0	0.0	0.0	0.0	0.0	0.0	0.0	0.0	0.0	0.0	0.0	0.0	0.0	0.0	0.0	0.0	0.0	0.0	0.0	0.0	0.0	0.0	1.0
10.05	0.0	19.0	9.0	1.0	0.0	0.0	0.0	0.0	0.0	1.0	0.0	8.0	1.0	0.0	0.0	2.0	3.0	0.0	0.0	1.0	1.0	0.0	1.0	0.0	1.0	0.0	0.0	1.0	21.0	0.0	4.0
10.06	0.0	3.0	1.0	0.0	0.0	0.0	0.0	0.0	0.0	0.0	0.0	2.0	0.0	0.0	0.0	1.0	1.0	0.0	0.0	0.0	0.0	0.0	1.0	0.0	0.0	0.0	0.0	0.0	4.0	0.0	0.0
11.01	0.0	17.0	2.0	0.0	0.0	1.0	0.0	0.0	1.0	2.0	0.0	8.0	0.0	1.0	0.0	0.0	0.0	0.0	0.0	0.0	0.0	0.0	0.0	0.0	2.0	0.0	0.0	1.0	16.0	1.0	5.0
11.02	0.0	0.0	0.0	0.0	0.0	0.0	0.0	0.0	0.0	0.0	0.0	1.0	0.0	0.0	0.0	0.0	0.0	0.0	0.0	0.0	0.0	0.0	0.0	0.0	0.0	0.0	0.0	0.0	0.0	0.0	0.0
11.03	1.0	20.0	7.0	2.0	0.0	0.0	1.0	0.0	1.0	5.0	2.0	19.0	1.0	0.0	0.0	0.0	2.0	0.0	0.0	0.0	2.0	3.0	1.0	0.0	1.0	0.0	0.0	1.0	34.0	2.0	4.0
12.01	0.0	15.0	3.0	1.0	1.0	0.0	0.0	0.0	0.0	0.0	1.0	7.0	0.0	0.0	0.0	0.0	0.0	0.0	0.0	1.0	0.0	0.0	0.0	0.0	0.0	0.0	0.0	4.0	16.0	0.0	4.0
12.02	0.0	6.0	1.0	0.0	0.0	0.0	0.0	0.0	0.0	0.0	0.0	1.0	0.0	0.0	0.0	0.0	0.0	1.0	0.0	1.0	2.0	3.0	0.0	0.0	0.0	0.0	0.0	0.0	2.0	0.0	1.0
12.03	0.0	33.0	13.0	3.0	0.0	0.0	0.0	1.0	0.0	4.0	1.0	13.0	0.0	3.0	0.0	0.0	2.0	1.0	0.0	7.0	3.0	0.0	0.0	0.0	2.0	0.0	0.0	1.0	15.0	0.0	3.0
13.01	2.0	14.0	2.0	0.0	0.0	0.0	0.0	1.0	0.0	4.0	2.0	9.0	0.0	2.0	1.0	0.0	0.0	0.0	0.0	1.0	0.0	0.0	0.0	0.0	1.0	0.0	0.0	0.0	9.0	0.0	1.0
13.02	1.0	3.0	2.0	1.0	0.0	0.0	0.0	0.0	0.0	0.0	1.0	6.0	1.0	0.0	0.0	0.0	0.0	0.0	0.0	0.0	0.0	0.0	0.0	0.0	0.0	0.0	0.0	1.0	12.0	0.0	1.0
13.03	2.0	37.0	10.0	1.0	0.0	0.0	1.0	2.0	0.0	0.0	2.0	9.0	0.0	5.0	1.0	0.0	1.0	0.0	0.0	2.0	1.0	0.0	0.0	0.0	3.0	0.0	0.0	3.0	27.0	2.0	6.0
13.04	0.0	1.0	0.0	0.0	0.0	0.0	0.0	0.0	0.0	1.0	0.0	2.0	0.0	0.0	0.0	0.0	0.0	0.0	0.0	0.0	0.0	0.0	0.0	0.0	0.0	0.0	0.0	0.0	1.0	0.0	0.0
14.01	1.0	13.0	4.0	0.0	0.0	0.0	0.0	0.0	0.0	2.0	1.0	16.0	1.0	0.0	0.0	0.0	0.0	0.0	0.0	2.0	0.0	0.0	0.0	0.0	1.0	0.0	1.0	3.0	16.0	0.0	3.0
14.02	0.0	22.0	6.0	1.0	0.0	0.0	1.0	0.0	0.0	1.0	0.0	6.0	0.0	1.0	0.0	0.0	2.0	2.0	1.0	0.0	3.0	0.0	0.0	0.0	0.0	0.0	0.0	1.0	25.0	0.0	5.0
14.03	1.0	15.0	4.0	1.0	0.0	1.0	0.0	3.0	0.0	0.0	0.0	10.0	0.0	1.0	1.0	0.0	0.0	0.0	0.0	0.0	1.0	0.0	1.0	0.0	0.0	0.0	0.0	1.0	14.0	0.0	3.0
15.01	2.0	7.0	2.0	0.0	1.0	0.0	1.0	0.0	0.0	0.0	0.0	6.0	0.0	0.0	0.0	1.0	0.0	0.0	0.0	0.0	1.0	0.0	0.0	1.0	1.0	0.0	0.0	0.0	10.0	0.0	1.0
15.02	0.0	19.0	4.0	1.0	1.0	0.0	0.0	0.0	0.0	6.0	3.0	8.0	1.0	0.0	0.0	0.0	0.0	0.0	0.0	0.0	1.0	3.0	0.0	1.0	0.0	0.0	2.0	2.0	8.0	0.0	5.0
15.03	2.0	24.0	7.0	0.0	0.0	0.0	0.0	2.0	0.0	0.0	1.0	17.0	1.0	1.0	2.0	0.0	0.0	0.0	0.0	5.0	1.0	0.0	0.0	0.0	0.0	1.0	0.0	2.0	24.0	0.0	7.0
15.04	0.0	0.0	0.0	0.0	0.0	0.0	0.0	0.0	0.0	0.0	0.0	1.0	0.0	0.0	0.0	0.0	0.0	0.0	0.0	0.0	0.0	0.0	0.0	0.0	0.0	0.0	0.0	0.0	1.0	0.0	0.0
16.01	0.0	36.0	5.0	2.0	0.0	0.0	1.0	1.0	1.0	2.0	0.0	11.0	0.0	3.0	2.0	0.0	4.0	5.0	0.0	3.0	1.0	1.0	1.0	1.0	2.0	0.0	2.0	1.0	18.0	2.0	6.0
16.02	1.0	10.0	2.0	0.0	0.0	0.0	0.0	0.0	0.0	2.0	1.0	2.0	0.0	0.0	0.0	1.0	0.0	0.0	0.0	0.0	1.0	1.0	0.0	1.0	1.0	0.0	0.0	0.0	10.0	0.0	0.0
16.03	0.0	12.0	7.0	1.0	1.0	0.0	0.0	0.0	0.0	0.0	1.0	4.0	1.0	1.0	0.0	2.0	0.0	0.0	0.0	0.0	0.0	0.0	1.0	1.0	0.0	0.0	0.0	0.0	16.0	0.0	0.0
16.04	1.0	3.0	1.0	0.0	0.0	0.0	0.0	0.0	0.0	2.0	0.0	3.0	0.0	0.0	0.0	0.0	0.0	0.0	0.0	0.0	0.0	0.0	0.0	0.0	0.0	0.0	0.0	0.0	7.0	0.0	0.0
17.01	2.0	24.0	12.0	4.0	2.0	0.0	0.0	0.0	1.0	20.0	1.0	21.0	3.0	0.0	0.0	1.0	2.0	1.0	0.0	0.0	1.0	0.0	0.0	1.0	1.0	2.0	0.0	1.0	30.0	0.0	7.0
17.02	1.0	25.0	1.0	0.0	0.0	1.0	2.0	1.0	0.0	2.0	0.0	18.0	3.0	1.0	1.0	0.0	0.0	0.0	0.0	1.0	1.0	1.0	0.0	0.0	3.0	0.0	0.0	1.0	12.0	0.0	5.0
18.01	1.0	19.0	5.0	0.0	0.0	0.0	0.0	2.0	0.0	1.0	1.0	6.0	0.0	0.0	0.0	0.0	1.0	0.0	0.0	0.0	1.0	3.0	0.0	0.0	0.0	0.0	0.0	0.0	30.0	0.0	1.0
18.02	1.0	41.0	12.0	1.0	1.0	0.0	0.0	0.0	1.0	0.0	1.0	16.0	0.0	0.0	1.0	1.0	1.0	1.0	3.0	0.0	0.0	5.0	0.0	0.0	1.0	0.0	0.0	0.0	49.0	0.0	8.0
19.01	0.0	2.0	0.0	0.0	0.0	0.0	0.0	1.0	0.0	0.0	0.0	2.0	0.0	0.0	1.0	0.0	0.0	0.0	2.0	0.0	0.0	0.0	0.0	0.0	0.0	0.0	0.0	0.0	15.0	0.0	1.0
19.02	3.0	39.0	14.0	2.0	1.0	1.0	0.0	2.0	1.0	7.0	1.0	29.0	2.0	2.0	1.0	1.0	1.0	0.0	1.0	2.0	1.0	3.0	0.0	0.0	0.0	0.0	2.0	2.0	50.0	2.0	11.0
2.01	1.0	21.0	4.0	0.0	0.0	1.0	0.0	2.0	0.0	3.0	0.0	11.0	1.0	2.0	0.0	0.0	0.0	1.0	0.0	5.0	0.0	1.0	0.0	0.0	1.0	0.0	0.0	0.0	9.0	2.0	4.0
2.02	0.0	2.0	0.0	0.0	0.0	0.0	0.0	1.0	0.0	0.0	0.0	4.0	0.0	2.0	0.0	0.0	0.0	0.0	0.0	2.0	0.0	0.0	0.0	2.0	0.0	0.0	0.0	1.0	2.0	0.0	1.0
20.01	0.0	6.0	3.0	0.0	0.0	0.0	0.0	0.0	0.0	0.0	1.0	6.0	0.0	0.0	0.0	0.0	0.0	0.0	0.0	0.0	0.0	0.0	0.0	0.0	0.0	0.0	0.0	0.0	10.0	1.0	3.0
20.02	0.0	45.0	13.0	1.0	0.0	0.0	0.0	1.0	0.0	4.0	1.0	21.0	1.0	0.0	0.0	0.0	5.0	2.0	0.0	1.0	4.0	4.0	1.0	2.0	2.0	1.0	1.0	3.0	34.0	2.0	8.0
20.03	0.0	5.0	2.0	0.0	0.0	0.0	0.0	0.0	0.0	1.0	3.0	7.0	0.0	0.0	0.0	0.0	1.0	0.0	0.0	1.0	1.0	0.0	1.0	0.0	0.0	0.0	0.0	0.0	9.0	0.0	1.0
21.01	0.0	1.0	1.0	0.0	0.0	0.0	0.0	0.0	0.0	0.0	0.0	0.0	0.0	0.0	0.0	0.0	0.0	0.0	0.0	0.0	0.0	0.0	0.0	0.0	0.0	0.0	0.0	0.0	1.0	0.0	0.0
21.02	1.0	13.0	7.0	0.0	0.0	0.0	1.0	0.0	0.0	2.0	2.0	6.0	0.0	1.0	0.0	0.0	0.0	0.0	0.0	5.0	0.0	1.0	1.0	0.0	0.0	0.0	1.0	1.0	16.0	0.0	1.0
21.03	0.0	4.0	1.0	1.0	0.0	0.0	0.0	0.0	0.0	0.0	1.0	6.0	0.0	0.0	0.0	0.0	0.0	0.0	0.0	0.0	0.0	0.0	0.0	0.0	0.0	0.0	0.0	1.0	10.0	0.0	1.0
21.04	1.0	21.0	4.0	0.0	0.0	0.0	0.0	0.0	0.0	1.0	0.0	7.0	0.0	2.0	1.0	0.0	0.0	1.0	0.0	1.0	0.0	0.0	0.0	0.0	2.0	0.0	0.0	0.0	21.0	0.0	8.0
21.05	1.0	23.0	11.0	0.0	2.0	1.0	0.0	2.0	0.0	0.0	1.0	13.0	1.0	0.0	1.0	0.0	1.0	0.0	0.0	2.0	0.0	0.0	0.0	0.0	0.0	0.0	1.0	0.0	25.0	0.0	6.0
21.06	0.0	3.0	2.0	0.0	0.0	0.0	0.0	0.0	0.0	1.0	0.0	1.0	0.0	0.0	1.0	0.0	0.0	0.0	0.0	0.0	0.0	0.0	0.0	0.0	0.0	0.0	0.0	0.0	10.0	0.0	1.0
22.01	1.0	19.0	7.0	1.0	0.0	0.0	1.0	0.0	0.0	1.0	1.0	16.0	1.0	1.0	1.0	1.0	1.0	1.0	1.0	2.0	1.0	4.0	2.0	0.0	0.0	0.0	0.0	1.0	36.0	1.0	3.0
22.02	0.0	10.0	3.0	0.0	1.0	0.0	0.0	0.0	0.0	0.0	1.0	9.0	2.0	0.0	0.0	0.0	1.0	0.0	0.0	1.0	1.0	0.0	0.0	0.0	1.0	1.0	0.0	1.0	15.0	0.0	4.0
22.03	0.0	3.0	0.0	0.0	0.0	1.0	0.0	0.0	0.0	2.0	1.0	7.0	1.0	1.0	0.0	1.0	1.0	0.0	1.0	0.0	0.0	0.0	0.0	0.0	1.0	0.0	0.0	0.0	15.0	0.0	2.0
22.04	1.0	6.0	4.0	0.0	2.0	0.0	0.0	0.0	0.0	2.0	0.0	3.0	0.0	0.0	0.0	0.0	0.0	0.0	0.0	0.0	1.0	3.0	0.0	0.0	1.0	0.0	0.0	0.0	6.0	0.0	0.0
23.01	0.0	25.0	3.0	1.0	1.0	0.0	0.0	1.0	0.0	10.0	0.0	9.0	0.0	0.0	0.0	1.0	0.0	1.0	0.0	1.0	0.0	1.0	0.0	1.0	2.0	0.0	0.0	0.0	23.0	1.0	9.0
23.02	4.0	26.0	4.0	0.0	0.0	0.0	0.0	1.0	0.0	2.0	1.0	12.0	2.0	0.0	0.0	1.0	2.0	1.0	0.0	0.0	1.0	1.0	0.0	0.0	2.0	1.0	0.0	1.0	27.0	1.0	2.0
23.03	1.0	20.0	3.0	1.0	1.0	0.0	0.0	0.0	0.0	2.0	1.0	15.0	1.0	1.0	0.0	0.0	1.0	0.0	0.0	2.0	1.0	0.0	1.0	1.0	2.0	0.0	1.0	0.0	16.0	0.0	5.0
24.01	1.0	57.0	16.0	1.0	1.0	0.0	2.0	3.0	1.0	7.0	0.0	23.0	2.0	0.0	1.0	3.0	5.0	0.0	0.0	1.0	1.0	2.0	2.0	1.0	0.0	1.0	1.0	5.0	61.0	0.0	12.0
24.02	1.0	18.0	6.0	0.0	0.0	0.0	0.0	0.0	0.0	4.0	1.0	16.0	0.0	2.0	2.0	1.0	0.0	0.0	0.0	1.0	1.0	0.0	1.0	1.0	1.0	0.0	0.0	0.0	27.0	1.0	2.0
24.03	0.0	1.0	0.0	0.0	0.0	0.0	0.0	0.0	0.0	0.0	0.0	0.0	0.0	0.0	0.0	0.0	0.0	0.0	0.0	0.0	0.0	0.0	0.0	0.0	0.0	0.0	0.0	0.0	2.0	0.0	0.0
25.01	2.0	27.0	5.0	0.0	0.0	1.0	0.0	0.0	0.0	3.0	4.0	11.0	2.0	1.0	0.0	1.0	1.0	1.0	1.0	2.0	2.0	0.0	0.0	0.0	0.0	0.0	0.0	0.0	25.0	0.0	3.0
25.02	2.0	14.0	2.0	1.0	1.0	0.0	0.0	0.0	1.0	2.0	0.0	4.0	0.0	0.0	0.0	0.0	0.0	0.0	2.0	0.0	0.0	1.0	0.0	0.0	2.0	0.0	0.0	0.0	17.0	0.0	3.0
25.03	1.0	25.0	7.0	0.0	0.0	1.0	0.0	0.0	0.0	7.0	2.0	22.0	3.0	1.0	0.0	0.0	1.0	2.0	0.0	2.0	0.0	0.0	0.0	1.0	1.0	0.0	1.0	2.0	46.0	0.0	5.0
25.04	0.0	5.0	1.0	2.0	0.0	1.0	0.0	0.0	0.0	0.0	0.0	9.0	0.0	0.0	0.0	0.0	0.0	0.0	0.0	1.0	0.0	0.0	1.0	0.0	0.0	0.0	0.0	0.0	10.0	0.0	5.0
26.01	0.0	43.0	7.0	1.0	0.0	0.0	2.0	0.0	0.0	4.0	0.0	14.0	2.0	0.0	3.0	0.0	1.0	3.0	1.0	0.0	1.0	3.0	0.0	1.0	1.0	0.0	2.0	1.0	23.0	0.0	13.0
26.02	3.0	62.0	24.0	2.0	0.0	1.0	0.0	0.0	4.0	16.0	4.0	23.0	1.0	0.0	0.0	1.0	4.0	2.0	2.0	1.0	4.0	4.0	2.0	0.0	8.0	3.0	3.0	2.0	50.0	0.0	8.0
27.01	1.0	7.0	1.0	0.0	1.0	0.0	0.0	0.0	0.0	1.0	0.0	5.0	0.0	0.0	0.0	2.0	1.0	0.0	0.0	1.0	0.0	1.0	0.0	0.0	0.0	0.0	0.0	0.0	13.0	0.0	3.0
27.02	0.0	22.0	3.0	0.0	1.0	2.0	0.0	0.0	1.0	3.0	1.0	10.0	1.0	0.0	0.0	0.0	0.0	0.0	2.0	1.0	0.0	1.0	1.0	0.0	0.0	0.0	0.0	0.0	27.0	1.0	5.0
27.03	2.0	7.0	5.0	2.0	1.0	1.0	0.0	0.0	1.0	8.0	0.0	3.0	0.0	0.0	0.0	1.0	3.0	0.0	1.0	1.0	0.0	0.0	0.0	0.0	0.0	1.0	0.0	1.0	25.0	0.0	1.0
27.04	2.0	15.0	6.0	0.0	0.0	1.0	0.0	0.0	0.0	2.0	1.0	14.0	0.0	0.0	1.0	1.0	0.0	0.0	1.0	0.0	1.0	1.0	0.0	0.0	1.0	0.0	0.0	1.0	16.0	0.0	4.0
27.05	0.0	23.0	4.0	2.0	0.0	0.0	0.0	0.0	0.0	6.0	3.0	10.0	1.0	0.0	0.0	0.0	0.0	1.0	0.0	0.0	1.0	2.0	2.0	0.0	1.0	0.0	0.0	0.0	33.0	0.0	4.0
27.06	0.0	15.0	2.0	1.0	0.0	0.0	0.0	0.0	0.0	3.0	0.0	2.0	1.0	1.0	1.0	0.0	0.0	0.0	0.0	1.0	0.0	0.0	0.0	0.0	0.0	0.0	0.0	0.0	4.0	0.0	2.0
28.01	0.0	17.0	3.0	0.0	0.0	0.0	0.0	0.0	0.0	1.0	0.0	1.0	0.0	0.0	0.0	0.0	0.0	0.0	2.0	0.0	0.0	1.0	0.0	0.0	0.0	0.0	0.0	0.0	16.0	0.0	4.0
28.02	1.0	6.0	4.0	0.0	1.0	0.0	0.0	0.0	0.0	2.0	0.0	8.0	0.0	0.0	0.0	3.0	0.0	0.0	1.0	0.0	0.0	0.0	0.0	0.0	0.0	0.0	0.0	0.0	23.0	1.0	4.0
28.03	2.0	31.0	6.0	1.0	0.0	1.0	0.0	1.0	2.0	2.0	1.0	15.0	0.0	0.0	0.0	1.0	2.0	2.0	1.0	1.0	1.0	1.0	0.0	0.0	2.0	0.0	0.0	0.0	43.0	0.0	8.0
28.04	2.0	25.0	8.0	0.0	0.0	0.0	0.0	1.0	2.0	2.0	1.0	15.0	0.0	0.0	0.0	0.0	0.0	1.0	1.0	0.0	3.0	0.0	0.0	0.0	0.0	1.0	0.0	0.0	16.0	0.0	4.0
28.05	1.0	18.0	5.0	1.0	1.0	0.0	1.0	0.0	0.0	2.0	1.0	14.0	0.0	1.0	0.0	1.0	0.0	1.0	0.0	1.0	1.0	3.0	0.0	0.0	1.0	1.0	0.0	0.0	25.0	0.0	4.0
28.06	0.0	12.0	2.0	0.0	0.0	0.0	0.0	0.0	0.0	3.0	2.0	13.0	0.0	1.0	1.0	0.0	1.0	2.0	0.0	1.0	0.0	2.0	0.0	0.0	0.0	0.0	0.0	0.0	7.0	0.0	1.0
29.01	8.0	24.0	11.0	1.0	1.0	1.0	0.0	0.0	2.0	2.0	0.0	15.0	1.0	3.0	2.0	0.0	1.0	1.0	0.0	2.0	1.0	0.0	0.0	0.0	1.0	0.0	1.0	1.0	40.0	1.0	11.0
29.02	1.0	19.0	7.0	2.0	1.0	0.0	0.0	0.0	1.0	3.0	1.0	11.0	0.0	0.0	0.0	1.0	0.0	0.0	0.0	4.0	4.0	4.0	2.0	0.0	1.0	1.0	0.0	0.0	22.0	1.0	4.0
29.03	1.0	35.0	6.0	1.0	3.0	1.0	0.0	1.0	1.0	16.0	0.0	20.0	0.0	0.0	1.0	1.0	1.0	1.0	0.0	1.0	3.0	5.0	1.0	1.0	0.0	0.0	0.0	1.0	34.0	1.0	6.0
29.04	1.0	13.0	4.0	1.0	0.0	0.0	0.0	0.0	0.0	1.0	0.0	11.0	1.0	0.0	1.0	2.0	2.0	2.0	1.0	0.0	1.0	2.0	0.0	0.0	1.0	0.0	0.0	0.0	23.0	0.0	4.0
3.01	0.0	0.0	0.0	0.0	0.0	0.0	0.0	0.0	0.0	0.0	0.0	1.0	0.0	0.0	0.0	0.0	0.0	0.0	0.0	0.0	0.0	0.0	0.0	0.0	0.0	0.0	0.0	0.0	0.0	0.0	0.0
3.02	0.0	18.0	2.0	0.0	0.0	0.0	1.0	1.0	0.0	3.0	0.0	15.0	1.0	1.0	0.0	0.0	0.0	1.0	0.0	3.0	0.0	1.0	1.0	1.0	0.0	1.0	0.0	2.0	20.0	0.0	2.0
3.03	0.0	10.0	2.0	1.0	0.0	0.0	2.0	0.0	0.0	1.0	1.0	2.0	0.0	1.0	0.0	0.0	1.0	0.0	0.0	2.0	0.0	0.0	0.0	0.0	0.0	0.0	0.0	1.0	6.0	0.0	3.0
30.01	0.0	31.0	3.0	0.0	0.0	0.0	0.0	1.0	1.0	1.0	2.0	9.0	2.0	2.0	1.0	0.0	3.0	0.0	1.0	2.0	1.0	1.0	0.0	0.0	0.0	1.0	0.0	3.0	24.0	0.0	6.0
30.02	1.0	52.0	11.0	1.0	0.0	4.0	2.0	1.0	1.0	19.0	0.0	30.0	0.0	0.0	0.0	0.0	1.0	1.0	0.0	1.0	3.0	2.0	1.0	0.0	2.0	0.0	1.0	1.0	47.0	1.0	8.0
30.03	5.0	23.0	11.0	0.0	1.0	2.0	0.0	1.0	1.0	1.0	0.0	28.0	1.0	0.0	1.0	0.0	0.0	1.0	1.0	0.0	5.0	4.0	1.0	0.0	2.0	1.0	1.0	1.0	52.0	0.0	6.0
30.04	3.0	7.0	4.0	1.0	0.0	1.0	0.0	0.0	0.0	3.0	1.0	6.0	0.0	1.0	1.0	0.0	0.0	0.0	0.0	0.0	0.0	2.0	0.0	0.0	0.0	0.0	0.0	0.0	28.0	0.0	10.0
31.01	6.0	194.0	35.0	7.0	0.0	2.0	6.0	1.0	5.0	23.0	1.0	66.0	5.0	2.0	0.0	1.0	15.0	2.0	3.0	4.0	13.0	17.0	7.0	1.0	2.0	2.0	0.0	4.0	84.0	4.0	43.0
31.02	0.0	1.0	0.0	0.0	0.0	0.0	0.0	0.0	0.0	0.0	0.0	0.0	0.0	0.0	0.0	0.0	0.0	0.0	0.0	0.0	1.0	0.0	0.0	0.0	0.0	0.0	0.0	0.0	2.0	0.0	0.0
32.01	0.0	9.0	5.0	0.0	0.0	0.0	0.0	0.0	0.0	1.0	5.0	7.0	0.0	0.0	1.0	0.0	0.0	1.0	0.0	0.0	1.0	2.0	1.0	0.0	0.0	0.0	0.0	0.0	30.0	1.0	0.0
32.02	2.0	23.0	7.0	0.0	3.0	1.0	0.0	0.0	0.0	1.0	1.0	20.0	1.0	0.0	0.0	0.0	0.0	0.0	1.0	0.0	1.0	4.0	1.0	0.0	1.0	0.0	0.0	0.0	42.0	0.0	8.0
32.03	1.0	49.0	15.0	1.0	2.0	1.0	1.0	0.0	1.0	9.0	2.0	30.0	0.0	0.0	3.0	1.0	2.0	0.0	0.0	3.0	6.0	7.0	3.0	0.0	1.0	2.0	0.0	1.0	61.0	1.0	12.0
32.04	3.0	32.0	5.0	0.0	0.0	0.0	1.0	2.0	0.0	17.0	0.0	15.0	0.0	0.0	1.0	0.0	2.0	3.0	0.0	1.0	3.0	2.0	1.0	0.0	1.0	1.0	1.0	1.0	39.0	0.0	7.0
33.01	1.0	29.0	2.0	1.0	0.0	0.0	0.0	0.0	0.0	11.0	1.0	11.0	1.0	0.0	0.0	0.0	0.0	0.0	0.0	0.0	0.0	0.0	1.0	0.0	0.0	0.0	0.0	1.0	25.0	1.0	7.0
33.02	2.0	30.0	12.0	1.0	3.0	3.0	1.0	2.0	0.0	14.0	1.0	29.0	2.0	1.0	1.0	3.0	3.0	1.0	1.0	1.0	3.0	4.0	2.0	1.0	0.0	0.0	1.0	0.0	44.0	1.0	13.0
33.03	0.0	1.0	0.0	0.0	0.0	0.0	0.0	0.0	0.0	0.0	0.0	2.0	0.0	0.0	0.0	0.0	0.0	0.0	0.0	0.0	0.0	0.0	0.0	0.0	0.0	0.0	0.0	0.0	1.0	0.0	1.0
33.04	1.0	57.0	15.0	5.0	2.0	1.0	1.0	1.0	2.0	3.0	1.0	29.0	2.0	0.0	2.0	1.0	1.0	0.0	0.0	0.0	4.0	5.0	1.0	0.0	2.0	2.0	0.0	2.0	61.0	1.0	12.0
34.01	0.0	1.0	0.0	0.0	0.0	0.0	0.0	0.0	0.0	0.0	0.0	1.0	0.0	0.0	0.0	0.0	0.0	0.0	0.0	0.0	0.0	0.0	0.0	0.0	0.0	0.0	0.0	0.0	1.0	0.0	0.0
34.02	2.0	19.0	6.0	3.0	0.0	0.0	0.0	0.0	0.0	6.0	2.0	25.0	0.0	0.0	0.0	1.0	3.0	3.0	0.0	1.0	1.0	4.0	0.0	1.0	1.0	1.0	0.0	0.0	29.0	0.0	4.0
34.03	0.0	0.0	0.0	0.0	0.0	0.0	0.0	0.0	0.0	0.0	0.0	2.0	0.0	0.0	0.0	0.0	0.0	0.0	1.0	0.0	0.0	0.0	0.0	0.0	0.0	0.0	0.0	0.0	2.0	0.0	0.0
34.04	0.0	9.0	4.0	0.0	0.0	0.0	0.0	1.0	0.0	7.0	0.0	6.0	0.0	0.0	0.0	1.0	1.0	0.0	0.0	0.0	0.0	3.0	3.0	0.0	0.0	0.0	0.0	0.0	26.0	0.0	2.0
34.05	3.0	56.0	13.0	6.0	2.0	2.0	0.0	1.0	0.0	23.0	1.0	31.0	1.0	1.0	0.0	1.0	1.0	5.0	2.0	2.0	0.0	5.0	2.0	1.0	1.0	1.0	0.0	2.0	37.0	0.0	6.0
34.06	5.0	68.0	8.0	3.0	3.0	2.0	1.0	0.0	1.0	16.0	2.0	45.0	0.0	2.0	1.0	4.0	2.0	1.0	0.0	3.0	0.0	2.0	0.0	0.0	1.0	0.0	0.0	2.0	83.0	2.0	18.0
35.01	1.0	3.0	2.0	0.0	0.0	0.0	0.0	0.0	0.0	1.0	0.0	3.0	0.0	0.0	0.0	1.0	0.0	0.0	0.0	0.0	0.0	0.0	0.0	0.0	1.0	0.0	0.0	0.0	13.0	0.0	1.0
35.02	1.0	29.0	7.0	1.0	1.0	2.0	0.0	1.0	2.0	2.0	2.0	24.0	0.0	0.0	2.0	0.0	2.0	4.0	0.0	1.0	1.0	4.0	1.0	1.0	3.0	2.0	1.0	0.0	62.0	0.0	12.0
35.03	0.0	11.0	3.0	0.0	0.0	1.0	0.0	0.0	0.0	1.0	0.0	3.0	0.0	0.0	1.0	1.0	3.0	0.0	0.0	0.0	0.0	1.0	0.0	0.0	0.0	0.0	0.0	0.0	10.0	0.0	0.0
35.04	2.0	15.0	12.0	0.0	1.0	1.0	0.0	0.0	2.0	3.0	1.0	18.0	0.0	0.0	4.0	1.0	0.0	3.0	0.0	0.0	0.0	3.0	2.0	0.0	1.0	0.0	2.0	0.0	29.0	0.0	10.0
35.05	1.0	33.0	7.0	0.0	1.0	1.0	1.0	3.0	1.0	7.0	1.0	25.0	0.0	0.0	2.0	2.0	5.0	0.0	2.0	1.0	1.0	7.0	0.0	0.0	2.0	2.0	0.0	0.0	61.0	0.0	8.0
35.06	3.0	40.0	7.0	0.0	2.0	4.0	0.0	0.0	3.0	17.0	1.0	19.0	1.0	0.0	1.0	1.0	1.0	4.0	1.0	4.0	0.0	18.0	1.0	0.0	0.0	0.0	0.0	0.0	56.0	0.0	18.0
35.07	0.0	0.0	3.0	0.0	0.0	0.0	0.0	0.0	0.0	1.0	0.0	0.0	0.0	0.0	0.0	0.0	0.0	0.0	0.0	0.0	0.0	0.0	0.0	0.0	0.0	0.0	0.0	0.0	0.0	0.0	0.0
36.01	2.0	17.0	2.0	1.0	1.0	0.0	0.0	0.0	1.0	4.0	0.0	7.0	0.0	0.0	0.0	0.0	2.0	0.0	1.0	0.0	0.0	0.0	0.0	0.0	0.0	0.0	0.0	0.0	34.0	0.0	1.0
36.02	4.0	9.0	6.0	0.0	0.0	3.0	0.0	1.0	3.0	0.0	0.0	17.0	0.0	0.0	3.0	0.0	0.0	2.0	0.0	0.0	2.0	6.0	0.0	0.0	0.0	0.0	0.0	1.0	40.0	0.0	5.0
36.03	1.0	12.0	13.0	0.0	1.0	0.0	0.0	1.0	0.0	2.0	1.0	8.0	0.0	3.0	1.0	0.0	0.0	1.0	0.0	0.0	1.0	0.0	0.0	0.0	1.0	0.0	0.0	1.0	38.0	0.0	6.0
36.04	2.0	21.0	9.0	0.0	1.0	1.0	0.0	0.0	0.0	12.0	1.0	15.0	0.0	0.0	1.0	1.0	1.0	1.0	0.0	0.0	1.0	3.0	0.0	0.0	0.0	0.0	0.0	1.0	23.0	0.0	4.0
36.05	3.0	25.0	10.0	0.0	0.0	0.0	0.0	0.0	0.0	7.0	0.0	22.0	0.0	0.0	0.0	1.0	1.0	1.0	0.0	0.0	3.0	0.0	1.0	1.0	0.0	0.0	0.0	0.0	63.0	0.0	12.0
36.06	2.0	29.0	7.0	1.0	1.0	2.0	0.0	0.0	1.0	11.0	0.0	25.0	0.0	0.0	0.0	1.0	2.0	1.0	1.0	1.0	4.0	6.0	1.0	0.0	1.0	0.0	0.0	1.0	59.0	1.0	6.0
36.07	7.0	54.0	26.0	1.0	0.0	0.0	0.0	0.0	1.0	6.0	3.0	47.0	1.0	3.0	1.0	2.0	3.0	1.0	1.0	2.0	2.0	5.0	1.0	1.0	2.0	3.0	0.0	2.0	102.0	1.0	15.0
4.01	0.0	12.0	2.0	0.0	0.0	0.0	0.0	0.0	0.0	6.0	1.0	9.0	0.0	0.0	0.0	0.0	1.0	1.0	0.0	1.0	1.0	0.0	0.0	0.0	1.0	0.0	0.0	0.0	8.0	0.0	2.0
4.02	2.0	33.0	10.0	0.0	0.0	0.0	0.0	1.0	1.0	2.0	3.0	13.0	1.0	0.0	2.0	0.0	1.0	0.0	0.0	3.0	0.0	0.0	0.0	1.0	1.0	0.0	2.0	1.0	24.0	0.0	7.0
5.01	0.0	0.0	0.0	0.0	0.0	0.0	0.0	0.0	0.0	0.0	0.0	1.0	0.0	0.0	0.0	0.0	0.0	0.0	0.0	0.0	0.0	0.0	0.0	0.0	0.0	0.0	0.0	0.0	1.0	0.0	1.0
5.02	1.0	23.0	4.0	1.0	1.0	0.0	3.0	0.0	0.0	2.0	5.0	14.0	0.0	0.0	0.0	0.0	0.0	1.0	1.0	2.0	0.0	0.0	0.0	1.0	3.0	0.0	1.0	3.0	32.0	0.0	6.0
5.03	0.0	2.0	0.0	0.0	0.0	0.0	0.0	0.0	0.0	0.0	0.0	1.0	0.0	0.0	0.0	0.0	0.0	0.0	0.0	0.0	0.0	0.0	0.0	0.0	0.0	0.0	0.0	0.0	4.0	0.0	2.0
5.04	0.0	2.0	1.0	0.0	0.0	0.0	0.0	0.0	0.0	0.0	0.0	0.0	0.0	0.0	0.0	1.0	0.0	0.0	0.0	0.0	0.0	0.0	0.0	0.0	0.0	0.0	0.0	1.0	6.0	0.0	0.0
5.05	0.0	1.0	0.0	0.0	0.0	0.0	0.0	0.0	0.0	0.0	0.0	5.0	0.0	0.0	0.0	0.0	0.0	0.0	0.0	0.0	0.0	0.0	0.0	0.0	0.0	0.0	0.0	0.0	3.0	0.0	1.0
5.06	0.0	2.0	0.0	1.0	0.0	0.0	0.0	0.0	0.0	0.0	0.0	0.0	0.0	0.0	0.0	0.0	0.0	0.0	0.0	0.0	0.0	0.0	0.0	0.0	0.0	0.0	0.0	0.0	1.0	0.0	0.0
6.01	1.0	14.0	0.0	0.0	0.0	0.0	0.0	0.0	0.0	0.0	0.0	9.0	1.0	1.0	0.0	0.0	1.0	0.0	0.0	0.0	0.0	1.0	0.0	0.0	0.0	0.0	0.0	1.0	8.0	0.0	6.0
6.02	0.0	30.0	7.0	0.0	0.0	0.0	1.0	1.0	0.0	1.0	5.0	15.0	2.0	4.0	2.0	1.0	0.0	0.0	0.0	5.0	0.0	0.0	0.0	2.0	1.0	0.0	2.0	3.0	15.0	0.0	6.0
6.03	0.0	0.0	0.0	0.0	0.0	0.0	0.0	0.0	0.0	0.0	0.0	0.0	0.0	0.0	0.0	0.0	0.0	0.0	0.0	0.0	0.0	0.0	0.0	0.0	0.0	0.0	0.0	0.0	4.0	0.0	0.0
6.04	0.0	0.0	0.0	0.0	0.0	0.0	0.0	0.0	0.0	0.0	0.0	1.0	0.0	0.0	0.0	0.0	0.0	0.0	0.0	0.0	1.0	0.0	0.0	0.0	0.0	0.0	0.0	0.0	1.0	0.0	1.0
7.01	0.0	1.0	1.0	0.0	0.0	0.0	0.0	0.0	0.0	0.0	0.0	0.0	0.0	0.0	0.0	0.0	0.0	0.0	0.0	0.0	0.0	0.0	0.0	0.0	0.0	0.0	0.0	0.0	2.0	0.0	0.0
7.02	0.0	3.0	0.0	0.0	0.0	0.0	0.0	0.0	0.0	0.0	0.0	1.0	0.0	0.0	1.0	0.0	0.0	0.0	0.0	0.0	0.0	0.0	0.0	1.0	0.0	0.0	0.0	0.0	9.0	0.0	1.0
7.03	0.0	10.0	2.0	1.0	0.0	0.0	0.0	1.0	0.0	0.0	1.0	5.0	0.0	1.0	0.0	0.0	1.0	0.0	0.0	0.0	1.0	1.0	0.0	0.0	0.0	0.0	0.0	0.0	12.0	0.0	4.0
7.04	2.0	33.0	4.0	1.0	1.0	0.0	1.0	1.0	1.0	3.0	0.0	15.0	0.0	1.0	2.0	0.0	2.0	1.0	0.0	3.0	0.0	1.0	0.0	1.0	0.0	0.0	0.0	0.0	20.0	0.0	4.0
8.01	0.0	37.0	8.0	2.0	0.0	0.0	0.0	2.0	0.0	9.0	1.0	12.0	2.0	3.0	1.0	0.0	1.0	0.0	0.0	4.0	0.0	2.0	0.0	1.0	0.0	0.0	0.0	2.0	21.0	2.0	4.0
8.02	0.0	7.0	1.0	0.0	0.0	0.0	0.0	2.0	0.0	3.0	0.0	6.0	0.0	0.0	0.0	0.0	0.0	0.0	0.0	1.0	1.0	0.0	0.0	0.0	0.0	0.0	0.0	0.0	4.0	0.0	1.0
8.03	0.0	7.0	3.0	2.0	0.0	0.0	0.0	0.0	0.0	8.0	0.0	8.0	1.0	0.0	0.0	0.0	0.0	0.0	0.0	0.0	0.0	0.0	0.0	0.0	0.0	0.0	0.0	0.0	8.0	0.0	0.0
9.01	3.0	24.0	10.0	0.0	1.0	0.0	0.0	0.0	0.0	2.0	2.0	12.0	3.0	0.0	0.0	1.0	0.0	0.0	0.0	2.0	1.0	3.0	1.0	1.0	2.0	1.0	0.0	1.0	15.0	0.0	3.0
9.02	1.0	5.0	1.0	0.0	0.0	0.0	1.0	0.0	0.0	0.0	1.0	7.0	1.0	0.0	0.0	0.0	0.0	0.0	0.0	2.0	0.0	0.0	2.0	0.0	0.0	0.0	0.0	1.0	11.0	0.0	2.0
9.03	0.0	1.0	0.0	0.0	0.0	0.0	0.0	0.0	0.0	0.0	0.0	1.0	0.0	0.0	0.0	0.0	0.0	0.0	0.0	0.0	0.0	0.0	0.0	0.0	0.0	0.0	0.0	0.0	1.0	0.0	1.0
9.04	0.0	15.0	5.0	1.0	0.0	0.0	0.0	0.0	0.0	1.0	1.0	8.0	0.0	1.0	0.0	1.0	1.0	0.0	0.0	1.0	0.0	0.0	0.0	2.0	0.0	1.0	1.0	2.0	19.0	0.0	3.0
