## Supplementary material for "Meta-analysis of the pathogen *Leishmania donovani*’s transcriptome reveals multiple modes of regulation including two reciprocally regulated gene modules": Enrichments: poly-cistron_logit.csv

	black	blue	brown	green	greenyellow	pink	red	salmon	turquoise
8.03				2.62789107245094
12.03						2.589799632919833
17.01				1.963314967367594
19.01									2.1229644401127294
21.02						2.9472401601296303
26.02								2.167672625122348
29.01	2.350451855701645
29.03				1.5205481695445449
30.02				1.322614490058709
31.01		0.8141841585763689							-1.1550368159956692
32.01					3.1075649159251553
32.04				1.6702776584980799
34.05				1.5200714305144851
35.06							2.484108183394786
35.07			5.461505178937147
36.01									1.1918048356169306
36.02		-1.7173737857476863
36.05									0.9293274646120565
