## Supplementary material for "Meta-analysis of the pathogen *Leishmania donovani*’s transcriptome reveals multiple modes of regulation including two reciprocally regulated gene modules": Enrichments: poly-cistron_pfisher.csv

poly-cistron	black	blue	brown	cyan	darkgreen	darkgrey	darkorange	darkred	darkturquoise	green	greenyellow	grey	grey60	lightcyan	lightgreen	lightyellow	magenta	midnightblue	orange	pink	purple	red	royalblue	saddlebrown	salmon	skyblue	steelblue	tan	turquoise	white	yellow
1.01	0.37178644866737254	0.8429403470723342	1.0	1.0	1.0	1.0	1.0	1.0	1.0	0.4039164092732793	1.0	1.0	0.20807706731530937	0.024193433585386417	1.0	1.0	1.0	0.22590095433927448	1.0	0.35089760974052336	0.3227312105647398	1.0	0.17925982714102326	1.0	0.2555535473933488	1.0	1.0	0.03598001267327114	0.35025843977331955	1.0	1.0
1.02	1.0	0.462772993789751	0.19056381523999563	1.0	1.0	1.0	0.023115748740837095	0.28675906870069956	1.0	0.52866611152091	0.02699114269301903	0.36634747314760424	0.06722740106237468	0.009761659183081984	0.0074590867610426674	1.0	1.0	1.0	1.0	0.04361373663200426	1.0	0.3327722618221098	0.30352121767554835	0.1968057203896267	0.4174642896364599	0.1968057203896267	1.0	1.0	0.06788799853429595	0.21097810475221457	1.0
10.01	1.0	0.34649518955561676	0.327335144268988	1.0	1.0	1.0	1.0	1.0	1.0	1.0	1.0	1.0	1.0	1.0	1.0	1.0	0.06662693192808727	1.0	1.0	1.0	1.0	0.10610632990068553	1.0	1.0	1.0	1.0	1.0	1.0	0.6721428064003077	1.0	0.2907765909856937
10.02	0.2940124305799955	0.1932587441356481	0.1746676523437472	1.0	0.3467009805517339	1.0	0.2620360140865097	1.0	0.05863055615486616	0.1701321089292591	1.0	0.03710070564941881	1.0	0.43485039446015594	0.40383296582687733	1.0	0.06728440004860495	0.4518531705439282	1.0	0.2659632239508994	1.0	1.0	1.0	0.24499555102196155	0.4998875565576274	0.24499555102196155	1.0	1.0	0.9021346334180194	1.0	1.0
10.03	0.11254285903608192	0.6961947180900891	0.10898674501161461	1.0	1.0	1.0	1.0	1.0	1.0	1.0	1.0	1.0	1.0	1.0	1.0	1.0	0.09826972369991464	1.0	1.0	1.0	1.0	1.0	1.0	1.0	1.0	1.0	1.0	1.0	1.0	1.0	0.4027684514730849
10.04	1.0	1.0	1.0	1.0	1.0	1.0	1.0	1.0	1.0	1.0	1.0	1.0	1.0	1.0	1.0	1.0	1.0	1.0	1.0	1.0	1.0	1.0	1.0	1.0	1.0	1.0	1.0	1.0	1.0	1.0	0.0556425610317826
10.05	1.0	0.784632065234514	0.052908363028201066	0.4573508547195944	1.0	1.0	1.0	1.0	1.0	0.3798070839169352	1.0	0.6112728110222458	0.38990328715007827	1.0	1.0	0.06484188826830108	0.05253170601733571	1.0	1.0	0.5996354885798535	0.561942757241141	0.6490987081836809	0.34192122639477895	1.0	0.4647853490499062	1.0	1.0	0.47211934585462767	0.8967066343248888	1.0	1.0
10.06	1.0	1.0	0.5765786099301825	1.0	1.0	1.0	1.0	1.0	1.0	1.0	1.0	0.6993325369321048	1.0	1.0	1.0	0.07067853632902268	0.1388105839368574	1.0	1.0	1.0	1.0	1.0	0.07067853632902268	1.0	1.0	1.0	1.0	1.0	0.7629927107187137	1.0	1.0
11.01	1.0	0.34980729176878206	0.5842917349026572	1.0	1.0	0.2399873506889796	1.0	1.0	0.2399873506889796	1.0	1.0	1.0	1.0	0.3271420641539109	1.0	1.0	1.0	1.0	1.0	1.0	1.0	0.6284978172582338	1.0	1.0	0.08249054621524154	1.0	1.0	0.38842969431277297	1.0	0.190205768088879	0.24755944972680952
11.02	1.0	1.0	1.0	1.0	1.0	1.0	1.0	1.0	1.0	1.0	1.0	0.1386457853523722	1.0	1.0	1.0	1.0	1.0	1.0	1.0	1.0	1.0	1.0	1.0	1.0	1.0	1.0	1.0	1.0	1.0	1.0	1.0
11.03	1.0	0.17749326625928497	1.0	0.2248307277686423	1.0	1.0	0.33263561874021313	1.0	0.4090583451426155	0.8119083342361365	0.3030056122256708	0.2661990673837771	0.5176272904890603	1.0	1.0	1.0	0.3545500743718204	1.0	1.0	0.6461090321268118	0.3399333047640702	0.4573722321694975	0.46062342893122205	1.0	0.6023723372511388	1.0	1.0	0.6103849651197387	0.45158605552373865	0.06087801135320777	0.5278507241971719
12.01	1.0	0.5184091670098574	1.0	0.3542806762693767	0.24026875868650294	1.0	1.0	1.0	1.0	0.17343609039836239	0.41790597920209477	1.0	1.0	1.0	1.0	1.0	1.0	1.0	1.0	0.48054183867212014	1.0	0.6277519532856712	1.0	1.0	1.0	1.0	1.0	0.001072717538006329	0.6483423747404746	1.0	0.5385253563006278
12.02	1.0	0.4054589447172219	1.0	1.0	1.0	1.0	1.0	1.0	1.0	1.0	1.0	0.4977932604013333	1.0	1.0	1.0	1.0	1.0	0.12329261668718988	1.0	0.19914933948807692	0.016518612966032718	0.004157073073877657	1.0	1.0	1.0	1.0	1.0	1.0	0.18437446885492986	1.0	1.0
12.03	0.650671530771977	0.08432365571803171	0.023898918321708505	0.05496706131745484	1.0	1.0	1.0	0.42620546735805276	1.0	1.0	1.0	0.7767491654917515	1.0	0.03596367264652954	1.0	1.0	0.3379157258687432	0.537296894866886	1.0	0.00029720930326819836	0.11025139562514553	0.2694749869638583	1.0	1.0	0.2198767713969755	1.0	1.0	0.5966037866361553	0.0013858029006511277	1.0	0.2865331697055933
13.01	0.1360132596784273	0.5018372582934248	0.7689984179047455	1.0	1.0	1.0	1.0	0.22783135774897478	1.0	0.16127494735643447	0.08802494243260872	0.40370427604783765	1.0	0.04495840590484657	0.2655297525934039	1.0	1.0	1.0	1.0	0.4541574405732067	1.0	1.0	1.0	1.0	0.338621242016586	1.0	1.0	1.0	0.1532402612084005	1.0	0.5242117393690781
13.02	0.31960028338524654	0.12411991020741972	0.7083915813699893	0.21263271669280545	1.0	1.0	1.0	1.0	1.0	0.6360439547636905	0.25603143490205926	0.2801632134353285	0.1757197515123376	1.0	1.0	1.0	1.0	1.0	1.0	1.0	1.0	1.0	1.0	1.0	1.0	1.0	1.0	0.22108328844152367	0.14322267284396972	1.0	1.0
13.03	0.6650587474708232	0.04749929955675323	0.3330855850002108	0.6139535747674273	1.0	1.0	0.3474058523214174	0.12211844306209099	1.0	0.010053800448687193	0.3254227990819053	0.05801005294139454	1.0	0.001169882567362277	0.5164038167952798	1.0	1.0	1.0	1.0	0.653321617517952	1.0	0.2796974873339219	1.0	1.0	0.0720531332245465	1.0	1.0	0.07582947120893604	0.34638943600186045	0.06687757652275521	1.0
13.04	1.0	1.0	1.0	1.0	1.0	1.0	1.0	1.0	1.0	0.19857063124747498	1.0	0.14422509713089235	1.0	1.0	1.0	1.0	1.0	1.0	1.0	1.0	1.0	1.0	1.0	1.0	1.0	1.0	1.0	1.0	1.0	1.0	1.0
14.01	0.5731000218157631	0.5590160470338108	1.0	1.0	1.0	1.0	1.0	1.0	1.0	1.0	0.4799166837806896	0.016604246999930725	0.3476433807012434	1.0	1.0	1.0	1.0	1.0	1.0	0.18479608036356443	1.0	0.6340559529345398	1.0	1.0	0.4174642896364599	1.0	0.1726262289142228	0.017409585315767185	0.6768405434258424	1.0	1.0
14.02	0.6284520030312494	0.34931915650793766	0.6357636276821839	0.4706805783298901	1.0	1.0	0.24818572512244422	1.0	1.0	0.26341571428463045	1.0	0.13720118526428038	1.0	0.41476603609095947	1.0	1.0	0.21962828283104502	0.10800861858741427	0.2588535525625881	1.0	0.05344347411122208	0.4068424462976956	1.0	1.0	1.0	1.0	1.0	0.48566403703745664	0.3715137546646021	1.0	0.6183619724634825
14.03	0.5313306458449406	0.6436205119196581	0.783809886368228	0.37530287586086214	1.0	0.2399873506889796	1.0	0.0032859820099576274	1.0	0.1792450811564919	1.0	0.4396510008345452	1.0	0.3271420641539109	0.3017120149807304	1.0	1.0	1.0	1.0	1.0	0.470214202093592	0.6284978172582338	0.2753383456066242	1.0	1.0	1.0	1.0	0.38842969431277297	0.6584624996157379	1.0	1.0
15.01	0.07352617317448826	0.8405793231763574	1.0	1.0	0.16148734256150754	1.0	0.11813018414131146	1.0	1.0	0.40248361979624203	1.0	0.46065183378952856	1.0	1.0	1.0	0.1746069321090163	1.0	1.0	1.0	1.0	0.3151363825363095	1.0	1.0	0.1097619522505182	0.24923997542809195	1.0	1.0	1.0	0.8483875734639829	1.0	1.0
15.02	1.0	0.31062056388039183	1.0	0.41533794798943274	0.2862303014455431	1.0	1.0	1.0	1.0	0.06153123112185357	0.028093694217386972	0.8576554165826873	0.35199605205603085	1.0	1.0	1.0	1.0	1.0	1.0	1.0	0.5155372419860886	0.11912686320174051	1.0	0.19955969947827312	1.0	1.0	0.015600792607701298	0.10687124101466283	0.004934773927488785	1.0	0.41047588303763877
15.03	0.366386542470198	0.9049179443237984	0.6758614616539828	1.0	1.0	1.0	1.0	0.09197006170716981	1.0	0.02249091253586993	1.0	0.30048117746844855	0.4771258934805116	0.49111138780778973	0.12341804852175318	1.0	0.6307707607012379	1.0	1.0	0.006714423258607048	1.0	0.26724195896669867	1.0	1.0	1.0	0.28299438894356144	1.0	0.20184896383655163	0.5697252733044256	1.0	0.4989224523822109
15.04	1.0	1.0	1.0	1.0	1.0	1.0	1.0	1.0	1.0	1.0	1.0	0.25807991959271487	1.0	1.0	1.0	1.0	1.0	1.0	1.0	1.0	1.0	1.0	1.0	1.0	1.0	1.0	1.0	1.0	0.4779772767260479	1.0	1.0
16.01	0.4078856063478754	0.04377223334174389	0.5574618825115587	0.23088330359471224	1.0	1.0	0.33759488358291206	0.44422399865513873	0.41476391747977903	0.2429480792257383	0.6314790346914434	0.26945875081426657	1.0	0.04133670364911655	0.1532943806024262	1.0	0.038173608008983444	0.0012618338740192025	1.0	0.1551803920540655	1.0	0.7257050657849118	0.4667299073706616	0.31677704352351027	0.23844806469088423	1.0	0.04211636668802611	0.6170998501806723	0.0054221948814512765	0.06285609639077121	1.0
16.02	0.35484848118488593	0.4144950378224283	1.0	1.0	1.0	1.0	1.0	1.0	1.0	0.6530892232513363	0.28581480487691413	0.30854645265566183	1.0	1.0	1.0	0.1699280939767468	1.0	1.0	1.0	1.0	0.30745710444850866	0.4608182436854389	1.0	0.10670782079324137	0.2428734520625115	1.0	1.0	1.0	0.7011256160115549	1.0	0.25945222902375753
16.03	1.0	0.8659186370977545	0.03164977785318352	0.32701696717254397	0.2202712863487274	1.0	1.0	1.0	1.0	0.2718925766181427	0.3873491361266362	0.3994632509816265	0.27394906105324335	0.2836027967386465	1.0	0.029694661066334664	1.0	1.0	1.0	1.0	1.0	1.0	0.23744998336233264	0.15146773567359986	1.0	1.0	1.0	1.0	0.4191935499399273	1.0	0.11248418193029223
16.04	0.20196892250686002	0.7769833981212704	1.0	1.0	1.0	1.0	1.0	1.0	1.0	0.16618619847295116	1.0	0.7211602715811272	1.0	1.0	1.0	1.0	1.0	1.0	1.0	1.0	1.0	1.0	1.0	1.0	1.0	1.0	1.0	1.0	0.2755540928487384	1.0	0.6212122067111765
17.01	0.7023554156224161	0.08635655263617131	0.28732804722755256	0.025998431487999872	0.15722618939452046	1.0	1.0	1.0	0.4841970613238293	1.6827191634907298e-06	1.0	0.618304190499197	0.06253293273346622	1.0	1.0	0.5401882739779512	0.6710589972590528	1.0	1.0	0.41878248479446684	1.0	0.18664171822612508	1.0	0.37545482321554025	1.0	0.07908527620932158	1.0	1.0	0.14925254601088656	1.0	1.0
17.02	1.0	0.14730724655963856	0.06299117793185545	1.0	1.0	0.3199320420743903	0.03492422760005203	0.34474708370780643	1.0	0.5855462119074956	1.0	0.03336411921658011	0.015969636264335032	0.4268995972662336	0.39623606733353467	1.0	1.0	1.0	1.0	0.6283774980540665	0.590402360274222	1.0	1.0	1.0	0.02946450720967523	1.0	1.0	0.4988648319892456	0.011546468128986187	1.0	0.8039077686423943
18.01	0.611170481845685	0.5781295371979726	0.8054038892183022	1.0	1.0	1.0	1.0	0.0534582333933642	1.0	0.3741213008913383	0.5159215243471085	0.22796056951934496	1.0	1.0	1.0	1.0	0.5588541607665376	1.0	1.0	1.0	0.5469861776852101	0.14424383644120223	1.0	1.0	1.0	1.0	1.0	1.0	0.010801868819708179	1.0	0.18716458714514106
18.02	1.0	0.20271998512354567	0.3047514570292199	1.0	0.527524238655668	1.0	1.0	1.0	0.5014663835522062	0.0030510982000921246	1.0	0.39560488925003867	1.0	0.6283625883065671	0.5978550766851762	0.5582020857140062	1.0	1.0	0.017997334107557023	0.42645243848153447	0.4128241858086887	0.1955482867011538	1.0	1.0	1.0	1.0	1.0	0.6377025085365706	0.09227103109340565	1.0	1.0
19.01	1.0	0.09188349193468759	0.40005779111852346	1.0	1.0	1.0	1.0	0.11881821008616024	1.0	0.6241581177986404	1.0	0.7649442813208651	1.0	1.0	0.14013412907201234	1.0	1.0	1.0	0.003821879782783375	1.0	1.0	1.0	1.0	1.0	1.0	1.0	1.0	1.0	0.0003880528240317189	1.0	1.0
19.02	0.516580314604066	0.48294842800752324	0.44209173052902906	0.6613654294598226	0.610950941731542	0.5837437230401494	1.0	0.2457873844939192	0.5837437230401494	1.0	1.0	0.38586502813873236	0.3383996200663877	0.3566133590475237	1.0	1.0	0.7259184483961874	0.6442412958139054	0.5071622872703939	1.0	0.7255292930232542	1.0	0.6281029471332281	1.0	0.40906561641756733	1.0	0.09908390014240666	0.669226906816545	1.0	0.14321292031475194	0.7424395428192467
2.01	0.6006511153658672	0.20531471543701385	1.0	1.0	1.0	0.2827837458435885	1.0	0.050802194832896296	1.0	1.0	1.0	0.5997364517075392	0.36912217677707415	0.08219181798653127	1.0	1.0	1.0	0.39685175318310634	1.0	0.0015363491992871601	1.0	1.0	1.0	1.0	0.44162038434204737	1.0	1.0	1.0	0.004492494227265418	0.02659167817282818	0.7933027497759151
2.02	1.0	0.3921967482976155	0.62208257529655	1.0	1.0	1.0	1.0	0.08567484355979502	1.0	1.0	1.0	0.2803714534987442	1.0	0.005990139135566244	1.0	1.0	1.0	1.0	1.0	0.017966541000051565	1.0	1.0	1.0	0.0014887526415055844	1.0	1.0	1.0	0.13617324602623326	0.18007774588766845	1.0	1.0
20.01	1.0	0.8303631006739933	0.43764736548205485	1.0	1.0	1.0	1.0	1.0	1.0	0.6398046120916638	0.2635906942924871	0.2951156539603271	1.0	1.0	1.0	1.0	1.0	1.0	1.0	1.0	1.0	1.0	1.0	1.0	1.0	1.0	1.0	1.0	0.540336665139452	0.10497247105861546	0.2319389195197322
20.02	0.2757475689434677	0.18704605445651168	0.3221325892975024	1.0	1.0	1.0	1.0	0.5650821188437816	1.0	0.4245003846231735	1.0	1.0	1.0	0.6297514324317952	0.6282599337397685	1.0	0.03389218848826181	0.3170828185831622	1.0	1.0	0.0960763248806694	0.5400267758626865	0.589833504086792	0.0997115199122726	0.38015605344630404	0.41722568303713486	0.3730445127899465	0.15157836697355082	0.08852167045209247	0.11361410879225706	1.0
20.03	1.0	0.30785623030891496	1.0	1.0	1.0	1.0	1.0	1.0	1.0	1.0	0.00405546512077081	0.19698145959124164	1.0	1.0	1.0	1.0	0.30800653651339793	1.0	1.0	0.32636512040857546	0.29969244524397004	1.0	0.16522317051759253	1.0	1.0	1.0	1.0	1.0	1.0	1.0	1.0
21.01	1.0	0.5610303885425387	0.1798152848158054	1.0	1.0	1.0	1.0	1.0	1.0	1.0	1.0	1.0	1.0	1.0	1.0	1.0	1.0	1.0	1.0	1.0	1.0	1.0	1.0	1.0	1.0	1.0	1.0	1.0	1.0	1.0	1.0
21.02	0.5436623744308128	0.8785070954233537	0.10100011509808436	1.0	1.0	1.0	0.1961945193181969	1.0	1.0	1.0	0.12015311502774272	0.5694819495366725	1.0	0.33645701322640575	1.0	1.0	1.0	1.0	1.0	0.0007544756470436995	1.0	1.0	0.2835031051748363	1.0	1.0	1.0	0.1602521912994061	0.3989193630153656	1.0	1.0	0.2605750194273777
21.03	1.0	0.48282412843541356	1.0	0.18620630776969327	1.0	1.0	1.0	1.0	1.0	0.6254507140604815	0.22501777755280236	0.14605663662778892	1.0	1.0	1.0	1.0	1.0	1.0	1.0	1.0	1.0	1.0	1.0	1.0	1.0	1.0	1.0	0.19373998881907448	0.18187363227132955	1.0	1.0
21.04	0.6059456537028486	0.2606589844653626	1.0	1.0	1.0	1.0	1.0	1.0	1.0	0.3727928022593585	1.0	0.4858438356074416	1.0	0.08424294090533642	0.35679730180759217	1.0	1.0	0.40126939749040613	1.0	0.5792592677731991	1.0	0.642255470179018	1.0	1.0	0.11656330973456697	1.0	1.0	1.0	0.6883315826834484	1.0	0.05772578718960354
21.05	1.0	0.8052548383487728	0.047409584764753515	1.0	0.08001840641976468	0.35519135030721954	1.0	0.08249054621524154	1.0	0.03425896536123383	0.6057395545701535	0.8789592087749365	0.4556356869704557	1.0	0.4368697724287275	1.0	1.0	1.0	1.0	0.30686152949510187	0.6285440129924107	0.4188989081302349	1.0	1.0	1.0	1.0	0.23645353817299314	1.0	1.0	1.0	0.6424493930572851
21.06	1.0	0.5914623007161628	0.3452315879371121	1.0	1.0	1.0	1.0	1.0	1.0	0.5690302388761788	1.0	0.5025716822011265	1.0	1.0	0.112633578468535	1.0	1.0	1.0	1.0	1.0	1.0	1.0	1.0	1.0	1.0	1.0	1.0	1.0	0.02094900463124151	1.0	1.0
22.01	1.0	0.20389823598470835	0.8395725492526165	0.576971026238634	1.0	1.0	0.32007854532078645	1.0	1.0	0.1376388309720658	1.0	0.668090273242553	0.5011421272424796	0.5154388431830053	0.4814280950463014	0.44505471346340586	1.0	0.5338717125856345	0.3330928915330507	0.3650797283042736	1.0	0.12706412593932212	0.11575222559621344	1.0	1.0	1.0	1.0	0.5930838159246874	0.12352925197585043	0.32007854532078645	0.2865193599071137
22.02	1.0	0.515626205847854	1.0	1.0	0.23233095172954216	1.0	1.0	1.0	1.0	0.17265234370526386	0.4058688219729029	0.4163394792078663	0.044899422086612205	1.0	1.0	1.0	0.44417583160367025	1.0	1.0	0.46751180240907014	0.43348519558276605	1.0	1.0	1.0	0.3497141182413143	0.16015410909193536	1.0	0.35586193433136476	0.7560913222597954	1.0	0.5305885143469944
22.03	1.0	0.020170394581108735	0.1709568054702604	1.0	1.0	0.16303029364983967	1.0	1.0	1.0	0.6742162612202756	0.3144162619219383	0.3427705660998895	0.21858193950329094	0.2265990136712057	1.0	0.1884883530027706	0.3467566676753808	1.0	0.13383196725727894	1.0	1.0	1.0	1.0	1.0	0.2680235757889153	1.0	1.0	1.0	0.09685714671549629	1.0	1.0
22.04	0.31960028338524654	0.8288800491882313	0.11083987310591006	1.0	0.00970676634886377	1.0	1.0	1.0	1.0	0.359485425012226	1.0	0.7894130696408267	1.0	1.0	1.0	1.0	1.0	1.0	1.0	1.0	0.27587671703965355	0.016040282328390602	1.0	1.0	0.21686900794364547	1.0	1.0	1.0	0.5337059418162631	1.0	0.4066868857244897
23.01	0.6345342720488971	0.38747069932745903	0.38098471606446715	0.5247990380368003	0.37338805094013106	1.0	1.0	0.37861030072394314	1.0	0.00540595614249538	1.0	0.3578479409204743	1.0	1.0	1.0	0.39907236216750813	0.6287109735922682	0.48320688000424783	1.0	1.0	0.628519473844273	1.0	1.0	0.2654990485987763	0.17420114544063064	1.0	1.0	1.0	0.7232861326340072	0.28368059656362776	0.09814885507996358
23.02	0.03310884059673891	0.3284085344035631	0.5255442230624102	1.0	1.0	1.0	1.0	0.385173622257461	1.0	0.4408548064036343	0.6097686003707196	1.0	0.12428349643073297	1.0	1.0	0.40586370847685216	0.28313876875955674	0.49076447105139304	1.0	0.6315268964609807	1.0	1.0	1.0	1.0	0.1802039857163398	0.2705396597443045	1.0	0.5483986390428421	0.7264642680393882	0.28899427402471617	0.2463271859270017
23.03	1.0	0.6857843861428072	0.6336115165249737	0.46627370943104596	0.3259561364376695	1.0	1.0	1.0	1.0	0.7738421910926452	0.5401160876488533	0.1351172798982415	0.39802541049404794	0.4106654617922696	1.0	1.0	0.5836446696349972	1.0	1.0	0.23867770580704759	0.571640693855726	0.4067822009531098	0.3493474559687896	0.229253543958234	0.13330972984452538	1.0	0.20160754741894057	1.0	0.2465505817248017	1.0	0.6143337282288214
24.01	0.5315481178628716	0.2889053697878732	0.4743042681756092	1.0	1.0	0.6276628999589658	0.1808650149125495	0.09786094952080687	1.0	0.6069594931279536	0.279512786767997	0.26649633206267026	0.6513204770765478	0.40698660571125966	1.0	0.11399027628537904	0.0926017950055197	0.40912983796307534	1.0	0.5243556497092867	0.7322565698539215	0.4437477483890246	0.33096553776731724	0.5152038574821283	0.4256504529974009	0.5152038574821283	0.46529460158093194	0.034129987827281924	0.697222755153095	1.0	0.8789362962652314
24.02	1.0	0.6120086681642729	0.8230343720255772	1.0	1.0	1.0	1.0	1.0	1.0	0.7886200255494603	0.5849676542361634	0.20890298871742025	1.0	0.11898730163675468	0.10112454974280097	0.3852597986537149	0.6285276337629238	1.0	1.0	1.0	0.6170274157918623	0.41239005940205337	0.3852597986537149	0.2553159553118226	0.5165748344582006	1.0	1.0	1.0	0.46840426406067637	0.27293683218583836	0.24038079245498703
24.03	1.0	0.5610303885425387	1.0	1.0	1.0	1.0	1.0	1.0	1.0	1.0	1.0	1.0	1.0	1.0	1.0	1.0	1.0	1.0	1.0	1.0	1.0	1.0	1.0	1.0	1.0	1.0	1.0	1.0	0.18822652716350408	1.0	1.0
25.01	0.34250731889083225	0.2221053414742331	1.0	1.0	1.0	0.3583063679385859	1.0	1.0	1.0	0.7994028906377536	0.014102837936807756	0.7612975724462534	0.12428349643073297	0.47300069747086193	1.0	0.40586370847685216	1.0	0.49076447105139304	0.30104000735964254	0.3113865267549234	0.2705490411746653	0.4204566163299518	1.0	1.0	1.0	1.0	1.0	1.0	1.0	1.0	0.49037931725496775
25.02	0.14961331659626526	0.6260123338289996	0.7727427030603966	0.34891675804910177	0.2363099841900335	1.0	1.0	1.0	0.22142521109697944	1.0	1.0	0.23196838203035886	1.0	1.0	1.0	1.0	1.0	1.0	0.017149627732670855	1.0	1.0	0.6225104995161085	1.0	1.0	0.07037528288014601	1.0	1.0	1.0	0.43855625881349625	1.0	0.765246603939689
25.03	1.0	0.21621792560411449	0.8559975747777377	0.6293962803532798	1.0	0.46634141925535394	1.0	1.0	1.0	0.5122321193843968	0.3805413390192849	0.3068907908172762	0.055114937203706846	0.5961607695311377	1.0	1.0	1.0	0.24421009907738223	1.0	0.6744948699554733	0.40758723946568165	0.1804457384701138	1.0	0.3601579270027746	1.0	1.0	0.32029865117185896	0.3064172512649771	0.060584531606686184	1.0	0.5607881735080031
25.04	1.0	0.23401855351265388	0.7247625539370279	0.033199234083442504	1.0	0.15492673808310284	1.0	1.0	1.0	0.4039164092732793	1.0	0.05029991889911896	1.0	1.0	1.0	1.0	1.0	1.0	1.0	0.35089760974052336	1.0	1.0	0.17925982714102326	1.0	1.0	1.0	1.0	1.0	0.8525455905786812	1.0	0.042760415752190695
26.01	0.4173290745854902	0.011340856527387283	0.8549571965727241	1.0	1.0	1.0	0.07836208627972902	1.0	1.0	0.6625796775483843	0.6410461258605156	0.4368767013447398	0.20354151460202863	1.0	0.04435907187095912	1.0	1.0	0.06394990703800894	0.38817115534459784	0.41043097534692285	1.0	0.5076258966940858	1.0	0.35125381745790674	1.0	1.0	0.05287345283564814	1.0	0.016094772240679636	1.0	0.028917326978120123
26.02	1.0	0.35422306110797536	0.020735566201636624	0.7179996865319096	0.6351421749145021	1.0	1.0	0.6366396302375186	0.025422396028826268	0.07110813187899079	0.30302301570646606	0.08432193205987215	1.0	0.4134721334190205	0.40688757037429224	1.0	0.34474566638685944	0.6884982134357245	0.229010826660375	0.3745134197339466	0.3317082905177009	1.0	0.37997328844073464	1.0	0.0007545719031549998	0.04489908646284509	0.030979474634063763	1.0	0.02684439333942975	1.0	0.19197836122427
27.01	0.3882827510871823	0.5658817989131641	0.7300676697266815	1.0	0.17443949575346784	1.0	1.0	1.0	1.0	1.0	1.0	1.0	1.0	1.0	1.0	0.018235351769014724	0.3467566676753808	1.0	1.0	0.3667578626830723	1.0	0.499778737218286	1.0	1.0	1.0	1.0	1.0	1.0	0.35718291205716535	1.0	0.45942329929868725
27.02	0.6297173037966195	0.5189241259705921	0.49183634898393513	1.0	0.3467009805517339	0.05863055615486616	1.0	1.0	0.3264805033426181	1.0	0.5675723621481172	0.7503887550157065	0.4217574071223309	1.0	1.0	1.0	1.0	1.0	0.03994279154036352	1.0	1.0	1.0	0.3711350699333006	1.0	1.0	1.0	1.0	1.0	0.3216551443604929	0.2620360140865097	0.8066225482446432
27.03	0.2062121825499034	0.012100786390365641	0.6041448324824863	0.0967385139666353	0.2825068638005452	0.26524707529922376	1.0	1.0	0.26524707529922376	0.006119307910912892	1.0	0.02880352049490261	1.0	1.0	1.0	0.30352121767554835	0.03661403864385648	1.0	0.22028930362144972	0.5467498524122498	1.0	0.6340559529345398	1.0	1.0	1.0	0.1968057203896267	1.0	0.42437123345811595	0.04959056600670441	1.0	0.26581987756456066
27.04	0.22558754165590272	0.7772674130523916	0.4483353852598464	1.0	1.0	0.27930957302420006	1.0	1.0	1.0	1.0	0.5008037376994825	0.11279409670239732	1.0	1.0	0.3486102376535168	0.31913872278560984	1.0	1.0	0.23235923468932052	1.0	0.5315233351322938	1.0	1.0	1.0	0.4368697724287275	1.0	1.0	0.4439626130797926	0.49835898994607536	1.0	0.7906241676995769
27.05	0.6371017117966988	0.9029304249596554	0.5255300426189905	0.1770663369028754	1.0	1.0	1.0	1.0	1.0	0.29891515744774144	0.06829374399764153	0.45276034570179524	0.4628941326712127	1.0	1.0	1.0	0.6293373596804668	0.49450223996219267	1.0	0.6320899161112868	1.0	0.6911187545114861	0.09607156241832737	1.0	0.5444628385959277	1.0	1.0	1.0	0.10328712957728368	1.0	0.8194492650880429
27.06	1.0	0.006898785453415964	1.0	0.23821030964327386	1.0	1.0	1.0	1.0	1.0	0.17010307736228658	1.0	0.30854645265566183	0.19743296188351983	0.20477957693580148	0.18753502681492892	1.0	1.0	1.0	1.0	0.33464318000255666	1.0	1.0	1.0	1.0	1.0	1.0	1.0	1.0	0.05032875541771463	1.0	0.7059666304572585
28.01	1.0	0.03581158845999233	0.7635895976938305	1.0	1.0	1.0	1.0	1.0	1.0	1.0	1.0	0.016401470179579672	1.0	1.0	1.0	1.0	1.0	1.0	0.013023900453199995	1.0	1.0	0.5694936324377433	1.0	1.0	1.0	1.0	1.0	1.0	0.24503980143741744	1.0	0.3155079534213428
28.02	0.5122099631459659	0.024798074473331815	0.7765245049385171	1.0	0.2442073764900166	1.0	1.0	1.0	1.0	1.0	1.0	0.8429296778080256	1.0	1.0	1.0	0.0034164017919093726	1.0	1.0	0.18929818519458236	1.0	1.0	0.6277506528694423	1.0	1.0	1.0	1.0	1.0	1.0	0.02117242645140806	0.1811409909020036	0.5430174154374481
28.03	0.6796315988776854	0.8324552146430858	0.5821281743286677	1.0	1.0	0.4505551537881527	1.0	0.4813785359265489	0.11883040019508236	0.17962370063299793	1.0	0.6945717708631769	1.0	1.0	1.0	0.50479709448459	0.654106301121187	0.22805240865354245	0.38335339816850017	1.0	1.0	0.731331364256181	1.0	1.0	0.27889793118332507	1.0	1.0	0.6293373596804668	0.0867470032033569	1.0	0.6908531098762289
28.04	0.2940124305799955	0.1932587441356481	0.24954949128157583	1.0	1.0	1.0	1.0	0.3516616731709356	0.05863055615486616	0.5861636713918555	0.5675723621481172	0.25951424025741665	1.0	1.0	1.0	1.0	1.0	0.4518531705439282	0.27318468106738	0.6284677644409202	0.062227126757996964	0.40886705389890315	1.0	1.0	1.0	0.24499555102196155	1.0	1.0	0.1073404413918187	1.0	1.0
28.05	1.0	0.6995893494227017	1.0	0.4963762738717715	0.3500969468646552	1.0	0.2647760641595199	1.0	1.0	0.586782532932304	0.5719877562039704	0.4245208118235979	1.0	0.4387848807142626	1.0	0.3746958942843699	1.0	0.4558728121968598	1.0	1.0	0.6039366933185009	0.19888200963921054	1.0	1.0	0.5041120281396612	0.24758862301789478	1.0	1.0	0.6236373204034156	1.0	1.0
28.06	1.0	0.8659186370977545	0.7683282726608944	1.0	1.0	1.0	1.0	1.0	1.0	0.4638736237214444	0.08497518199956995	0.018263766401774118	1.0	0.2836027967386465	0.2608790423947215	1.0	0.42459372238693527	0.04755985360733062	1.0	0.44735614205308655	1.0	0.2229244569253503	1.0	1.0	1.0	1.0	1.0	1.0	0.050932414772239726	1.0	0.5216712570652193
29.01	0.0003299879690417083	0.14904008154078627	0.36489262696978675	1.0	0.4942271578375518	0.46892885479835816	1.0	1.0	0.12997479866478867	0.1305348247425161	0.6453813296815814	0.5240978917361867	0.5840054498244664	0.06196420294272963	0.19802401148860646	1.0	1.0	0.6181277473537128	1.0	0.6760280183786411	1.0	0.18115510962831094	1.0	1.0	1.0	1.0	0.3223266645203437	1.0	0.4921006005036548	0.3852522350445079	0.17427905159913828
29.02	1.0	0.6200787571344544	0.5170064329689676	0.16829817587278179	0.37338805094013106	1.0	1.0	1.0	0.35206150341241615	1.0	0.6016692918768388	0.760145265522437	1.0	1.0	1.0	0.39907236216750813	0.6287109735922682	1.0	1.0	0.024503269649054533	0.017511853828751818	0.08560466943399554	0.090889949117496	1.0	0.5327112233012844	0.2654990485987763	1.0	1.0	0.5549352794665683	0.28368059656362776	0.8187047660553504
29.03	1.0	0.8434846337453987	0.38596238649907044	1.0	0.0367247008465721	0.49659100738773215	1.0	0.5288236870248553	0.49659100738773215	0.0004191524105485918	0.4075631771092628	0.9028686983317455	1.0	0.6284081732163933	0.5927006398821588	0.5531273372229626	1.0	1.0	1.0	1.0	0.20749058863528072	0.19274192412093666	0.5531273372229626	0.38616271191429224	0.6348301465674939	1.0	1.0	1.0	0.3458006785222851	0.41002116989350096	0.583506301373586
29.04	0.611170481845685	0.3286038139860883	1.0	0.443689317274656	1.0	1.0	1.0	1.0	1.0	0.3741213008913383	1.0	0.7293900009062724	0.3775170753233868	1.0	0.36085272911191135	0.06029130713528939	0.19454987705849872	0.09427076681093885	0.2412917948264318	1.0	0.5469861776852101	0.37975483891954925	1.0	1.0	0.45100301583179603	1.0	1.0	1.0	0.4246389719857774	1.0	1.0
3.01	1.0	1.0	1.0	1.0	1.0	1.0	1.0	1.0	1.0	1.0	1.0	0.1386457853523722	1.0	1.0	1.0	1.0	1.0	1.0	1.0	1.0	1.0	1.0	1.0	1.0	1.0	1.0	1.0	1.0	1.0	1.0	1.0
3.02	1.0	1.0	0.33265522041568113	1.0	1.0	1.0	0.23975424122769393	0.32356570250310607	1.0	1.0	1.0	0.1262438039072204	0.38990328715007827	0.4023790823168637	1.0	1.0	1.0	0.41862275212499517	1.0	0.06221445029355393	1.0	1.0	0.34192122639477895	0.2239355888299763	1.0	0.2239355888299763	1.0	0.13224894994963618	1.0	1.0	0.44089287084657597
3.03	1.0	0.4144950378224283	1.0	0.23821030964327386	1.0	1.0	0.00650403350130815	1.0	1.0	1.0	0.28581480487691413	0.30854645265566183	1.0	0.20477957693580148	1.0	1.0	0.31593476246482904	1.0	1.0	0.0614672134011742	1.0	1.0	1.0	1.0	1.0	1.0	1.0	0.24750890984018054	0.24877932970089467	1.0	0.4283899230846188
30.01	0.6390158821057293	0.05340147293461689	0.2877092388505199	1.0	1.0	1.0	1.0	0.39489109616764495	0.3675631325852553	0.13143939493753268	0.25036582992915263	0.29451286578254665	0.13094127562910876	0.13985505925893923	0.45096741414912955	1.0	0.09476324668589495	1.0	0.30919143896866413	0.32492367885777196	1.0	1.0	1.0	1.0	1.0	0.27803752633251494	1.0	0.04792769976392983	0.6462789371487317	1.0	0.6534688576395952
30.02	0.523464994075909	0.3049203183231205	0.8810663689529251	1.0	0.6278681204435598	0.013029580955764787	0.1559993632334903	1.0	0.6035916325387621	0.0008143507468303974	0.26928657036713244	0.4592672715592976	0.6399114062048432	0.6443899178452956	0.6348585878554086	0.6290750718752972	0.727873803374482	1.0	1.0	0.7330755566022347	0.47126995330160637	0.5888725403526774	1.0	1.0	0.6754343450632293	1.0	0.4338470765318171	1.0	0.3698455543715895	0.5090333005396023	0.5228479789801407
30.03	0.048106518774059456	0.01200463517544819	0.6125943321931596	0.637397227929354	0.5421566144661376	0.16133607657708454	1.0	0.5485161392212152	0.515816330326881	0.02307300988961508	0.40942379287235564	0.0950255627403941	1.0	0.6286539568621585	0.6129358396118636	1.0	0.42168158004414913	1.0	0.44319450114762143	0.2676800241219359	0.025297342789147075	0.3616318383976641	0.5730886440919002	1.0	0.35904953426438846	0.4029248280646227	0.35976354593955573	1.0	0.06583799720341521	1.0	0.5876731771876068
30.04	0.06039354418709978	0.006338503912182261	1.0	0.42968780239325083	1.0	0.27930957302420006	1.0	1.0	1.0	0.7697165563050151	0.5008037376994825	0.29058163357512923	1.0	0.376824015901096	0.3486102376535168	1.0	1.0	1.0	1.0	1.0	1.0	0.3597693296145258	1.0	1.0	1.0	1.0	1.0	1.0	0.0199474515008926	1.0	0.004132947330130563
31.01	0.8473400768740103	2.606057860067317e-09	1.0	0.22321846865882186	0.11763157870634935	1.0	0.015161984131946908	0.3689762270556695	0.1901559126061373	0.9148348994673852	0.04590517195397158	0.1852446187389219	0.41794467378799494	0.5925663484951558	0.04994955259653806	0.37418684010617165	0.001614310330594571	0.44007433175341615	0.4740615139997969	0.42327757265395416	0.010003876396249625	0.03550542318255506	0.03520800855517942	1.0	0.33224416503129517	0.7139692879907554	0.4092792096848838	1.0	7.844601067151622e-13	0.14604286015459847	0.028136709873898755
31.02	1.0	1.0	1.0	1.0	1.0	1.0	1.0	1.0	1.0	1.0	1.0	1.0	1.0	1.0	1.0	1.0	1.0	1.0	1.0	1.0	0.04349730073602737	1.0	1.0	1.0	1.0	1.0	1.0	1.0	0.3088180550292642	1.0	1.0
32.01	1.0	0.0766995674666198	0.6041448324824863	1.0	1.0	1.0	1.0	1.0	1.0	0.52866611152091	0.0004622732830648331	0.589538305366923	1.0	1.0	0.3319268672750265	1.0	1.0	0.37427618948766184	1.0	1.0	0.5100892492054997	0.3327722618221098	0.30352121767554835	1.0	1.0	1.0	1.0	1.0	0.0011160708020356968	0.21097810475221457	0.05020310611341081
32.02	0.6681854795015089	0.32691973071254143	1.0	1.0	0.02236427953064871	0.43155840781098975	1.0	1.0	1.0	0.06504607171620144	1.0	0.3448689693456725	0.5428928751605817	1.0	1.0	1.0	0.6462141323062622	1.0	0.3661978375357832	0.40754920114822724	1.0	0.1716650024666313	0.4846442370389526	1.0	0.628533320373214	1.0	1.0	0.6285426989881462	0.06096457477053983	1.0	0.539226642756888
32.03	0.5351684193611317	0.7470223873795996	0.6728826024435366	1.0	0.30480086347114455	1.0	0.551420038891852	0.6309023561062883	1.0	1.0	1.0	0.9208490581867725	0.4066385894133648	0.40763687550733285	0.15174724527496344	1.0	1.0	0.4107089260583314	1.0	0.7485333737035827	0.03192720826660833	0.12193109146815476	0.12005178045346017	1.0	1.0	0.1661617539131932	1.0	1.0	0.8179165402524291	0.551420038891852	1.0
32.04	0.4320593342986042	0.9201142042285724	0.22027251151664606	0.6316921371273481	1.0	1.0	0.40112898854814344	0.16351913228571097	1.0	9.353743440227149e-05	0.40745836180221046	0.3845397452943348	1.0	1.0	0.582195709554224	1.0	0.6724604563728893	0.07923865221389341	1.0	1.0	0.19612929983996882	1.0	0.5428052281939753	1.0	1.0	0.3776108384740795	0.33635952604423297	1.0	0.9237932441610708	1.0	1.0
33.01	1.0	0.10987531831330513	0.12923704520452156	0.5326243989280595	1.0	1.0	1.0	1.0	1.0	0.002015564010608693	0.6097686003707196	0.7612975724462534	0.4592769198335294	1.0	1.0	1.0	0.6290841379721075	1.0	1.0	0.6315268964609807	0.6286137896406705	0.4204566163299518	0.40586370847685216	1.0	1.0	1.0	1.0	0.5483986390428421	1.0	0.28899427402471617	0.35804092797417353
33.02	1.0	0.02174353310112114	0.8773352012741223	1.0	0.06563885789196192	0.05485996625322584	0.48832435940475405	0.24383811182189855	1.0	0.038536240483908024	1.0	0.3837525189971639	0.3359705850781745	1.0	1.0	0.08035955537117269	0.46297187634815395	1.0	0.5052155945275515	0.728517348013735	0.4534658571657334	0.577960224468117	0.2684981640620411	0.4619064906553117	0.4087852116718925	1.0	0.41482936623183403	0.41006138352308613	0.3559693906716018	0.48832435940475405	0.3227902122969913
33.03	1.0	1.0	1.0	1.0	1.0	1.0	1.0	1.0	1.0	1.0	1.0	0.14422509713089235	1.0	1.0	1.0	1.0	1.0	1.0	1.0	1.0	1.0	1.0	1.0	1.0	1.0	1.0	1.0	1.0	1.0	1.0	0.2489679886975187
33.04	0.5343994668642635	0.37384721171945157	0.6716770672009127	0.03107732267084982	0.30288769490651746	1.0	0.5497274440003962	1.0	0.2735770859803368	0.026800759090301364	0.7274471894561538	1.0	0.6540655298090432	0.4074754581307365	0.3890280355860422	1.0	0.5228225259796314	0.41036184348679927	1.0	0.11744181745046384	0.30253539701710125	0.6016677602667444	1.0	1.0	0.7008175955578357	0.1649541220457708	1.0	0.7062237670119783	0.8171452969917592	0.5497274440003962	0.8809402403927313
34.01	1.0	0.5610303885425387	1.0	1.0	1.0	1.0	1.0	1.0	1.0	1.0	1.0	0.36096296769120967	1.0	1.0	1.0	1.0	1.0	1.0	1.0	1.0	1.0	1.0	1.0	1.0	1.0	1.0	1.0	1.0	1.0	1.0	1.0
34.02	0.6605102465920146	0.0945080670559902	0.8456375677131551	0.06420085197191243	1.0	1.0	1.0	1.0	1.0	0.48767437892300486	0.3142332754463423	0.012987958744049427	1.0	1.0	1.0	0.4697575949777341	0.13635474503284306	0.04807774802576294	1.0	1.0	1.0	0.15389750519625722	1.0	0.3191299148367668	0.6123896115156265	0.3191299148367668	1.0	1.0	0.7504222861255487	1.0	0.5305957410375461
34.03	1.0	0.5995681308551575	1.0	1.0	1.0	1.0	1.0	1.0	1.0	1.0	1.0	0.14422509713089235	1.0	1.0	1.0	1.0	1.0	1.0	0.01920030630035312	1.0	1.0	1.0	1.0	1.0	1.0	1.0	1.0	1.0	0.6218426510017578	1.0	1.0
34.04	1.0	0.07591336346992743	1.0	1.0	1.0	1.0	1.0	0.28297194871149955	1.0	0.018620161123617855	1.0	0.46225853163693487	1.0	1.0	1.0	0.2995621080192451	0.5161099099795384	1.0	1.0	1.0	1.0	0.11115177742361229	0.005277581983224277	1.0	1.0	1.0	1.0	1.0	0.02296110608988014	1.0	0.5836002024904976
34.05	0.7537447397100753	0.28449871678778044	1.0	0.006839695070614054	0.287558183520802	0.2593074977470153	1.0	1.0	0.6276725441513857	2.8662450736962265e-05	0.7260279973422111	0.610753412370683	1.0	1.0	0.6417304880671652	1.0	0.7335608343281586	0.01701262233246296	0.18927671012438746	1.0	0.1771766152079287	0.4359606772525884	0.3226905632167336	0.5084062510877911	1.0	0.5084062510877911	1.0	0.6968716855765472	0.0012268933975375165	1.0	0.12187753079294283
34.06	0.41503347724639095	0.7749564396493247	0.012277232573547256	0.49398093380181846	0.16880866843543954	0.38099749719766685	1.0	0.40581497823470103	1.0	0.22722817841522763	1.0	0.21671752661479715	0.26612493088470957	0.7153931688328468	1.0	0.06846684473071646	0.7727166628211192	0.724842605121484	0.6277538942920915	1.0	0.07796595440655595	0.2502494180561628	0.4088761126923899	1.0	0.7312530144206489	1.0	1.0	1.0	0.3752168947176577	0.2691899613511364	0.425572964589527
35.01	0.29191517687141694	0.16986939390767464	0.68117755312009	1.0	1.0	1.0	1.0	1.0	1.0	1.0	1.0	1.0	1.0	1.0	1.0	0.1364377761231799	1.0	1.0	1.0	1.0	1.0	1.0	1.0	1.0	0.1967878055663501	1.0	1.0	1.0	0.015448030948982325	1.0	1.0
35.02	0.7287569256014195	0.044662863403931066	0.33704204907341506	1.0	0.583434724690234	0.19218756378402158	1.0	0.5899152290195278	0.19218756378402158	0.05189435336764896	0.6885702167310542	0.8225801512645954	0.6307361212092706	0.6329479895856756	0.28370173559748346	1.0	0.718102628062592	0.03395303427684168	1.0	0.7258724134121252	1.0	0.5561762882944005	0.6148502747942032	0.4390275958172571	0.16677750629120836	0.11164007686129701	0.3933770338027442	0.40736379628028563	0.009083691759138708	1.0	0.3927074840077014
35.03	1.0	0.3215598241743816	0.48814385826384415	1.0	1.0	0.15492673808310284	1.0	1.0	1.0	1.0	1.0	0.46887163202967685	1.0	1.0	0.19771365938237764	0.17925982714102326	0.007295098808972513	1.0	1.0	1.0	1.0	0.48066189611208415	1.0	1.0	1.0	1.0	1.0	1.0	0.8525455905786812	1.0	0.2621951102438049
35.04	0.6575815228581015	0.009521734174270994	0.07295165661972303	1.0	0.43551003137799454	0.4119179176395986	1.0	1.0	0.09736494297142065	0.6338299411704245	1.0	0.40796742976812284	1.0	1.0	0.004942434574566722	0.463685216650857	0.6394562297161641	0.045991355617909	1.0	0.6472492767689425	0.6365463822489579	0.46004227028261935	0.1268885674910303	1.0	0.6057395545701535	1.0	0.04143246497410168	1.0	0.8306656287665912	1.0	0.13665744348915249
35.05	0.7312726622133865	0.1281985024776115	0.2711922344561717	0.40719176050789474	0.5963641753461266	0.5692735609043252	0.4766721266190841	0.06316984727926561	0.5692735609043252	1.0	1.0	0.8250363762386013	0.6325457131069183	0.6353657570395257	0.2976544223011986	0.2559588395534605	0.04907715771714524	0.6399899973166185	0.14540670380794996	0.7268657221294024	1.0	0.042995623622482965	1.0	1.0	0.6585401997546412	0.11830039838222327	1.0	0.4082910149441962	0.03283911605732283	1.0	0.738012540839432
35.06	0.75027533304228	0.18300756508220423	0.10778231457163906	0.41662688338000675	0.27988197292058964	0.015714581390078284	1.0	0.628611967941015	0.07226859082286982	0.007953308098206975	0.7256301364528691	0.06447590662817299	1.0	0.4067916204368246	1.0	1.0	0.7317519943335428	0.059513914373449994	0.5463579588092325	0.3162702543907153	0.17683874772957012	3.464475451993953e-08	1.0	1.0	0.41958395879333504	1.0	1.0	0.4228684895643001	1.0	1.0	0.04316921752021302
35.07	1.0	0.5785050358102887	0.0009913739624288205	1.0	1.0	1.0	1.0	1.0	1.0	0.16228589920685393	1.0	1.0	1.0	1.0	1.0	1.0	1.0	1.0	1.0	1.0	1.0	1.0	1.0	1.0	1.0	1.0	1.0	1.0	0.5812872046959261	1.0	1.0
36.01	0.2499811305423937	1.0	0.3300641394423479	0.45283427621684	0.3153424607264685	1.0	1.0	1.0	0.2965169258596513	0.558670848042053	1.0	0.3937814494270081	1.0	1.0	1.0	1.0	0.20287108007708843	1.0	0.24719037853447326	1.0	1.0	0.6472981986614965	1.0	1.0	1.0	1.0	1.0	1.0	0.0005739450742523929	1.0	0.19095370470051776
36.02	0.045603813696805356	0.0001031268512067109	1.0	1.0	1.0	0.012759887656707445	1.0	0.41698221085418286	0.012759887656707445	0.02345195366720665	0.6288262029142901	0.38876658455265206	1.0	1.0	0.02599159018167204	1.0	0.6334361576093434	0.16986236708774827	1.0	0.6389200643173473	0.3115161438209201	0.011585432246205684	1.0	1.0	1.0	1.0	1.0	0.5859524703943116	0.013967457884407977	1.0	1.0
36.03	1.0	0.013449198566787446	0.007399112591671905	1.0	0.37664771365702393	1.0	1.0	0.38190052021848414	1.0	0.4405158159769642	0.6057395545701535	0.22062878412178943	1.0	0.024945733567246057	0.4368697724287275	1.0	0.6288749945483532	0.4869994166024517	1.0	0.6310070416309308	1.0	0.4188989081302349	1.0	1.0	0.5366613653058901	1.0	1.0	0.5444628385959277	0.004443692274416796	1.0	0.6424493930572851
36.04	0.3711240879017249	0.6348959015521507	0.2935485975049484	1.0	0.3990036453085153	0.376688895157105	1.0	1.0	1.0	0.0010371556394402689	1.0	0.6595121866933268	1.0	1.0	0.4613118932174122	0.4257879947347935	1.0	0.5127885861821951	1.0	0.6355137159266413	1.0	0.4313987505253748	1.0	1.0	1.0	1.0	1.0	0.5713168239478482	0.36697705367492206	1.0	0.6609065038079363
36.05	0.45164174240868216	0.03407473977655055	0.8659303250877146	0.637397227929354	1.0	1.0	1.0	1.0	1.0	0.8383507583373229	0.40942379287235564	0.7222682699558631	0.6283102586985194	0.6286539568621585	1.0	0.5730886440919002	1.0	1.0	1.0	0.2676800241219359	0.23063634727444654	0.11949011013546729	0.5730886440919002	0.4029248280646227	0.6394405993286172	1.0	1.0	0.6416475055974011	0.0001529413877568721	1.0	0.20498651270219237
36.06	1.0	0.06483800891423158	0.3335820673452235	1.0	0.5745900049675352	0.18525660191749746	1.0	1.0	0.5477426045702299	0.17022511456930187	0.4173891230267502	0.5702764838905195	0.6297898900158779	0.6315912627983218	0.6283972966171825	0.6059319258963621	0.7117757414961691	1.0	0.4730283060364441	0.7256031561051925	0.10824966503357757	0.12978457078554972	0.6059319258963621	1.0	1.0	1.0	1.0	1.0	0.02199431411906149	0.45667437973366437	0.38817551396267924
36.07	0.11183620956182035	0.026223598107806	0.08874415489928933	0.7352658234738091	0.4071847538740773	0.4051978295062585	0.627973724486963	0.4082660978728383	1.0	0.05663166246781547	1.0	0.2658426745540834	1.0	0.45753734276717606	1.0	0.6808586083694932	1.0	0.7260944262530724	1.0	0.5889577258807615	0.7740678281491871	1.0	1.0	1.0	1.0	0.07720098302264566	1.0	1.0	0.008019817114931353	1.0	0.8968975055005427
4.01	1.0	0.7262634486728274	1.0	1.0	1.0	1.0	1.0	1.0	1.0	0.01240155296237603	0.36825758209416454	0.27499489540944067	1.0	1.0	1.0	1.0	0.40432747804795505	0.28062093068246047	1.0	0.4264435039146684	0.39423250869763377	1.0	1.0	1.0	0.315871030223514	1.0	1.0	1.0	0.18065305031672227	1.0	1.0
4.02	0.6547434273470432	0.11326069633339313	0.23090660054703405	1.0	1.0	1.0	1.0	0.4352853332778252	0.40618513653554816	0.33460106310189924	0.0966158685213817	0.6754094400688774	0.5143738164764338	1.0	0.1467725226377481	1.0	1.0	1.0	1.0	0.1464899113305881	0.6351184322518624	0.27173129429452614	1.0	0.3096708643596595	0.5989766805966578	1.0	0.040077650968302	0.606983970353091	0.23453964444099992	1.0	0.6699659140618901
5.01	1.0	1.0	1.0	1.0	1.0	1.0	1.0	1.0	1.0	1.0	1.0	0.36096296769120967	1.0	1.0	1.0	1.0	1.0	1.0	1.0	1.0	1.0	1.0	1.0	1.0	1.0	1.0	1.0	1.0	1.0	1.0	0.15782539021732797
5.02	1.0	0.7297449270279577	0.4169548879895241	0.576971026238634	0.4175376740540116	1.0	0.00652715604773687	1.0	1.0	0.32980924902618525	0.00405086179072886	1.0	1.0	1.0	1.0	1.0	0.634750557411508	0.5338717125856345	0.3330928915330507	0.3650797283042736	0.6326332906478357	0.2688878977249144	1.0	0.30008400272895125	0.056680676335397424	1.0	0.26545779922431906	0.059734307164266254	0.5092831866351725	1.0	0.8298883334726519
5.03	1.0	1.0	1.0	1.0	1.0	1.0	1.0	1.0	1.0	1.0	1.0	1.0	1.0	1.0	1.0	1.0	1.0	1.0	1.0	1.0	1.0	1.0	1.0	1.0	1.0	1.0	1.0	1.0	0.27415138332564915	1.0	0.08581534224802272
5.04	1.0	1.0	0.5166936897457137	1.0	1.0	1.0	1.0	1.0	1.0	1.0	1.0	0.3809618173604322	1.0	1.0	1.0	0.060133864486936035	1.0	1.0	1.0	1.0	1.0	1.0	1.0	1.0	1.0	1.0	1.0	0.09034705198021072	0.08326582194726574	1.0	1.0
5.05	1.0	0.4683430908921045	1.0	1.0	1.0	1.0	1.0	1.0	1.0	1.0	1.0	0.006994646941198451	1.0	1.0	1.0	1.0	1.0	1.0	1.0	1.0	1.0	1.0	1.0	1.0	1.0	1.0	1.0	1.0	1.0	1.0	0.4360275198218085
5.06	1.0	0.2449091654002551	1.0	0.03239922871010987	1.0	1.0	1.0	1.0	1.0	1.0	1.0	1.0	1.0	1.0	1.0	1.0	1.0	1.0	1.0	1.0	1.0	1.0	1.0	1.0	1.0	1.0	1.0	1.0	1.0	1.0	1.0
6.01	0.43523458088504635	0.2094037845786892	0.11222341624332657	1.0	1.0	1.0	1.0	1.0	1.0	0.26268548725775703	1.0	0.18322831378803575	0.24927900228772992	0.25822514403712843	1.0	1.0	0.39042490271183755	1.0	1.0	1.0	1.0	0.5530285483356666	1.0	1.0	1.0	1.0	1.0	0.30975565662985727	0.23180510204196275	1.0	0.030550791292346363
6.02	0.648091148521311	0.24568184897736822	0.838493484829099	1.0	1.0	1.0	0.31753963025476967	0.420072698530302	1.0	0.13626734054827644	0.00388691099314476	0.7755914645061497	0.1490784847113391	0.005549632783957486	0.13604103447575888	0.4418883433877594	0.6340765045093603	1.0	1.0	0.00860722349425939	0.6320937841622319	0.26838578337474905	1.0	0.047891961656305895	0.5815634256115676	1.0	0.0367677838306926	0.058360414129004015	0.001870408837338532	1.0	0.8285131495695641
6.03	1.0	0.5785050358102887	1.0	1.0	1.0	1.0	1.0	1.0	1.0	1.0	1.0	1.0	1.0	1.0	1.0	1.0	1.0	1.0	1.0	1.0	1.0	1.0	1.0	1.0	1.0	1.0	1.0	1.0	0.0059193657219659525	1.0	1.0
6.04	1.0	0.5785050358102887	1.0	1.0	1.0	1.0	1.0	1.0	1.0	1.0	1.0	0.44958725202817335	1.0	1.0	1.0	1.0	1.0	1.0	1.0	1.0	0.04349730073602737	1.0	1.0	1.0	1.0	1.0	1.0	1.0	1.0	1.0	0.20469909684363966
7.01	1.0	1.0	0.23226720080712784	1.0	1.0	1.0	1.0	1.0	1.0	1.0	1.0	1.0	1.0	1.0	1.0	1.0	1.0	1.0	1.0	1.0	1.0	1.0	1.0	1.0	1.0	1.0	1.0	1.0	0.3088180550292642	1.0	1.0
7.02	1.0	0.7756122965245266	0.6200186021627123	1.0	1.0	1.0	1.0	1.0	1.0	1.0	1.0	0.7143558316637528	1.0	1.0	0.09571917696167846	1.0	1.0	1.0	1.0	1.0	1.0	1.0	1.0	0.053200646477235505	1.0	1.0	1.0	1.0	0.02073793230718312	1.0	0.6001479459040162
7.03	1.0	0.8538708436152745	1.0	0.2810092581208295	1.0	1.0	1.0	0.190205768088879	1.0	0.419115838869203	0.3351197593739739	1.0	1.0	0.24257492858052673	1.0	1.0	0.36896536468382635	1.0	1.0	1.0	0.3594704880903827	0.5271489164832671	1.0	1.0	1.0	1.0	1.0	1.0	0.7258692379126885	1.0	0.28172747575311874
7.04	0.366386542470198	0.023317719910512423	0.5284781858228171	0.5516347329699509	0.3958588316416568	1.0	0.3021108905641036	0.401285416819058	0.37366141734542657	0.800645539661038	0.6285789015655813	0.6571816369230199	1.0	0.49111138780778973	0.12341804852175318	1.0	0.30430310523546367	0.509184344053568	1.0	0.1161442783160916	0.6296069775633757	1.0	1.0	0.28299438894356144	1.0	1.0	1.0	1.0	0.13807728513877285	1.0	0.8219535050645526
8.01	0.40884787718455484	0.03645230666123314	0.700887756226665	0.23998244817557052	1.0	1.0	1.0	0.12038417165856334	1.0	0.09769562025599621	1.0	0.3421402028090316	0.1747731004709694	0.04416710150812116	0.5133227205282576	1.0	1.0	1.0	1.0	0.051303326111129297	0.6397433445328944	1.0	1.0	0.32381202960159877	1.0	1.0	1.0	0.25556261208848063	0.026792566364238095	0.06586417089016246	0.5334662109489238
8.02	1.0	0.6532874199129874	1.0	1.0	1.0	1.0	1.0	0.008120788781559016	1.0	0.10053681042847415	1.0	0.16180754276310302	1.0	1.0	1.0	1.0	1.0	1.0	1.0	0.2745060324746277	0.251258051066253	1.0	1.0	1.0	1.0	1.0	1.0	1.0	0.1918657998085576	1.0	1.0
8.03	1.0	0.5658817989131641	0.5109451127002564	0.03677287306535239	1.0	1.0	1.0	1.0	1.0	0.00014807958239482455	1.0	0.22747115781486085	0.21858193950329094	1.0	1.0	1.0	1.0	1.0	1.0	1.0	1.0	1.0	1.0	1.0	1.0	1.0	1.0	1.0	0.46666020248890067	1.0	0.2679966081821803
9.01	0.10988819943282042	0.4540059890881483	0.07423394761012167	1.0	0.36681842221932587	1.0	1.0	1.0	1.0	0.5927493016261712	0.22411701784536775	1.0	0.020546102317236966	1.0	1.0	0.39220467346438254	0.6285225660757425	1.0	1.0	0.2932563227093202	0.625515255008122	0.22295522750232016	0.39220467346438254	0.26042455425334443	0.1682326867442173	0.26042455425334443	1.0	0.5324507017800253	0.023074233753507273	1.0	0.4883508210477125
9.02	0.37178644866737254	0.23401855351265388	0.7247625539370279	1.0	1.0	1.0	0.12139003005521488	1.0	1.0	0.4039164092732793	0.3002603236182656	0.3218617407463009	0.20807706731530937	1.0	1.0	1.0	1.0	1.0	1.0	0.0681906835936424	1.0	1.0	0.016408501020770936	1.0	1.0	1.0	1.0	0.26038715411276925	0.70528356219805	1.0	1.0
9.03	1.0	1.0	1.0	1.0	1.0	1.0	1.0	1.0	1.0	1.0	1.0	0.44958725202817335	1.0	1.0	1.0	1.0	1.0	1.0	1.0	1.0	1.0	1.0	1.0	1.0	1.0	1.0	1.0	1.0	1.0	1.0	0.20469909684363966
9.04	1.0	1.0	0.6002839829194563	0.40557363514409006	1.0	1.0	1.0	1.0	1.0	0.5264425349272586	0.4745610233440558	1.0	1.0	0.3547068499706821	1.0	0.2995621080192451	0.5161099099795384	1.0	1.0	0.5410943247239884	1.0	0.6329719749816802	1.0	0.01937843975360263	1.0	0.19404252296093458	0.17016563777344718	0.10143072019270746	0.6729155636577369	1.0	1.0
