## Supplementary material for "Meta-analysis of the pathogen *Leishmania donovani*’s transcriptome reveals multiple modes of regulation including two reciprocally regulated gene modules": Enrichments: rel-loc_logit.csv

	blue	darkgreen	darkturquoise	green	grey	turquoise	yellow
1	-1.3731457708255383			1.752204312358949	0.9422750684075194
2	-1.87485871128063					1.9441602812538619
3	-2.0648749556938593					1.6830524413199117
4	-2.272088471921014					1.2446649823413702
5						1.237648658647118
6						1.3932321003626884
7	-1.8613446620268834					1.4942141300716312
8						1.0362580199917513
120			4.275376198259096
257							3.6073309606381
312		6.313909502700623
