## Supplementary material for "Meta-analysis of the pathogen *Leishmania donovani*’s transcriptome reveals multiple modes of regulation including two reciprocally regulated gene modules": Enrichments: terms_logit.csv

terms	black	blue	brown	darkorange	green	greenyellow	grey	lightgreen	magenta	pink	red	skyblue	tan	turquoise
S8								6.51794436275252
Leucine					2.449656659782693
rich					2.5601671853464336
Repeat					3.7561525271140406
amastin					2.6724829156837626									-2.4207182076774267
Tubulin					3.665105227162235
antigen		2.5048309467347565
shock					3.2150496647139803
heat					3.4146191226518883
paraflagellar						5.105117781666861
hydroxyacid					6.417278516516652
initiation														1.7166508329012398
rod						4.989696644588319
GP63					4.837204064786663
dolichyl													5.861261189810411
cAMP	6.116723574377656
glycoprotein														-2.362562612849086
pteridine									4.329537390382152
S9								inf
chaperonin														inf
L11								6.51794436275252
Segment					5.834738982355974
tubulin					3.354842419910952
AUT7			3.382672376506686		3.94846140903549									-inf
Rich					2.5567904640032975
APG8			3.382672376506686		3.94846140903549									-inf
Amastin		1.5056622841775198												-3.006495927937131
phosphatidylinositol		2.741061618884753
outer														inf
FtsZ					5.2499233353519665
Misato					5.834738982355974
S7								inf
chain		-2.428256367743884												1.4091639742228763
kinase		0.72988894971844									1.7354311332656305	3.1770227549743804		-0.8725296501950335
truncated									4.467023140228478
light						4.520298579100695								2.22947134798949
like														-0.4665186105184432
histone														1.5524859477214519
coenzyme					5.0365573948562385
60S		-1.842579405327189						5.074711923926842
actin										4.509015159608386
hydrolase					1.9679802012014422
glyceraldehyde	7.1050768021236586
ATG8			3.382672376506686		3.94846140903549									-inf
a					3.3839068079301593
mitochondrial														1.1566152125736098
transporter									2.833636328115206
d					4.8327508987936865
L2								6.51794436275252
DnaJ							2.5238232735638273
Axonemal						8.68495626718729
hydroxyisobutyryl					6.64876302061212
S13								inf
alpha					3.1750590249305928
83					6.063907100033807
S27a								inf
synthetase														1.6464760346859444
L7								7.516802563769878
T	4.697139283434136
40S								5.451932609515968
eukaryotic														2.187982911369294
L3					4.8327508987936865
proteasome		-inf												3.395967597899944
nucleobase									7.196307461261561
Ribosomal								4.6267113941962075
surface		1.4821840839891554			2.1759352188583345									-3.2354404410496738
factor					1.5722303516681257
PAZ2			3.382672376506686		3.94846140903549									-inf
L21								7.516802563769878
1					1.4891892816194845
leishmanolysin					4.837204064786663
L6								inf
beta							1.0842086445801953
S6								7.516802563769878
isomer					6.417278516516652
17					5.648941911192931
Rab		4.672888353938266
elongation		-3.6642927556030465			4.437737112440739
nucleolar				6.015995107225749
Cyclic						6.507903687323958
binding					-inf
TBC		4.672888353938266
replication														2.6077558103575655
phosphodiesterase	4.527260845136593
ribosomal		-2.15015615995918						5.150177655007078
